# Cross-species transcriptomic and epigenomic analysis reveals key regulators of injury response and neuronal regeneration in vertebrate retinas

**DOI:** 10.1101/717876

**Authors:** Thanh Hoang, Jie Wang, Patrick Boyd, Fang Wang, Clayton Santiago, Lizhi Jiang, Manuela Lahne, Sooyeon Yoo, Levi J. Todd, Cristian Saez, Casey Keuthan, Isabella Palazzo, Natalie Squires, Warren A. Campbell, Meng Jia, Fatemeh Rajaii, Trisha Parayil, Vickie Trinh, Dong Won Kim, Guohua Wang, John Ash, Andy J. Fischer, David R. Hyde, Jiang Qian, Seth Blackshaw

**Affiliations:** Solomon H. Snyder Department of Neuroscience, Johns Hopkins University School of Medicine, Baltimore, MD, 21205, USA; Department of Ophthalmology, Johns Hopkins University School of Medicine, Baltimore, MD, 21205, USA; Department of Neurology, Johns Hopkins University School of Medicine, Baltimore, MD, 21205, USA; Center for Human Systems Biology, Johns Hopkins University School of Medicine, Baltimore, MD, 21205, USA; Institute for Cell Engineering, Johns Hopkins University School of Medicine, Baltimore, MD, 21205, USA; Kavli Neuroscience Discovery Institute, Johns Hopkins University School of Medicine, Baltimore, MD, 21205, USA; Department of Biological Sciences, University of Notre Dame, Notre Dame, IN, 46556 USA; Center for Stem Cells and Regenerative Medicine, University of Notre Dame, Notre Dame, IN, 46556 USA; Center for Zebrafish Research, University of Notre Dame, Notre Dame, IN, 46556 USA; Department of Neuroscience, Ohio State University Wexner Medical Center, Columbus, OH, 43210 USA; Department of Ophthalmology, University of Florida School of Medicine, Gainesville, FL, 32610 USA

## Abstract

Injury induces retinal Müller glia of cold-blooded, but not mammalian, vertebrates to regenerate neurons. To identify gene regulatory networks that control neuronal reprogramming in retinal glia, we comprehensively profiled injury-dependent changes in gene expression and chromatin accessibility in Müller glia from zebrafish, chick and mice using bulk RNA-Seq and ATAC-Seq, as well as single-cell RNA-Seq. Cross-species integrative analysis of these data, together with functional validation, identified evolutionarily conserved and species-specific gene networks controlling glial quiescence, gliosis and neurogenesis. In zebrafish and chick, transition from the resting state to gliosis is essential for initiation of retinal regeneration, while in mice a dedicated network suppresses neurogenic competence and restores quiescence. Selective disruption of NFI family transcription factors, which maintain and restore quiescence, enables Müller glia to proliferate and generate neurons in adult mice following retinal injury. These findings may aid in the design of cell-based therapies aimed at restoring retinal neurons lost to degenerative disease.

**Summary sentence:** This study identifies gene regulatory networks controlling proliferative and neurogenic competence in retinal Müller glia.
