## Supplementary material for "Cross-species transcriptomic and epigenomic analysis reveals key regulators of injury response and neuronal regeneration in vertebrate retinas": Summary of all supplemental tables and datasets

### Sheet: Sheet1
Data.index	Data.name	Related.figures	Description
Supplementary Data 1	Information on all samples and libraries measured by RNA-Seq, ATAC-Seq and scRNA-Seq	Fig. 1	Tab 1 (RNAseq): Information of RNA-Seq samples; Tab 2 (ATACseq): Information of ATAC-Seq samples; Tab 3 (scRNAseq): Information of scRNA-Seq samples.
Supplementary Data 2	Gene expression data for all RNA-seq samples, and list of GFP+ or GFP- specific expressed genes	Extended Data Fig. 2d, e	Tab 1 (Mouse): List of GFP+ and GFP- specific expressed genes in mouse; Tab 2 (Zebrafish): List of GFP+ and GFP- specific expressed genes in zebrafish. FPKM (Fragments Per Kilobase Of Exon Per Million) values of gene expression are given in the tables starting from column G.
Supplementary Data 3	List of differentially expressed genes following NMDA treatment and light damage in mouse and zebrafish.xlsx	Extended Data Fig. 3a	Tab 1 (Mouse.MG): List of differentially expressed genes in MG in mouse NMDA and light damage (LD); Tab 2 (Zebrafish.MG): List of differentially expressed genes in MG in zebrafish NMDA and light damage; Tab 3 (Mouse.nonMG): List of differentially expressed genes in non-MG in mouse NMDA and light damage (LD); Tab 4 (Zebrafish.nonMG): List of differentially expressed genes in non-MG in zebrafish NM…
Supplementary Data 4	List of correlated and differentially expressed genes in mouse and zebrafish MG	Extended Data Fig. 3b	Tab 1 (Mouse): List of correlated and differentially expressed genes in mouse ; Tab 2 (Zebrafish): List of correlated and differentially expressed genes in zebrafish. FPKM values of gene expression are given in the tables starting from column E.
Supplementary Data 5	List of genes showing species-specific changes in expression pattern or level in MG	Fig. 2c, Extended Data 3c	Tab 1 (Differential.expressed.genes): List of genes showing species-specific changes in expression pattern; FPKM values of gene expression in GFP+ samples are given in the table starting from column F. Tab 2 (Highly.expressed.genes): List of genes showing species-specific changes in baseline expression. Ratio of FPKM in GFP+ vs. corresponding GFP- samples are given in the table starting from colu…
Supplementary Data 6	tSNE clustering of retinal cells in mouse, chicken and zebrafish	Fig. 3a-f, Extended Data 5g, 6a, b	Tab 1 (Mouse.NMDA): tSNE clustering of retinal cells in mouse NMDA treatment; Tab 2 (Mouse.LD): tSNE clustering of retinal cells in mouse light damage (LD); Tab 3 (Chick.NMDA.GF): tSNE clustering of retinal cells in chick NMDA or growth factor (GF) treatment; Tab 4 (Zebrafish.NMDA): tSNE clustering of retinal cells in zebrafish NMDA treatment; Tab 5 (Zebrafish.LD): tSNE clustering of retinal cell…
Supplementary Data 7	List of known specific marker genes for retinal cell types	Fig. 3	Tab 1 (Mouse): Known specific marker genes for mouse retinal cell types; Tab 2 (Chick): Known specific marker genes for chick retinal cell types; Tab 3 (Zebrafish): Known specific marker genes for zebrafish retinal cell types; Tab 4 (Abbreviation.of.cell.types): Full name of retinal cell types in abbreviation.
Supplementary Data 8	Specific marker genes of retinal cell types from mouse, chicken and zebrafish	Fig. 3g	Tab 1 (Mouse): Specific marker genes of retinal cell types from mouse NMDA treatment and light damage (LD); Tab 2 (Chick): Specific marker genes of retinal cell types from chick NMDA/growth factor (GF) treatment; Tab 3 (Zebrafish): Specific marker genes of retinal cell types from zebrafish NMDA treatment, light damage (LD) and TNFɑ+RO4929097 (T+R) treatment.
Supplementary Data 9	Species-conserved marker genes of each retinal cell type	Fig. 3g	Tab 1 (Shared.by.mouse.and.chick): Conserved marker genes of retinal cell types shared by mouse and chick; Tab 2 (Shared.by.mouse.and.zebrafish): Conserved marker genes of retinal cell types shared by mouse and zebrafish; Tab 3 (Shared.by.chick.and.zebrafish): Conserved marker genes of retinal cell types shared by chick and zebrafish; Tab 4 (Shared.by.three.species): Conserved marker genes of ret…
Supplementary Data 10	List of pseudo-temporally changed genes in mouse, chicken and zebrafish non-MG measured by scRNA-Seq	Fig.3h, Extended Data Fig. 7b-d	List of genes which are changed during pseudotime of NMDA treatment or light damage (LD) in non-muller glia cells (GABAergic AC, Glycinergic AC, RGC, cones, rods and microglia) from mouse, zebrafish and chick.
Supplementary Data 11	Trajectory and pseudotime of mouse, chick and zebrafish MG	Fig. 4a, 4c, 4d, Extended Data 8e-g, 9e	Tab 1 (Mouse): Trajectory and pseudotime of mouse MG; Tab 2 (Chick): Trajectory and pseudotime of chick MG; Tab 3 (Zebrafish): Trajectory and pseudotime of zebrafish MG.
Supplementary Data 12	List of differentially expressed genes (DEGs) in gliotic MG vs resting MG	Extended Data Fig. 8h, 9h, 10f	Tab 1 (Mouse): List of DEGs in activated MG vs resting MG in mouse; Tab 2 (Chick): List of DEGs in gliotic MG vs. resting MG in chick; Tab 3 (Zebrafish): List of DEGs in gliotic MG vs. resting MG in zebrafish; Tab4 (Gliosis.in.mm.ch.zf): Comparison of DEGs shared by all models in each species of mouse, chick and zebrafish. In chick and zebrafish, resting MG and gliotic MG are from rest branch and…
Supplementary Data 13	List of branch-specific expressed genes (BEGs) in zebrafish MG following NMDA, light damage (LD) and TNFɑ+RO4929097 (T+R) treatment	Fig. 5	Tab 1 (NMDA): List of BEGs in zebrafish MG following NMDA treatment; Tab 2 (LD): List of BEGs in zebrafish MG following light damage; Tab 3 (T+R): List of BEGs in zebrafish MG following T+R treatment. Differential proportion of expressed cells in current branch was calculated by minusing the proportion of expressed cells in the other branches.
Supplementary Data 14	List of branch-specific genes in chick MG	Extended Data Fig. 10g	Differential proportion of expressed cells in current branch was calculated by minusing the proportion of expressed cells in the other branches.
Supplementary Data 15	List of pseudo-temporally changed genes (PCGs) in mouse, chicken and zebrafish MG	Extended Data Fig. 11a	Tab 1 (Mouse): List of PCGs in mouse MG. Tab 2 (Chick): List of PCGs in chick MG. Tab 3 (Zebrafish): List of PCGs in zebrafish MG. Normalized expression values are given in Tab 1 starting from column K, in Tab 2 starting from column K, in Tab 3 starting from column P.
Supplementary Data 16	List of correlated and pseudo-temporally changed genes (cPCGs) in mouse, chicken and zebrafish MG	Extended Data Fig. 11b	Tab 1 (Mouse): List of cPCGs in mouse MG. Tab 2 (Chick): List of cPCGs in chick MG. Tab 3 (Zebrafish): List of cPCGs in zebrafish MG. Normalized expression values are given in Tab 1 starting from column K, in Tab 2 starting from column K, in Tab 3 starting from column P.
Supplementary Data 17	List of genes showing species-specific changes in single-cell expression pattern or level in mouse, chick and zebrafish MG	Fig. 4e-h	Tab 1 (Pseudo-temporally.changed.genes): List of genes showing species-specific changes in single-cell expression pattern. Tab 2 (Highly.expressed.genes): List of genes showing species-specific changes in single-cell baseline expression. Normalized expression values are given starting from column AC.
Supplementary Data 18	UMAP clustering of retinal cells in zebrafish development	Fig. 5a, Extended Data 12a, b	Cell type and UMAP coordinates (UMAP.1, UMAP.2 and UMAP.3) of each retinal cell in zebrafish development.
Supplementary Data 19	List of pseudo-temporally changed genes in zebrafish MG development	Fig. 5c	Normalized expression values are given starting from column G.
Supplementary Data 20	Counts of open chromatin regions in zebrafish and mouse MG identified by ATAC-Seq	Extended Data Fig. 16	Tab 1 (Zebrafish): Counts of open chromatin regions in zebrafish MG; Tab 2 (Mouse): Counts of open chromatin regions in mouse MG. Raw counts of each peak are given in the tables starting from column H.
Supplementary Data 21	Transcription factor footprints detected in open chromatin regions of zebrafish and mouse MG	Extended Data Fig. 16	Tab 1 (Zebrafish): Transcription factor footprints detected in open chromatin regions of zebrafish MG; Tab 2 (Mouse): Transcription factor footprints detected in open chromatin regions of mouse MG. The column log10.p.value represents the significance of TF footprint predicted by Dnase2tf.
Supplementary Data 22	Differentially accessible chromatin regions in zebrafish and mouse MG	Extended Data Fig. 16c	Tab 1 (Zebrafish): Differentially accessible chromatin regions in zebrafish MG; Tab 2 (Mouse): Differentially accessible chromatin regions in mouse MG. Normalized counts are given in Tab 1 starting from column Z, and in Tab 2 starting from column AB.
Supplementary Data 23	Correlated and differentially accessible regions in zebrafish and mouse	Fig. 6e, f, Extended Data Fig. 16d	Tab 1 (Zebrafish): Correlated and differentially accessible regions in zebrafish MG; Tab 2 (Mouse): Correlated and differentially accessible regions in mouse MG. Normalized counts are given in Tab 1 starting from column Z, and in Tab 2 starting from column AB.
Supplementary Data 24	List of correlated and differentially expressed genes identified by RNA-Seq and scRNA-Seq data analysis	Extended Data Fig. 11d	Tab 1 (Mouse): List of correlated and differentially expressed genes identified by RNA-Seq and scRNA-Seq data analysis in mouse. Tab 2 (Zebrafish): List of correlated and differentially expressed genes identified by RNA-Seq and scRNA-Seq data analysis in zebrafish. FPKM values and normalized expression values are given separately for RNA-Seq and scRNA-Seq samples.
Supplementary Data 25	Gene list of ten modules in zebrafish and mouse MG	Fig. 5g, h	Tab 1 (Zebrafish): Gene list of ten modules in zebrafish MG; Tab 2 (Mouse): Gene list of ten modules in mouse MG. Fractions of expressed cells and FPKM values are given separately for scRNA-seq and RNA-seq samples.
Supplementary Data 26	Regulatory network of regulators and genes in zebrafish and mouse MG	Fig. 6	Tab 1 (Zebrafish): Regulatory network of regulators and genes in zebrafish MG; Tab 2 (Mouse): Regulatory network of regulators and genes in mouse MG. The last column contains information of TF binding sites in target gene. Motif ID from TRANSFAC database. FOS, Footprint occupancy score.
Supplementary Data 27	Significance of candidate regulators regulating gene modules in zebrafish and mouse MG	Fig. 6	Tab 1 (Zebrafish): Significance of candidate regulators regulating gene modules in zebrafish MG; Tab 2 (Mouse): Significance of candidate regulators regulating gene modules in mouse MG.
Supplementary Data 28	Regulatory network of enriched regulators in zebrafish and mouse MG	Fig. 6a, b, Extended Data 18, 19	Tab 1 (Zebrafish): Regulatory network of enriched regulators in zebrafish MG; Tab 2 (Mouse): Regulatory network of enriched regulators in mouse MG. The last column contains information of TF binding sites in target gene. Motif ID from TRANSFAC database. FOS, Footprint occupancy score.
Supplementary Data 29	Features of enriched regulators in zebrafish and mouse MG	Fig. 6d, Extended Data 20b	Tab 1 (Zebrafish): Features of enriched regulators in zebrafish MG; Tab 2 (Mouse): Features of enriched regulators in mouse MG. Tab 3 (Zebrafish.vs.Mouse): Features of enriched regulators across species. Gene module/network indicates module/network consisting of candidate genes (including TFs). TF module/network means module/network only consisting of enriched TFs. Indegree is the number of regul…
Supplementary Data 30	List of differentially expressed genes in MG following hmga1a knockdown or yap1 inhibition	Fig. 6o, p, Extended Data Fig. 21l, m	zfHmgaLdSc36R1, standard control morphants in 36hr light damage. zfHmgaLdMp36R1, hmga1a morphants in 36hr light damage. zfYap1LdDm36R1, DMSO control in 36hr light damage. zfYap1LdVp36R1, YAP1 inhibition using verteporfin in 36hr light damage.
Supplementary Data 31	List of cluster markers from flow-sorted 21 days after NFI TKO and NMDA+GF treatment in mouse	Fig. 7e, f, Extended Data Fig. 23 I, j	Cluster markers were identified though roc (receiver operating characteristic) approach.
Table S1	Statistics of bulk RNA-Seq and ATAC-Seq data
Table S2	List of antibodies used in the study
Table S3	List of qPCR primers used in the study
