## Supplementary Data 1. Information on all samples and libraries measured by RNA-Seq, ATAC-Seq and scRNA-Seq for "Cross-species transcriptomic and epigenomic analysis reveals key regulators of injury response and neuronal regeneration in vertebrate retinas"

### Sheet: RNAseq
Sample.ID	Species	Genotype	Condition	Cell.population.of.FACS.sorting	Time	Replicate	Total.reads	Mappability (%)
mmRNAdevN60R1	Mouse	GlastCreERT2/Sun1-sGFP, CD1	Control for light damage	GFP-	P60	Replicate 1	93057993	89.41
mmRNAdevN60R2	Mouse	GlastCreERT2/Sun1-sGFP, CD1	Control for light damage	GFP-	P60	Replicate 2	55348400	89.96
mmRNAdevP60R1	Mouse	GlastCreERT2/Sun1-sGFP, CD1	Control for light damage	GFP+	P60	Replicate 1	87832546	89.41
mmRNAdevP60R2	Mouse	GlastCreERT2/Sun1-sGFP, CD1	Control for light damage	GFP+	P60	Replicate 2	84608223	87.9
mmRNAdevhN60R1	Mouse	GlastCreERT2/Sun1-sGFP, CD1	Control for NMDA treatment	GFP-	P60	Replicate 1	86381416	90.89
mmRNAdevhN60R2	Mouse	GlastCreERT2/Sun1-sGFP, CD1	Control for NMDA treatment	GFP-	P60	Replicate 2	43880274	90.2
mmRNAdevhP60R1	Mouse	GlastCreERT2/Sun1-sGFP, CD1	Control for NMDA treatment	GFP+	P60	Replicate 1	71974514	90.7
mmRNAdevhP60R2	Mouse	GlastCreERT2/Sun1-sGFP, CD1	Control for NMDA treatment	GFP+	P60	Replicate 2	74548517	90.72
mmRNAldN00R1	Mouse	GlastCreERT2/Sun1-sGFP, CD1	Light damage	GFP-	0hr	Replicate 1	51762092	91.59
mmRNAldN00R2	Mouse	GlastCreERT2/Sun1-sGFP, CD1	Light damage	GFP-	0hr	Replicate 2	48669600	91.13
mmRNAldN04R1	Mouse	GlastCreERT2/Sun1-sGFP, CD1	Light damage	GFP-	4hr	Replicate 1	59348210	89.56
mmRNAldN04R2	Mouse	GlastCreERT2/Sun1-sGFP, CD1	Light damage	GFP-	4hr	Replicate 2	54710411	89.68
mmRNAldN16R1	Mouse	GlastCreERT2/Sun1-sGFP, CD1	Light damage	GFP-	16hr	Replicate 1	82344052	89.33
mmRNAldN16R2	Mouse	GlastCreERT2/Sun1-sGFP, CD1	Light damage	GFP-	16hr	Replicate 2	81887675	88.88
mmRNAldN24R1	Mouse	GlastCreERT2/Sun1-sGFP, CD1	Light damage	GFP-	24hr	Replicate 1	67306495	86.68
mmRNAldN24R2	Mouse	GlastCreERT2/Sun1-sGFP, CD1	Light damage	GFP-	24hr	Replicate 2	62328946	79.51
mmRNAldN36R1	Mouse	GlastCreERT2/Sun1-sGFP, CD1	Light damage	GFP-	36hr	Replicate 1	48446849	90.31
mmRNAldN36R2	Mouse	GlastCreERT2/Sun1-sGFP, CD1	Light damage	GFP-	36hr	Replicate 2	46632548	89.83
mmRNAldP00R1	Mouse	GlastCreERT2/Sun1-sGFP, CD1	Light damage	GFP+	0hr	Replicate 1	49058569	88
mmRNAldP00R2	Mouse	GlastCreERT2/Sun1-sGFP, CD1	Light damage	GFP+	0hr	Replicate 2	50357865	90.35
mmRNAldP04R1	Mouse	GlastCreERT2/Sun1-sGFP, CD1	Light damage	GFP+	4hr	Replicate 1	56803878	89.44
mmRNAldP04R2	Mouse	GlastCreERT2/Sun1-sGFP, CD1	Light damage	GFP+	4hr	Replicate 2	64828989	88.49
mmRNAldP16R1	Mouse	GlastCreERT2/Sun1-sGFP, CD1	Light damage	GFP+	16hr	Replicate 1	83537297	82.56
mmRNAldP16R2	Mouse	GlastCreERT2/Sun1-sGFP, CD1	Light damage	GFP+	16hr	Replicate 2	81602720	86.21
mmRNAldP24R1	Mouse	GlastCreERT2/Sun1-sGFP, CD1	Light damage	GFP+	24hr	Replicate 1	59033498	86.01
mmRNAldP24R2	Mouse	GlastCreERT2/Sun1-sGFP, CD1	Light damage	GFP+	24hr	Replicate 2	69429330	53.09
mmRNAldP36R1	Mouse	GlastCreERT2/Sun1-sGFP, CD1	Light damage	GFP+	36hr	Replicate 1	47871861	87.81
mmRNAldP36R2	Mouse	GlastCreERT2/Sun1-sGFP, CD1	Light damage	GFP+	36hr	Replicate 2	44454789	72.52
mmRNAnmdaN03R1	Mouse	GlastCreERT2/Sun1-sGFP, CD1	NMDA treatment	GFP-	3hr	Replicate 1	48085224	90.87
mmRNAnmdaN03R2	Mouse	GlastCreERT2/Sun1-sGFP, CD1	NMDA treatment	GFP-	3hr	Replicate 2	42993161	88.16
mmRNAnmdaN06R2	Mouse	GlastCreERT2/Sun1-sGFP, CD1	NMDA treatment	GFP-	6hr	Replicate 1	62002245	89.79
mmRNAnmdaN06R3	Mouse	GlastCreERT2/Sun1-sGFP, CD1	NMDA treatment	GFP-	6hr	Replicate 2	58473372	89.48
mmRNAnmdaN12R1	Mouse	GlastCreERT2/Sun1-sGFP, CD1	NMDA treatment	GFP-	12hr	Replicate 1	60288301	89.35
mmRNAnmdaN12R2	Mouse	GlastCreERT2/Sun1-sGFP, CD1	NMDA treatment	GFP-	12hr	Replicate 2	61651081	88.99
mmRNAnmdaN36R1	Mouse	GlastCreERT2/Sun1-sGFP, CD1	NMDA treatment	GFP-	36hr	Replicate 1	49514274	89.93
mmRNAnmdaN36R2	Mouse	GlastCreERT2/Sun1-sGFP, CD1	NMDA treatment	GFP-	36hr	Replicate 2	56653582	84.78
mmRNAnmdaN48R1	Mouse	GlastCreERT2/Sun1-sGFP, CD1	NMDA treatment	GFP-	48hr	Replicate 1	58819135	89.61
mmRNAnmdaN48R3	Mouse	GlastCreERT2/Sun1-sGFP, CD1	NMDA treatment	GFP-	48hr	Replicate 2	59813156	87.61
mmRNAnmdaP03R1	Mouse	GlastCreERT2/Sun1-sGFP, CD1	NMDA treatment	GFP+	3hr	Replicate 1	49669556	92.06
mmRNAnmdaP03R2	Mouse	GlastCreERT2/Sun1-sGFP, CD1	NMDA treatment	GFP+	3hr	Replicate 2	48150350	91.64
mmRNAnmdaP06R2	Mouse	GlastCreERT2/Sun1-sGFP, CD1	NMDA treatment	GFP+	6hr	Replicate 1	63849600	85.65
mmRNAnmdaP06R3	Mouse	GlastCreERT2/Sun1-sGFP, CD1	NMDA treatment	GFP+	6hr	Replicate 2	58823700	88.73
mmRNAnmdaP12R1	Mouse	GlastCreERT2/Sun1-sGFP, CD1	NMDA treatment	GFP+	12hr	Replicate 1	57962877	87.51
mmRNAnmdaP12R2	Mouse	GlastCreERT2/Sun1-sGFP, CD1	NMDA treatment	GFP+	12hr	Replicate 2	57439018	86.9
mmRNAnmdaP36R1	Mouse	GlastCreERT2/Sun1-sGFP, CD1	NMDA treatment	GFP+	36hr	Replicate 1	68793760	86.9
mmRNAnmdaP36R2	Mouse	GlastCreERT2/Sun1-sGFP, CD1	NMDA treatment	GFP+	36hr	Replicate 2	53903145	86.29
mmRNAnmdaP48R3	Mouse	GlastCreERT2/Sun1-sGFP, CD1	NMDA treatment	GFP+	48hr	Replicate 1	60352085	88.29
mmRNAnmdaP48R4	Mouse	GlastCreERT2/Sun1-sGFP, CD1	NMDA treatment	GFP+	48hr	Replicate 2	66662224	86.72
zfRNAadtN00R1	Zebrafish	Tg[gfap:EGFP]nt11, albino	Control	GFP-	Adult	Replicate 1	54096664	81.05
zfRNAadtN00R2	Zebrafish	Tg[gfap:EGFP]nt11, albino	Control	GFP-	Adult	Replicate 2	58489721	81.71
zfRNAadtP00R1	Zebrafish	Tg[gfap:EGFP]nt11, albino	Control	GFP+	Adult	Replicate 1	53214403	57.53
zfRNAadtP00R2	Zebrafish	Tg[gfap:EGFP]nt11, albino	Control	GFP+	Adult	Replicate 2	53050489	65.96
zfRNAldN00R1	Zebrafish	Tg[gfap:EGFP]nt11, albino	Control	GFP-	Adult	Replicate 1	42101680	78.54
zfRNAldN00R2	Zebrafish	Tg[gfap:EGFP]nt11, albino	Control	GFP-	Adult	Replicate 2	36521658	75.39
zfRNAldP00R1	Zebrafish	Tg[gfap:EGFP]nt11, albino	Control	GFP+	Adult	Replicate 1	36535124	70.5
zfRNAldP00R2	Zebrafish	Tg[gfap:EGFP]nt11, albino	Control	GFP+	Adult	Replicate 2	37029316	72.44
zfRNAldN36R1	Zebrafish	Tg[gfap:EGFP]nt11, albino	Light damage	GFP-	36hr	Replicate 1	34783967	79.11
zfRNAldN36R2	Zebrafish	Tg[gfap:EGFP]nt11, albino	Light damage	GFP-	36hr	Replicate 2	36977321	61.9
zfRNAldP36R1	Zebrafish	Tg[gfap:EGFP]nt11, albino	Light damage	GFP+	36hr	Replicate 1	31316303	58.67
zfRNAldP36R2	Zebrafish	Tg[gfap:EGFP]nt11, albino	Light damage	GFP+	36hr	Replicate 2	30037021	56.05
zfRNAldtN04R1	Zebrafish	Tg[gfap:EGFP]nt11, albino	Light damage	GFP-	4hr	Replicate 1	42266948	63.09
zfRNAldtN04R2	Zebrafish	Tg[gfap:EGFP]nt11, albino	Light damage	GFP-	4hr	Replicate 2	62461961	62.61
zfRNAldtN10R1	Zebrafish	Tg[gfap:EGFP]nt11, albino	Light damage	GFP-	10hr	Replicate 1	44717544	61.99
zfRNAldtN10R2	Zebrafish	Tg[gfap:EGFP]nt11, albino	Light damage	GFP-	10hr	Replicate 2	60235163	63.92
zfRNAldtN20R1	Zebrafish	Tg[gfap:EGFP]nt11, albino	Light damage	GFP-	20hr	Replicate 1	50236943	58.84
zfRNAldtN20R2	Zebrafish	Tg[gfap:EGFP]nt11, albino	Light damage	GFP-	20hr	Replicate 2	47498464	50.45
zfRNAldtN36R1	Zebrafish	Tg[gfap:EGFP]nt11, albino	Light damage	GFP-	36hr	Replicate 1	48601881	59.04
zfRNAldtN36R2	Zebrafish	Tg[gfap:EGFP]nt11, albino	Light damage	GFP-	36hr	Replicate 2	49581241	48.9
zfRNAldtP04R1	Zebrafish	Tg[gfap:EGFP]nt11, albino	Light damage	GFP+	4hr	Replicate 1	42906414	54.535
zfRNAldtP04R2	Zebrafish	Tg[gfap:EGFP]nt11, albino	Light damage	GFP+	4hr	Replicate 2	41766729	49.335
zfRNAldtP10R1	Zebrafish	Tg[gfap:EGFP]nt11, albino	Light damage	GFP+	10hr	Replicate 1	44025829	56.69
zfRNAldtP10R3	Zebrafish	Tg[gfap:EGFP]nt11, albino	Light damage	GFP+	10hr	Replicate 2	66441742	22.36
zfRNAldtP20R1	Zebrafish	Tg[gfap:EGFP]nt11, albino	Light damage	GFP+	20hr	Replicate 1	46569107	48.33
zfRNAldtP20R3	Zebrafish	Tg[gfap:EGFP]nt11, albino	Light damage	GFP+	20hr	Replicate 2	54533534	60.73
zfRNAldtP36R1	Zebrafish	Tg[gfap:EGFP]nt11, albino	Light damage	GFP+	36hr	Replicate 1	50072400	52.62
zfRNAldtP36R2	Zebrafish	Tg[gfap:EGFP]nt11, albino	Light damage	GFP+	36hr	Replicate 2	40857792	45.1
zfRNAnmdaN04R1	Zebrafish	Tg[gfap:GFP]mi2001, AB	NMDA treatment	GFP-	4hr	Replicate 1	49155969	50.83
zfRNAnmdaN04R2	Zebrafish	Tg[gfap:GFP]mi2001, AB	NMDA treatment	GFP-	4hr	Replicate 2	50010824	49.9
zfRNAnmdaN10R1	Zebrafish	Tg[gfap:GFP]mi2001, AB	NMDA treatment	GFP-	10hr	Replicate 1	43372391	43.77
zfRNAnmdaN10R2	Zebrafish	Tg[gfap:GFP]mi2001, AB	NMDA treatment	GFP-	10hr	Replicate 2	50363957	63.21
zfRNAnmdaN20R1	Zebrafish	Tg[gfap:GFP]mi2001, AB	NMDA treatment	GFP-	20hr	Replicate 1	53243615	48.82
zfRNAnmdaN20R2	Zebrafish	Tg[gfap:GFP]mi2001, AB	NMDA treatment	GFP-	20hr	Replicate 2	52655493	60.15
zfRNAnmdaN36R1	Zebrafish	Tg[gfap:GFP]mi2001, AB	NMDA treatment	GFP-	36hr	Replicate 1	52723588	51.15
zfRNAnmdaN36R2	Zebrafish	Tg[gfap:GFP]mi2001, AB	NMDA treatment	GFP-	36hr	Replicate 2	50499310	49.23
zfRNAnmdaP04R1	Zebrafish	Tg[gfap:GFP]mi2001, AB	NMDA treatment	GFP+	4hr	Replicate 1	145574539	20.62
zfRNAnmdaP04R2	Zebrafish	Tg[gfap:GFP]mi2001, AB	NMDA treatment	GFP+	4hr	Replicate 2	36677831	57.17
zfRNAnmdaP10R1	Zebrafish	Tg[gfap:GFP]mi2001, AB	NMDA treatment	GFP+	10hr	Replicate 1	31394587	65.54
zfRNAnmdaP10R2	Zebrafish	Tg[gfap:GFP]mi2001, AB	NMDA treatment	GFP+	10hr	Replicate 2	38426877	59.04
zfRNAnmdaP20R1	Zebrafish	Tg[gfap:GFP]mi2001, AB	NMDA treatment	GFP+	20hr	Replicate 1	47122423	58.73
zfRNAnmdaP20R2	Zebrafish	Tg[gfap:GFP]mi2001, AB	NMDA treatment	GFP+	20hr	Replicate 2	21508952	63.535
zfRNAnmdaP36R1	Zebrafish	Tg[gfap:GFP]mi2001, AB	NMDA treatment	GFP+	36hr	Replicate 1	43939662	53.04
zfRNAnmdaP36R2	Zebrafish	Tg[gfap:GFP]mi2001, AB	NMDA treatment	GFP+	36hr	Replicate 2	42625158	50.18
zfRNAnmdahN20R1	Zebrafish	Tg[gfap:GFP]mi2001, AB	NMDA treatment	GFP-	20hr	Replicate 1	75029569	79.42
zfRNAnmdahN20R2	Zebrafish	Tg[gfap:GFP]mi2001, AB	NMDA treatment	GFP-	20hr	Replicate 2	74713522	79.1
zfRNAnmdahN36R1	Zebrafish	Tg[gfap:GFP]mi2001, AB	NMDA treatment	GFP-	36hr	Replicate 1	52356937	79.34
zfRNAnmdahN36R2	Zebrafish	Tg[gfap:GFP]mi2001, AB	NMDA treatment	GFP-	36hr	Replicate 2	52784700	76.16
zfRNAnmdahP20R1	Zebrafish	Tg[gfap:GFP]mi2001, AB	NMDA treatment	GFP+	20hr	Replicate 1	73846329	78.93
zfRNAnmdahP20R2	Zebrafish	Tg[gfap:GFP]mi2001, AB	NMDA treatment	GFP+	20hr	Replicate 2	69369314	75.08
zfRNAnmdahP36R1	Zebrafish	Tg[gfap:GFP]mi2001, AB	NMDA treatment	GFP+	36hr	Replicate 1	73493407	70.7
zfRNAnmdahP36R2	Zebrafish	Tg[gfap:GFP]mi2001, AB	NMDA treatment	GFP+	36hr	Replicate 2	70573902	75.99

### Sheet: ATACseq
Sample.ID	Species	Genotype	Condition	Cell.population.of.FACS.sorting	Time	Replicate	Total.reads	Mappability (%)
mmATACdevP60R1	Mouse	GlastCreERT2/Sun1-sGFP CD1	Control	GFP+	P60	Replicate 1	75651366	77
mmATACdevP60R2	Mouse	GlastCreERT2/Sun1-sGFP CD1	Control	GFP+	P60	Replicate 2	83369488	77.28
mmATACnmdaP03R1	Mouse	GlastCreERT2/Sun1-sGFP CD1	NMDA treatment	GFP+	3hr	Replicate 1	67675248	97.34
mmATACnmdaP03R2	Mouse	GlastCreERT2/Sun1-sGFP CD1	NMDA treatment	GFP+	3hr	Replicate 2	58081286	97.88
mmATACnmdaP06R1	Mouse	GlastCreERT2/Sun1-sGFP CD1	NMDA treatment	GFP+	6hr	Replicate 1	90887500	94.13
mmATACnmdaP06R2	Mouse	GlastCreERT2/Sun1-sGFP CD1	NMDA treatment	GFP+	6hr	Replicate 2	107263206	95.82
mmATACnmdaP12R1	Mouse	GlastCreERT2/Sun1-sGFP CD1	NMDA treatment	GFP+	12hr	Replicate 1	78827142	97.15
mmATACnmdaP12R2	Mouse	GlastCreERT2/Sun1-sGFP CD1	NMDA treatment	GFP+	12hr	Replicate 2	78429206	95.88
mmATACnmdaP48R2	Mouse	GlastCreERT2/Sun1-sGFP CD1	NMDA treatment	GFP+	48hr	Replicate 1	120903232	97.03
mmATACnmdaP48R3	Mouse	GlastCreERT2/Sun1-sGFP CD1	NMDA treatment	GFP+	48hr	Replicate 2	111741570	96.82
mmATACldP00R1	Mouse	GlastCreERT2/Sun1-sGFP CD1	Light damage	GFP+	0hr	Replicate 1	78303516	89.01
mmATACldP00R2	Mouse	GlastCreERT2/Sun1-sGFP CD1	Light damage	GFP+	0hr	Replicate 2	89383132	78.93
mmATACldP10R1	Mouse	GlastCreERT2/Sun1-sGFP CD1	Light damage	GFP+	10hr	Replicate 1	58358972	69.24
mmATACldP10R2	Mouse	GlastCreERT2/Sun1-sGFP CD1	Light damage	GFP+	10hr	Replicate 2	85038440	64.54
mmATACldP16R1	Mouse	GlastCreERT2/Sun1-sGFP CD1	Light damage	GFP+	16hr	Replicate 1	85573320	60.79
mmATACldP16R2	Mouse	GlastCreERT2/Sun1-sGFP CD1	Light damage	GFP+	16hr	Replicate 2	68489362	68.53
mmATACldP24R2	Mouse	GlastCreERT2/Sun1-sGFP CD1	Light damage	GFP+	24hr	Replicate 1	86925448	92.85
mmATACldP24R3	Mouse	GlastCreERT2/Sun1-sGFP CD1	Light damage	GFP+	24hr	Replicate 2	94120022	94.47
mmATACldP36R1	Mouse	GlastCreERT2/Sun1-sGFP CD1	Light damage	GFP+	36hr	Replicate 1	137928248	96.33
mmATACldP36R2	Mouse	GlastCreERT2/Sun1-sGFP CD1	Light damage	GFP+	36hr	Replicate 2	152775590	95.85
zfATACadAbP00R1	Zebrafish	Tg[gfap:GFP]mi2001, AB	Control	GFP+	Adult	Replicate 1	143042014	94.47
zfATACadAbP00R2	Zebrafish	Tg[gfap:GFP]mi2001, AB	Control	GFP+	Adult	Replicate 2	137108944	93.72
zfATACnmdahP04R1	Zebrafish	Tg[gfap:GFP]mi2001, AB	NMDA treatment	GFP+	4hr	Replicate 1	88873374	94.82
zfATACnmdahP04R2	Zebrafish	Tg[gfap:GFP]mi2001, AB	NMDA treatment	GFP+	4hr	Replicate 2	76931612	95.65
zfATACnmdahP10R1	Zebrafish	Tg[gfap:GFP]mi2001, AB	NMDA treatment	GFP+	10hr	Replicate 1	77377688	91.86
zfATACnmdahP10R2	Zebrafish	Tg[gfap:GFP]mi2001, AB	NMDA treatment	GFP+	10hr	Replicate 2	72471488	88.91
zfATACnmdahP20R1	Zebrafish	Tg[gfap:GFP]mi2001, AB	NMDA treatment	GFP+	20hr	Replicate 1	156386188	90.34
zfATACnmdahP20R2	Zebrafish	Tg[gfap:GFP]mi2001, AB	NMDA treatment	GFP+	20hr	Replicate 2	155844016	92.36
zfATACnmdahP36R1	Zebrafish	Tg[gfap:GFP]mi2001, AB	NMDA treatment	GFP+	36hr	Replicate 1	142212790	82.4
zfATACnmdahP36R2	Zebrafish	Tg[gfap:GFP]mi2001, AB	NMDA treatment	GFP+	36hr	Replicate 2	91381160	86.54
zfATACldtP00R1	Zebrafish	Tg[gfap:EGFP]nt11, albino	Light damage	GFP+	Adult	Replicate 1	106976884	78.5
zfATACldtP00R2	Zebrafish	Tg[gfap:EGFP]nt11, albino	Light damage	GFP+	Adult	Replicate 2	112080366	93.59
zfATACldtP04R1	Zebrafish	Tg[gfap:EGFP]nt11, albino	Light damage	GFP+	4hr	Replicate 1	88945502	94.47
zfATACldtP04R2	Zebrafish	Tg[gfap:EGFP]nt11, albino	Light damage	GFP+	4hr	Replicate 2	57764968	93.79
zfATACldtP10R1	Zebrafish	Tg[gfap:EGFP]nt11, albino	Light damage	GFP+	10hr	Replicate 1	56351738	93.08
zfATACldtP10R2	Zebrafish	Tg[gfap:EGFP]nt11, albino	Light damage	GFP+	10hr	Replicate 2	84554322	93.76
zfATACldtP20R1	Zebrafish	Tg[gfap:EGFP]nt11, albino	Light damage	GFP+	20hr	Replicate 1	73477552	93.38
zfATACldtP20R2	Zebrafish	Tg[gfap:EGFP]nt11, albino	Light damage	GFP+	20hr	Replicate 2	79755782	93.71
zfATACldtP36R1	Zebrafish	Tg[gfap:EGFP]nt11, albino	Light damage	GFP+	36hr	Replicate 1	109439936	92.66
zfATACldtP36R2	Zebrafish	Tg[gfap:EGFP]nt11, albino	Light damage	GFP+	36hr	Replicate 2	147410202	93.08

### Sheet: scRNAseq
Sample.ID	Species	Genotype	Condition	Cell.population.of.FACS.sorting	Time	Replicate	Number.of.cells	Number.of.genes.per.cell	Number.of.UMIs.per.cell
mmP60R1	Mouse	GlastCreERT2/Sun1-sGFP CD1	Control	Whole retina	P60	Replicate 1	2097	951	1764
mmP60R2	Mouse	Wildtype CD1	Control	Whole retina	P60	Replicate 2	4946	1133	2076
mmP60MR1	Mouse	Wildtype CD1	Control	Whole retina	P60	Replicate 3	4236	1599	3482
mmP60MR2	Mouse	Wildtype CD1	Control	Whole retina	P60	Replicate 4	5380	1285	2602
mmNMDA03	Mouse	Wildtype CD1	NMDA treatment	Whole retina	3hr	Replicate 1	7581	1168	2494
mmNMDA06	Mouse	Wildtype CD1	NMDA treatment	Whole retina	6hr	Replicate 1	6346	1217	2483
mmNMDA12	Mouse	Wildtype CD1	NMDA treatment	Whole retina	12hr	Replicate 1	4292	1503	3449
mmNMDA24	Mouse	Wildtype CD1	NMDA treatment	Whole retina	24hr	Replicate 1	4267	1424	3195
mmNMDA36	Mouse	Wildtype CD1	NMDA treatment	Whole retina	36hr	Replicate 1	1614	1750	4843
mmNMDA48	Mouse	Wildtype CD1	NMDA treatment	Whole retina	48hr	Replicate 1	2244	1772	4864
mmNMDA72	Mouse	Wildtype CD1	NMDA treatment	Whole retina	72hr	Replicate 1	2656	1545	3619
mmNMFI48	Mouse	Wildtype CD1	NMDA+insulin+FGF	Whole retina	48hr	Replicate 1	3106	2660	9593
mmLD00MC	Mouse	Wildtype CD1	Light damage	Whole retina	0hr	Replicate 1	6589	1236	2461
mmLD00M	Mouse	Wildtype CD1	Light damage	Whole retina	0hr	Replicate 2	5816	1125	2085
mmLD04MR1	Mouse	Wildtype CD1	Light damage	Whole retina	4hr	Replicate 1	3010	2593	7506
mmLD04MR2	Mouse	Wildtype CD1	Light damage	Whole retina	4hr	Replicate 2	1519	1225	2334
mmLD10MR1	Mouse	Wildtype CD1	Light damage	Whole retina	10hr	Replicate 1	4515	1763	4194
mmLD10MR2	Mouse	Wildtype CD1	Light damage	Whole retina	10hr	Replicate 2	2505	1326	2717
mmLD24MC	Mouse	Wildtype CD1	Light damage	Whole retina	24hr	Replicate 1	5262	1210	2379
chP10R1	Chick	Leghorn	Control	Whole retina	P10	Replicate 1	2088	710	1256
chP10R2	Chick	Leghorn	Control	Whole retina	P10	Replicate 2	12614	750	1433
chNMDA24R1	Chick	Leghorn	NMDA treatment	Whole retina	24hr	Replicate 1	6020	1436	4345
chNMDA24R2	Chick	Leghorn	NMDA treatment	Whole retina	24hr	Replicate 2	8996	1320	3843
chNMDA48R1	Chick	Leghorn	NMDA treatment	Whole retina	48hr	Replicate 1	1463	1263	3599
chNMDA48R2	Chick	Leghorn	NMDA treatment	Whole retina	48hr	Replicate 2	7144	1383	3943
chNMDA72R1	Chick	Leghorn	NMDA treatment	Whole retina	72hr	Replicate 1	10151	1135	3120
chNMDA72R2	Chick	Leghorn	NMDA treatment	Whole retina	72hr	Replicate 2	8300	1011	3037
chNMFI48R1	Chick	Leghorn	NMDA+Growth factor (insulin+FGF)	Whole retina	48hr	Replicate 1	6141	1138	3206
chNMFI48R2	Chick	Leghorn	NMDA+Growth factor (insulin+FGF)	Whole retina	48hr	Replicate 2	4913	1120	3510
chFI48R1	Chick	Leghorn	Growth factor (insulin+FGF) treatment	Whole retina	48hr	Replicate 1	7568	946	2271
chFI48R2	Chick	Leghorn	Growth factor (insulin+FGF) treatment	Whole retina	48hr	Replicate 2	9653	855	2131
zfE48R2	Zebrafish	AB	Embryo	Whole retina	48hr	Replicate 1	3888	1715	8100
zfE60R1	Zebrafish	AB	Embryo	Whole retina	60hr	Replicate 1	1833	1600	7236
zfE60R2	Zebrafish	AB	Embryo	Whole retina	60hr	Replicate 2	2723	1426	5935
zfE72R1	Zebrafish	AB	Embryo	Whole retina	72hr	Replicate 1	2427	953	3894
zfE96R1	Zebrafish	AB	Embryo	Whole retina	96hr	Replicate 1	1715	1168	5224
zfE96R2	Zebrafish	AB	Embryo	Whole retina	96hr	Replicate 2	1827	1056	4462
zfE96R3	Zebrafish	AB	Embryo	Whole retina	96hr	Replicate 3	2027	1261	6156
zfE120R1	Zebrafish	AB	Embryo	Whole retina	120hr	Replicate 1	2723	1408	5266
zfAd00R1	Zebrafish	albino	Control	Whole retina	Adult	Replicate 1	1660	857	2041
zfAd00R2	Zebrafish	AB	Control	Whole retina	Adult	Replicate 2	887	815	2067
zfAd00MR1	Zebrafish	AB	Control	Whole retina	Adult	Replicate 3	7015	877	2011
zfAd00MR2	Zebrafish	AB	Control	Whole retina	Adult	Replicate 4	5989	745	1714
zfAd00MR3	Zebrafish	albino	Control	Whole retina	Adult	Replicate 5	5692	793	1869
zfNMDA04M	Zebrafish	AB	NMDA treatment	Whole retina	4hr	Replicate 1	9902	939	2302
zfNMDA10M	Zebrafish	AB	NMDA treatment	Whole retina	10hr	Replicate 1	6271	1196	3159
zfNMDA20MC	Zebrafish	AB	NMDA treatment	Whole retina	20hr	Replicate 1	5035	1054	2799
zfNMDA36MC	Zebrafish	AB	NMDA treatment	Whole retina	36hr	Replicate 1	4768	1193	3548
zfLD04M	Zebrafish	albino	Light damage	Whole retina	4hr	Replicate 1	3822	996	2373
zfLD10M	Zebrafish	albino	Light damage	Whole retina	10hr	Replicate 1	5447	1041	2465
zfLD20M	Zebrafish	albino	Light damage	Whole retina	20hr	Replicate 1	7184	1027	2460
zfLD36M	Zebrafish	albino	Light damage	Whole retina	36hr	Replicate 1	9254	1282	3575
zfLD36	Zebrafish	albino	Light damage	Whole retina	36hr	Replicate 2	1808	1673	7358
zfTR10M	Zebrafish	AB	TNFɑ and the gamma secretase inhibitor RO4929097 treatment	Whole retina	10hr	Replicate 1	5808	965	2204
zfTR10MC	Zebrafish	AB	TNFɑ and the gamma secretase inhibitor RO4929097 treatment	Whole retina	10hr	Replicate 2	4712	958	2253
zfTR20MC	Zebrafish	AB	TNFɑ and the gamma secretase inhibitor RO4929097 treatment	Whole retina	20hr	Replicate 1	5441	1011	2526
zfTR36M	Zebrafish	AB	TNFɑ and the gamma secretase inhibitor RO4929097 treatment	Whole retina	36hr	Replicate 1	6612	886	2164
zfTR72M	Zebrafish	AB	TNFɑ and the gamma secretase inhibitor RO4929097 treatment	Whole retina	72hr	Replicate 1	8390	874	2133
