## Supplementary Data 7. List of known specific marker genes for retinal cell types for "Cross-species transcriptomic and epigenomic analysis reveals key regulators of injury response and neuronal regeneration in vertebrate retinas"

### Sheet: Mouse
Gene.ID	Gene.symbol	Marked.cell.type
ENSMUSG00000067578	Cbln4	AC
ENSMUSG00000025927	Tfap2b	AC
ENSMUSG00000010175	Prox1	AC, BC, HC, MG
ENSMUSG00000042258	Isl1	AC, BC, RGC
ENSMUSG00000090223	Pcp4	AC, BC, RGC
ENSMUSG00000003410	Elavl3	AC, HC, RGC
ENSMUSG00000003657	Calb2	AC, RGC
ENSMUSG00000028546	Elavl4	AC, RGC
ENSMUSG00000004231	Pax2	Astrocytes
ENSMUSG00000029231	Pdgfra	Astrocytes
ENSMUSG00000033208	S100b	Astrocytes
ENSMUSG00000020932	Gfap	Astrocytes, MG
ENSMUSG00000048583	Igf2	Astrocytes, MG
ENSMUSG00000005360	Slc1a3	Astrocytes, MG
ENSMUSG00000045493	Bhlhe23	BC
ENSMUSG00000005649	Cabp5	BC
ENSMUSG00000044287	Nrn1l	Cone BC
ENSMUSG00000010803	Gabra1	Cone BC, AC, RGC
ENSMUSG00000060890	Arr3	Cones
ENSMUSG00000026114	Cnga3	Cones
ENSMUSG00000031394	Opn1mw	Cones
ENSMUSG00000058831	Opn1sw	Cones
ENSMUSG00000021779	Thrb	Cones
ENSMUSG00000009108	Gnat2	Cones, Cone BC
ENSMUSG00000070880	Gad1	GABAergic AC
ENSMUSG00000026787	Gad2	GABAergic AC
ENSMUSG00000037771	Slc32a1	GABAergic AC, HC
ENSMUSG00000037664	Cdkn1c	GABAergic AC, MG
ENSMUSG00000030310	Slc6a1	GABAergic AC, MG
ENSMUSG00000039728	Slc6a5	Glycinergic AC
ENSMUSG00000028542	Slc6a9	Glycinergic AC
ENSMUSG00000018698	Lhx1	HC
ENSMUSG00000043013	Onecut1	HC
ENSMUSG00000045991	Onecut2	HC
ENSMUSG00000028222	Calb1	HC, AC, RGC
ENSMUSG00000022055	Nefl	HC, AC, RGC
ENSMUSG00000022054	Nefm	HC, AC, RGC
ENSMUSG00000041828	Abca8a	MG
ENSMUSG00000053279	Aldh1a1	MG
ENSMUSG00000044708	Kcnj10	MG
ENSMUSG00000024411	Aqp4	MG, Astrocytes
ENSMUSG00000026473	Glul	MG, Astrocytes
ENSMUSG00000026701	Prdx6	MG, Astrocytes
ENSMUSG00000026728	Vim	MG, Astrocytes
ENSMUSG00000002985	Apoe	MG, Astrocytes, Microglia
ENSMUSG00000022528	Hes1	MG, V/E cells
ENSMUSG00000026923	Notch1	MG, V/E cells
ENSMUSG00000022037	Clu	MG,Astrocytes
ENSMUSG00000071713	Csf2rb	Microglia
ENSMUSG00000071714	Csf2rb2	Microglia
ENSMUSG00000052336	Cx3cr1	Microglia
ENSMUSG00000046805	Mpeg1	Microglia
ENSMUSG00000026395	Ptprc	Microglia
ENSMUSG00000054675	Tmem119	Microglia
ENSMUSG00000036816	Atoh7	Neurogenic RPCs
ENSMUSG00000020423	Btg2	Neurogenic RPCs
ENSMUSG00000042002	Foxn4	Neurogenic RPCs
ENSMUSG00000036390	Gadd45a	Neurogenic RPCs
ENSMUSG00000021453	Gadd45g	Neurogenic RPCs
ENSMUSG00000027967	Neurog2	Neurogenic RPCs
ENSMUSG00000034701	Neurod1	Neurogenic RPCs, BC, AC, Rods, Cone, RGC, HC
ENSMUSG00000022935	Grik1	OFF cone BC
ENSMUSG00000042115	Klhdc8a	OFF cone BC
ENSMUSG00000041607	Mbp	Oligodendrocytes
ENSMUSG00000076439	Mog	Oligodendrocytes
ENSMUSG00000046160	Olig1	Oligodendrocytes
ENSMUSG00000039830	Olig2	Oligodendrocytes, Neurogenic RPCs
ENSMUSG00000000617	Grm6	ON cone BC
ENSMUSG00000021337	Scgn	ON cone BC
ENSMUSG00000035783	Acta2	Pericytes
ENSMUSG00000030247	Kcnj8	Pericytes
ENSMUSG00000024620	Pdgfrb	Pericytes
ENSMUSG00000000184	Ccnd2	Primary PRCs
ENSMUSG00000031073	Fgf15	Primary PRCs
ENSMUSG00000021239	Vsx2	Primary PRCs, BC, MG
ENSMUSG00000059325	Hopx	Primary PRCs, BC, MG, Cone
ENSMUSG00000027562	Car2	Primary PRCs, MG
ENSMUSG00000000247	Lhx2	Primary PRCs, MG
ENSMUSG00000039194	Rlbp1	Primary PRCs, MG, RPE
ENSMUSG00000069919	Hba-a1	Reticulocytes
ENSMUSG00000069917	Hba-a2	Reticulocytes
ENSMUSG00000052305	Hbb-bs	Reticulocytes
ENSMUSG00000073940	Hbb-bt	Reticulocytes
ENSMUSG00000032318	Isl2	RGC
ENSMUSG00000048349	Pou4f1	RGC
ENSMUSG00000031688	Pou4f2	RGC
ENSMUSG00000024497	Pou4f3	RGC
ENSMUSG00000031586	Rbpms	RGC
ENSMUSG00000010476	Ebf3	RGC, AC
ENSMUSG00000032011	Thy1	RGC, AC
ENSMUSG00000025576	Rbfox3	RGC, AC, HC
ENSMUSG00000023064	Sncg	RGC, HC
ENSMUSG00000050965	Prkca	Rod BC
ENSMUSG00000001103	Sebox	Rod BC
ENSMUSG00000023979	Guca1b	Rods
ENSMUSG00000040632	Nrl	Rods
ENSMUSG00000030324	Rho	Rods
ENSMUSG00000071648	Rom1	Rods
ENSMUSG00000041578	Crx	Rods, Cones, BC
ENSMUSG00000021848	Otx2	Rods, Cones, BC
ENSMUSG00000032292	Nr2e3	Rods, Rod progenitors
ENSMUSG00000006728	Cdk4	RPCs
ENSMUSG00000070348	Ccnd1	RPCs, MG
ENSMUSG00000027168	Pax6	RPCs, MG, HC, AC, RGC
ENSMUSG00000028003	Lrat	RPE
ENSMUSG00000025359	Pmel	RPE
ENSMUSG00000028174	Rpe65	RPE
ENSMUSG00000004651	Tyr	RPE
ENSMUSG00000031871	Cdh5	V/E cells
ENSMUSG00000020717	Pecam1	V/E cells
ENSMUSG00000006386	Tek	V/E cells
ENSMUSG00000033191	Tie1	V/E cells
ENSMUSG00000016494	Cd34	V/E cells, , Microglia

### Sheet: Chick
Gene.ID	Gene.symbol	Marked.cell.type
ENSGALG00000016680	TFAP2B	AC
ENSGALG00000009791	PROX1	AC
ENSGALG00000026903	CALB2	AC
ENSGALG00000022819	PCP4	AC, BC
ENSGALG00000014884	ISL1	AC, BC, RGC
ENSGALG00000012123	PAX6	AC, MG
ENSGALG00000010533	ELAVL4	AC, RGC
ENSGALG00000005689	PAX2	Astrocytes
ENSGALG00000035282	IGF2	Astrocytes
ENSGALG00000006217	S100B	Astrocytes
ENSGALG00000013929	PDGFRA	Astrocytes
ENSGALG00000000909	GFAP	Astrocytes, MG
ENSGALG00000003582	SLC1A3	Astrocytes, MG
ENSGALG00000005718	BHLHE23	BC
ENSGALG00000007116	CABP1	BC
ENSGALG00000033517	VSX2	BC
ENSGALG00000001698	GABRA1	Cone BC
ENSGALG00000004924	OPN1LW	Cones
ENSGALG00000041243	OPN1SW	Cones
ENSGALG00000004251	ARR3	Cones
ENSGALG00000011294	THRB	Cones
ENSGALG00000039826	CNGA3	Cones
ENSGALG00000038084	GNAT2	Cones, Cone BC
ENSGALG00000034070	GAD1	GABAergic AC
ENSGALG00000040436	GAD2	GABAergic AC
ENSGALG00000004921	SLC6A1	GABAergic AC
ENSGALG00000038919	SLC32A1	GABAergic AC
ENSGALG00000010098	SLC6A9	Glycinergic AC
ENSGALG00000003908	SLC6A5	Glycinergic AC
ENSGALG00000005409	LHX1	HC
ENSGALG00000030821	CBLN4	HC
ENSGALG00000032282	CALB1	HC
ENSGALG00000035751	ONECUT2	HC
ENSGALG00000038618	ONECUT1	HC
ENSGALG00000000314	NEFL	HC, RGC
ENSGALG00000000317	NEFM	HC, RGC
ENSGALG00000006676	RLBP1	MG
ENSGALG00000043754	GLUL	MG
ENSGALG00000028015	HES1	MG
ENSGALG00000002375	NOTCH1	MG
ENSGALG00000015128	AQP4	MG
ENSGALG00000003053	PRDX6	MG
ENSGALG00000021399	ABCA8	MG
ENSGALG00000008677	VIM	MG
ENSGALG00000015147	ALDH1A1	MG
ENSGALG00000041578	KCNJ10	MG
ENSGALG00000043051	CLU	MG, Astrocytes
ENSGALG00000002192	PTPRC	Microglia
ENSGALG00000038000	CX3CR1	Microglia
ENSGALG00000025881	CSF2RB	Microglia
ENSGALG00000028536	MPEG1	Microglia
ENSGALG00000004893	TMEM119	Microglia
ENSGALG00000025977	GADD45A	NeurogenicRPCs
ENSGALG00000026858	BTG2	NeurogenicRPCs
ENSGALG00000028005	GADD45G	NeurogenicRPCs
ENSGALG00000029579	NEUROG2	NeurogenicRPCs
ENSGALG00000003931	ATOH7	NeurogenicRPCs
ENSGALG00000005062	FOXN4	NeurogenicRPCs
ENSGALG00000040114	PTPRZ1	NIRG
ENSGALG00000004184	SPARC	NIRG
ENSGALG00000020359	SIX6	NIRG
ENSGALG00000009612	TGFB2	NIRG
ENSGALG00000032453	PMP2	NIRG
ENSGALG00000041826	S100A6	NIRG
ENSGALG00000015835	GRIK1	OFFCone BC
ENSGALG00000000684	KLHDC8A	OFFCone BC
ENSGALG00000022875	MOG	Oligodendrocytes
ENSGALG00000031010	OLIG2	Oligodendrocytes
ENSGALG00000010346	TGFB3	Oligodendrocytes
ENSGALG00000009495	FGFR2	Oligodendrocytes
ENSGALG00000012018	UGT8	Oligodendrocytes
ENSGALG00000001534	TMEM88B	Oligodendrocytes
ENSGALG00000032746	ENPP2	Oligodendrocytes
ENSGALG00000013640	MBP	Oligodendrocytes
ENSGALG00000029203	TNNT1	ONCone BC
ENSGALG00000013598	SCGN	ONCone BC
ENSGALG00000026373	KCNJ8	Pericytes
ENSGALG00000006343	ACTA2	Pericytes
ENSGALG00000030613	PDGFRB	Pericytes
ENSGALG00000017283	CCND2	PrimaryPRCs
ENSGALG00000011404	HOPX	PrimaryPRCs, BC, MG, Cone
ENSGALG00000001124	LHX2	PrimaryPRCs, MG
ENSGALG00000030781	CA2	PrimaryPRCs, MG
ENSGALG00000043234	HBA1	Reticulocytes
ENSGALG00000002015	SNCG	RGC
ENSGALG00000006751	THY1	RGC
ENSGALG00000010461	EBF3	RGC
ENSGALG00000032889	RBFOX3	RGC
ENSGALG00000033391	ISL2	RGC
ENSGALG00000035441	POU4F1	RGC
ENSGALG00000037094	POU4F2	RGC
ENSGALG00000043334	POU4F3	RGC
ENSGALG00000010291	RBPMS	RGC
ENSGALG00000034567	POU4F3	RGC
ENSGALG00000043334	POU4F3	RGC
ENSGALG00000032889	RBFOX3	RGC, AC, HC
ENSGALG00000032393	SEBOX	Rod BC
ENSGALG00000025950	PRKCA	Rod BC
ENSGALG00000008908	NEUROD1	Rod progenitors
ENSGALG00000032207	HMGN2	Rod progenitors
ENSGALG00000002093	NR2E3	Rod, Rod progenitors
ENSGALG00000020745	RHO	Rods
ENSGALG00000034889	OTX2	Rods
ENSGALG00000001418	GUCA1B	Rods
ENSGALG00000009185	ROM1	Rods
ENSGALG00000028697	GNAT1	Rods
ENSGALG00000007555	CCND1	RPCs, MG
ENSGALG00000011259	RPE65	RPE
ENSGALG00000035350	PMEL	RPE
ENSGALG00000007217	BEST1	RPE
ENSGALG00000009276	LRAT	RPE
ENSGALG00000017237	TYR	RPE
ENSGALG00000032349	CDH5	V/E cells
ENSGALG00000009957	TIE1	V/E cells
ENSGALG00000001840	TEK	V/E cells
ENSGALG00000001177	CD34	V/E cells

### Sheet: Zebrafish
Gene.ID	Gene.symbol	Marked.cell.type
ENSDARG00000012667	tfap2b	AC
ENSDARG00000055158	prox1a	AC
ENSDARG00000041062	calb2a	AC
ENSDARG00000036344	calb2b	AC
ENSDARG00000014420	elavl3	AC
ENSDARG00000053130	pcp4a	AC, BC
ENSDARG00000087386	pcp4b	AC, BC
ENSDARG00000088810	prox1b	AC, BC, HC, MG
ENSDARG00000004023	isl1	AC, BC, RGC
ENSDARG00000093411	gad1a	AC, HC
ENSDARG00000027419	gad1b	AC, HC
ENSDARG00000103379	pax6a	AC, MG
ENSDARG00000045936	pax6b	AC, MG
ENSDARG00000045639	elavl4	AC, RGC
ENSDARG00000028148	pax2a	Astrocytes
ENSDARG00000032578	pax2b	Astrocytes
ENSDARG00000018643	igf2a	Astrocytes
ENSDARG00000033307	igf2b	Astrocytes
ENSDARG00000057598	s100b	Astrocytes
ENSDARG00000070494	pdgfra	Astrocytes
ENSDARG00000025301	gfap	Astrocytes, MG
ENSDARG00000104431	slc1a3a	Astrocytes, MG
ENSDARG00000043148	slc1a3b	Astrocytes, MG
ENSDARG00000037588	bhlhe23	BC
ENSDARG00000002576	cabp5a	BC
ENSDARG00000028485	cabp5b	BC
ENSDARG00000005574	vsx2	BC
ENSDARG00000068989	gabra1	Cone BC
ENSDARG00000069368	nrn1la	Cone BC
ENSDARG00000061149	nrn1lb	Cone BC
ENSDARG00000097008	opn1mw1	Cones
ENSDARG00000044280	opn1mw2	Cones
ENSDARG00000044279	opn1mw3	Cones
ENSDARG00000000638	opn1mw4	Cones
ENSDARG00000045677	opn1sw1	Cones
ENSDARG00000017274	opn1sw2	Cones
ENSDARG00000056511	arr3a	Cones
ENSDARG00000021163	thrb	Cones
ENSDARG00000098475	arr3b	Cones
ENSDARG00000012297	cnga3b	Cones
ENSDARG00000070726	cnga3a	Cones
ENSDARG00000042529	gnat2	Cones, Cone BC
ENSDARG00000015537	gad2	GABAergic AC
ENSDARG00000045944	slc6a1a	GABAergic AC
ENSDARG00000039647	slc6a1b	GABAergic AC
ENSDARG00000059775	slc32a1	GABAergic AC
ENSDARG00000010878	cdkn1ca	GABAergic AC
ENSDARG00000104903	cdkn1cb	GABAergic AC
ENSDARG00000018534	slc6a9	Glycinergic AC
ENSDARG00000067964	slc6a5	Glycinergic AC
ENSDARG00000014018	lhx1a	HC
ENSDARG00000061240	cbln4	HC
ENSDARG00000031598	calb1	HC
ENSDARG00000090387	onecut2	HC
ENSDARG00000007944	lhx1b	HC
ENSDARG00000007982	onecut1	HC
ENSDARG00000057568	nefla	HC, RGC
ENSDARG00000012426	neflb	HC, RGC
ENSDARG00000021351	nefma	HC, RGC
ENSDARG00000043697	nefmb	HC, RGC
ENSDARG00000012504	rlbp1a	MG
ENSDARG00000045808	rlbp1b	MG
ENSDARG00000099776	glula	MG
ENSDARG00000100003	glulb	MG
ENSDARG00000013227	glulc	MG
ENSDARG00000102004	apoea	MG
ENSDARG00000040295	apoeb	MG
ENSDARG00000006514	her6	MG
ENSDARG00000103554	notch1a	MG
ENSDARG00000052094	notch1b	MG
ENSDARG00000010565	aqp4	MG
ENSDARG00000043511	prdx6	MG
ENSDARG00000010008	vim	MG
ENSDARG00000090815	kcnj10a	MG
ENSDARG00000010434	clu	MG, Astrocytes
ENSDARG00000071437	ptprc	Microglia
ENSDARG00000076586	csf2rb	Microglia
ENSDARG00000068036	tmem119b	Microglia
ENSDARG00000095259	tmem119a	Microglia
ENSDARG00000069552	atoh7	NeurogenicRPCs
ENSDARG00000020298	btg2	NeurogenicRPCs
ENSDARG00000043581	gadd45aa	NeurogenicRPCs
ENSDARG00000104571	gadd45ab	NeurogenicRPCs
ENSDARG00000019417	gadd45ga	NeurogenicRPCs
ENSDARG00000010591	foxn4	NeurogenicRPCs
ENSDARG00000069139	grik1a	OFF cone BC
ENSDARG00000040627	grik1b	OFF cone BC
ENSDARG00000061000	klhdc8a	OFF cone BC
ENSDARG00000040948	olig1	Oligodendrocytes
ENSDARG00000040946	olig2	Oligodendrocytes
ENSDARG00000036186	mbpa	Oligodendrocytes
ENSDARG00000089413	mbpb	Oligodendrocytes
ENSDARG00000037954	tnnt1	ON cone BC
ENSDARG00000058732	scgn	ON cone BC
ENSDARG00000017742	grm6a	ON cone BC
ENSDARG00000025671	grm6b	ON cone BC
ENSDARG00000045589	kcnj8	Pericytes
ENSDARG00000045180	acta2	Pericytes
ENSDARG00000100897	pdgfrb	Pericytes
ENSDARG00000051748	ccnd2a	PrimaryPRCs
ENSDARG00000070408	ccnd2b	PrimaryPRCs
ENSDARG00000089368	hopx	PrimaryPRCs, BC, MG, Cone
ENSDARG00000031222	lhx2b	PrimaryPRCs, MG
ENSDARG00000037964	lhx2a	PrimaryPRCs, MG
ENSDARG00000011166	cahz	PrimaryPRCs, MG
ENSDARG00000034423	sncga	RGC
ENSDARG00000098380	sncgb	RGC
ENSDARG00000035018	thy1	RGC
ENSDARG00000100244	ebf3a	RGC
ENSDARG00000010083	rbfox3a	RGC
ENSDARG00000074310	rbfox3b	RGC
ENSDARG00000003971	isl2a	RGC
ENSDARG00000053499	isl2b	RGC
ENSDARG00000005559	pou4f1	RGC
ENSDARG00000069737	pou4f2	RGC
ENSDARG00000006206	pou4f3	RGC
ENSDARG00000099396	rbpms	RGC
ENSDARG00000091287	ebf3b	RGC, AC
ENSDARG00000042526	sebox	Rod BC
ENSDARG00000039241	prkca	Rod BC
ENSDARG00000019566	neurod1	Rod progenitors
ENSDARG00000099572	hmgn2	Rod progenitors
ENSDARG00000002193	rho	Rods
ENSDARG00000100466	nrl	Rods
ENSDARG00000011235	otx2	Rods
ENSDARG00000011989	crx	Rods
ENSDARG00000013393	guca1b	Rods
ENSDARG00000019752	rom1a	Rods
ENSDARG00000026926	rom1b	Rods
ENSDARG00000044199	gnat1	Rods
ENSDARG00000045904	nr2e3	Rods, Rodprogenitors
ENSDARG00000087937	cdk4	RPCs
ENSDARG00000101637	ccnd1	RPCs, MG
ENSDARG00000007480	rpe65a	RPE
ENSDARG00000094752	rpe65b	RPE
ENSDARG00000054420	rpe65c	RPE
ENSDARG00000091298	pmela	RPE
ENSDARG00000033760	pmelb	RPE
ENSDARG00000078331	best1	RPE
ENSDARG00000037278	lrata	RPE
ENSDARG00000096594	lratb	RPE
ENSDARG00000039077	tyr	RPE
ENSDARG00000060263	pecam1	V/E cells
ENSDARG00000075549	cdh5	V/E cells
ENSDARG00000004105	tie1	V/E cells
ENSDARG00000028663	tek	V/E cells

### Sheet: Abbreviation.of.cell.types
Abbreviation	Full.name
AC	Amacrine cells
BC	Bipolar cells
HC	Horizontal cells
MG	Müller glia cells
NIRG	Non-astrocytic inner retinal glial cells
RGC	Retinal ganglion cells
RPCs	Retinal progenitor cells
RPE	Retinal pigment epithelium
V/E cells	Vascular/endothelial cells
