## Supplementary Data 9. Species-conserved marker genes of each retinal cell type for "Cross-species transcriptomic and epigenomic analysis reveals key regulators of injury response and neuronal regeneration in vertebrate retinas"

### Sheet: Shared.by.mouse.and.chick
Mouse.gene.ID	Chick.gene.ID	Mouse.gene.symbol	Chick.gene.symbol	Power.of.marked.cell.type.in.Mouse.NMDA	Power.of.marked.cell.type.in.Mouse.LD	Power.of.marked.cell.type.in.Chick.NMDA.or.GF
ENSMUSG00000038489	ENSGALG00000006841	Polr2l	POLR2L	Activated MG: 0.466; Astrocytes: 0.258	NA	Activated MG: 0.438
ENSMUSG00000035805	ENSGALG00000040038	Mlc1	MLC1	Astrocytes: 0.734; Resting MG: 0.612; Activated MG: 0.37	Resting MG: 0.604; Astrocytes: 0.44; Activated MG: 0.302	Resting MG: 0.528
ENSMUSG00000060890	ENSGALG00000004251	Arr3	ARR3	Cones: 0.974	Cones: 0.972	Cones: 0.854
ENSMUSG00000038811	ENSGALG00000031205	Gngt2	GNGT2	Cones: 0.964	Cones: 0.934	Cones: 0.862
ENSMUSG00000009108	ENSGALG00000038084	Gnat2	GNAT2	Cones: 0.948	Cones: 0.932	Cones: 0.802
ENSMUSG00000024992	ENSGALG00000006626	Pde6c	PDE6C	Cones: 0.468	Cones: 0.356	Cones: 0.518
ENSMUSG00000070880	ENSGALG00000034070	Gad1	GAD1	GABAergic AC: 0.818	GABAergic AC: 0.62	GABAergic AC: 0.362
ENSMUSG00000030310	ENSGALG00000004921	Slc6a1	SLC6A1	GABAergic AC: 0.686	GABAergic AC: 0.454	GABAergic AC: 0.35
ENSMUSG00000026764	ENSGALG00000012462	Kif5c	KIF5C	HC: 0.468; RGC: 0.376; GABAergic AC: 0.328; Glycinergic AC: 0.204	RGC: 0.456; HC: 0.362; Glycinergic AC: 0.278; GABAergic AC: 0.228	RGC: 0.372
ENSMUSG00000039194	ENSGALG00000006676	Rlbp1	RLBP1	Resting MG: 0.904; RPE: 0.754; Activated MG: 0.694; Astrocytes: 0.35	Resting MG: 0.924; Activated MG: 0.582; RPE: 0.58	Resting MG: 0.936
ENSMUSG00000026473	ENSGALG00000043754	Glul	GLUL	Resting MG: 0.884; Activated MG: 0.706	Resting MG: 0.95; Activated MG: 0.56	Resting MG: 0.992
ENSMUSG00000028943	ENSGALG00000000645	Espn	ESPN	Resting MG: 0.804; Activated MG: 0.69	Resting MG: 0.81; Activated MG: 0.638	Resting MG: 0.724
ENSMUSG00000005360	ENSGALG00000003582	Slc1a3	SLC1A3	Resting MG: 0.794; Activated MG: 0.744; Astrocytes: 0.586	Resting MG: 0.722; Activated MG: 0.612	Resting MG: 0.528; Activated MG: 0.326
ENSMUSG00000021870	ENSGALG00000005670	Slmap	SLMAP	Resting MG: 0.778; Activated MG: 0.466	Resting MG: 0.82; Activated MG: 0.58	Resting MG: 0.662
ENSMUSG00000027562	ENSGALG00000030781	Car2	CA2	Resting MG: 0.604; Activated MG: 0.448	NA	Resting MG: 0.908
ENSMUSG00000022055	ENSGALG00000000314	Nefl	NEFL	RGC: 0.876; HC: 0.65	RGC: 0.946	RGC: 0.544
ENSMUSG00000023064	ENSGALG00000002015	Sncg	SNCG	RGC: 0.862; HC: 0.754	RGC: 0.896; HC: 0.608; Pericytes: 0.342	RGC: 0.532
ENSMUSG00000029223	ENSGALG00000014261	Uchl1	UCHL1	RGC: 0.824; HC: 0.702	RGC: 0.812; HC: 0.564	RGC: 0.556
ENSMUSG00000032011	ENSGALG00000006751	Thy1	THY1	RGC: 0.824	RGC: 0.904	RGC: 0.53
ENSMUSG00000027500	ENSGALG00000039690	Stmn2	STMN2	RGC: 0.818; HC: 0.786	RGC: 0.862; HC: 0.668	RGC: 0.504; GABAergic AC: 0.346
ENSMUSG00000018965	ENSGALG00000006743	Ywhah	YWHAH	RGC: 0.808	RGC: 0.816	RGC: 0.416
ENSMUSG00000039114	ENSGALG00000043041	Nrn1	NRN1	RGC: 0.746	RGC: 0.836	RGC: 0.458
ENSMUSG00000022054	ENSGALG00000000317	Nefm	NEFM	RGC: 0.684; HC: 0.518	RGC: 0.784	RGC: 0.352
ENSMUSG00000034336	ENSGALG00000028238	Ina	INA	RGC: 0.596; HC: 0.528	RGC: 0.604; HC: 0.396	RGC: 0.384
ENSMUSG00000032387	ENSGALG00000030988	Rbpms2	RBPMS2	RGC: 0.55	RGC: 0.654	RGC: 0.382
ENSMUSG00000026833	ENSGALG00000002515	Olfm1	OLFM1	RGC: 0.542; HC: 0.496	RGC: 0.638; HC: 0.39	RGC: 0.416
ENSMUSG00000075318	ENSGALG00000011009	Scn2a	SCN2A	RGC: 0.464	RGC: 0.57	RGC: 0.506
ENSMUSG00000030324	ENSGALG00000020745	Rho	RHO	Rods: 0.988	Rods: 0.968	Rods: 0.852
ENSMUSG00000025386	ENSGALG00000004514	Pde6g	PDE6G	Rods: 0.968; Cones: 0.558	Rods: 0.94; Cones: 0.568	Rods: 0.846
ENSMUSG00000029064	ENSGALG00000001334	Gnb1	GNB1	Rods: 0.954	Rods: 0.926	Rods: 0.642
ENSMUSG00000067220	ENSGALG00000014136	Cnga1	CNGA1	Rods: 0.928	Rods: 0.9	Rods: 0.346
ENSMUSG00000022037	ENSGALG00000043051	Clu	CLU	RPE: 0.898; Activated MG: 0.766; Resting MG: 0.756; Astrocytes: 0.608	Resting MG: 0.852; Activated MG: 0.788; Astrocytes: 0.788; RPE: 0.756	Resting MG: 0.848
ENSMUSG00000010803	ENSGALG00000001698	Gabra1	GABRA1	NA	OFF cone BC: 0.348; ON cone BC: 0.28	Cone BC: 0.6
ENSMUSG00000028128	ENSGALG00000005619	F3	F3	NA	Activated MG: 0.586; RPE: 0.426	Activated MG: 0.354; Resting MG: 0.29
ENSMUSG00000021196	ENSGALG00000006939	Pfkp	PFKP	NA	RGC: 0.404	RGC: 0.452
ENSMUSG00000052727	ENSGALG00000014999	Map1b	MAP1B	NA	RGC: 0.712; Cones: 0.488; Rods: 0.36	RGC: 0.416
ENSMUSG00000071379	ENSGALG00000016443	Hpcal1	HPCAL1	NA	RGC: 0.414	RGC: 0.444; Cone BC: 0.368; Oligodendrocytes: 0.324
ENSMUSG00000014602	ENSGALG00000006221	Kif1a	KIF1A	NA	RGC: 0.472	RGC: 0.472

### Sheet: Shared.by.mouse.and.zebrafish
Mouse.gene.ID	Zebrafish.gene.ID	Mouse.gene.symbol	Zebrafish.gene.symbol	Power.of.marked.cell.type.in.Mouse.NMDA	Power.of.marked.cell.type.in.Mouse.LD	Power.of.marked.cell.type.in.Zebrafish.NMDA	Power.of.marked.cell.type.in.Zebrafish.LD	Power.of.marked.cell.type.in.Zebrafish.T+R
ENSMUSG00000024912	ENSDARG00000015355	Fosl1	fosl1a	Activated MG: 0.57	Activated MG: 0.45	Activated MG: 0.368; V/E cells: 0.296	Activated MG: 0.308; V/E cells: 0.296; RPE: 0.23; Resting MG: 0.228; Pericytes: 0.188	Activated MG: 0.374; V/E cells: 0.304; Resting MG: 0.252; RPE: 0.2; Microglia: 0.184; Pericytes: 0.122
ENSMUSG00000024304	ENSDARG00000018693	Cdh2	cdh2	Activated MG: 0.568; Resting MG: 0.544; Astrocytes: 0.336	Activated MG: 0.46; Resting MG: 0.436	Activated MG: 0.408	Activated MG: 0.486	Activated MG: 0.332
ENSMUSG00000024486	ENSDARG00000075121	Hbegf	hbegfa	Activated MG: 0.53; Astrocytes: 0.416; V/E cells: 0.352	Activated MG: 0.47	Activated MG: 0.448	Activated MG: 0.432; V/E cells: 0.284	Activated MG: 0.422; V/E cells: 0.392
ENSMUSG00000038489	ENSDARG00000058349	Polr2l	polr2l	Activated MG: 0.466; Astrocytes: 0.258	NA	NA	Activated MG: 0.338	NA
ENSMUSG00000047407	ENSDARG00000059337	Tgif1	tgif1	Activated MG: 0.46; Astrocytes: 0.352; Microglia: 0.28	NA	NA	Activated MG: 0.326	NA
ENSMUSG00000035805	ENSDARG00000063026	Mlc1	mlc1	Astrocytes: 0.734; Resting MG: 0.612; Activated MG: 0.37	Resting MG: 0.604; Astrocytes: 0.44; Activated MG: 0.302	Resting MG: 0.698	Resting MG: 0.684	Resting MG: 0.69
ENSMUSG00000064330	ENSDARG00000102558	Pde6h	pde6ha	Cones: 0.988	Cones: 0.986	Cones: 0.972	Cones: 0.834	Cones: 0.964
ENSMUSG00000060890	ENSDARG00000056511	Arr3	arr3a	Cones: 0.974	Cones: 0.972	Cones: 0.898	Cones: 0.852	Cones: 0.85
ENSMUSG00000038811	ENSDARG00000010680	Gngt2	gngt2a	Cones: 0.964	Cones: 0.934	Cones: 0.894	Cones: 0.794	Cones: 0.81
ENSMUSG00000009108	ENSDARG00000042529	Gnat2	gnat2	Cones: 0.948	Cones: 0.932	Cones: 0.94	Cones: 0.512	Cones: 0.816
ENSMUSG00000023439	ENSDARG00000002696	Gnb3	gnb3b	Cones: 0.88; ON cone BC: 0.67; Rod BC: 0.6	Cones: 0.808; ON cone BC: 0.636; Rod BC: 0.626	Cones: 0.968	Cones: 0.654	Cones: 0.932
ENSMUSG00000041534	ENSDARG00000059163	Rbp3	rbp3	Cones: 0.766; Rods: 0.644	Cones: 0.674; Rods: 0.66	Cones: 0.588	RPE: 0.53; Cones: 0.362	RPE: 0.602; Cones: 0.522
ENSMUSG00000020444	ENSDARG00000005776	Guk1	guk1b	Cones: 0.594	NA	Cones: 0.828	Cones: 0.848	Cones: 0.784
ENSMUSG00000041329	ENSDARG00000034424	Atp1b2	atp1b2b	Cones: 0.524	Cones: 0.428	Cones: 0.636	Cones: 0.344	Cones: 0.568
ENSMUSG00000047034	ENSDARG00000002508	Ankrd33	ankrd33ab	Cones: 0.5; Rods: 0.262	Cones: 0.44; Rods: 0.316	NA	Cones: 0.382	NA
ENSMUSG00000024992	ENSDARG00000100397	Pde6c	pde6c	Cones: 0.468	Cones: 0.356	Cones: 0.886	Cones: 0.724	Cones: 0.832
ENSMUSG00000003500	ENSDARG00000042336	Impdh1	impdh1a	Cones: 0.41; Rods: 0.338	Rods: 0.348; Cones: 0.346	Cones: 0.39	NA	Cones: 0.314
ENSMUSG00000070880	ENSDARG00000027419	Gad1	gad1b	GABAergic AC: 0.818	GABAergic AC: 0.62	GABAergic AC: 0.49; HC: 0.478; BC: 0.368	GABAergic AC: 0.502; HC: 0.412	HC: 0.596; GABAergic AC: 0.422; Rods: 0.37
ENSMUSG00000030310	ENSDARG00000039647	Slc6a1	slc6a1b	GABAergic AC: 0.686	GABAergic AC: 0.454	GABAergic AC: 0.66	GABAergic AC: 0.61	GABAergic AC: 0.626
ENSMUSG00000037771	ENSDARG00000059775	Slc32a1	slc32a1	GABAergic AC: 0.61; Glycinergic AC: 0.504; HC: 0.258	GABAergic AC: 0.58; Glycinergic AC: 0.522; HC: 0.448	GABAergic AC: 0.56	GABAergic AC: 0.44	GABAergic AC: 0.46
ENSMUSG00000038486	ENSDARG00000059945	Sv2a	sv2a	GABAergic AC: 0.59; RGC: 0.474; HC: 0.464; Glycinergic AC: 0.434	RGC: 0.53; Glycinergic AC: 0.486; GABAergic AC: 0.46; HC: 0.364	GABAergic AC: 0.534	GABAergic AC: 0.46	GABAergic AC: 0.456
ENSMUSG00000027210	ENSDARG00000077840	Meis2	meis2b	GABAergic AC: 0.508	GABAergic AC: 0.336	Glycinergic AC: 0.528; GABAergic AC: 0.346	GABAergic AC: 0.384; Glycinergic AC: 0.284	Glycinergic AC: 0.51; GABAergic AC: 0.394
ENSMUSG00000026787	ENSDARG00000015537	Gad2	gad2	GABAergic AC: 0.484	NA	GABAergic AC: 0.604	GABAergic AC: 0.562	GABAergic AC: 0.582
ENSMUSG00000028542	ENSDARG00000018534	Slc6a9	slc6a9	Glycinergic AC: 0.72	Glycinergic AC: 0.776	Glycinergic AC: 0.99	Glycinergic AC: 0.75	Glycinergic AC: 0.962
ENSMUSG00000015829	ENSDARG00000020771	Tnr	tnr	HC: 0.892	HC: 0.792	HC: 0.388; BC: 0.264	NA	HC: 0.43; Rods: 0.29
ENSMUSG00000022658	ENSDARG00000058394	Tagln3	tagln3b	HC: 0.88; RGC: 0.698; GABAergic AC: 0.554; Glycinergic AC: 0.486	HC: 0.766; RGC: 0.63; GABAergic AC: 0.512; Glycinergic AC: 0.498	HC: 0.306	NA	NA
ENSMUSG00000026576	ENSDARG00000013144	Atp1b1	atp1b1a	HC: 0.87; RGC: 0.82; GABAergic AC: 0.73; RPE: 0.622; Glycinergic AC: 0.62	RGC: 0.864; HC: 0.858; Glycinergic AC: 0.764; GABAergic AC: 0.632; RPE: 0.582	NA	NA	HC: 0.852; Rods: 0.652; RPE: 0.552
ENSMUSG00000068323	ENSDARG00000104387	Slc4a5	slc4a5	HC: 0.714; RPE: 0.374	HC: 0.64	HC: 0.65; BC: 0.47	HC: 0.394	HC: 0.69; Rods: 0.496
ENSMUSG00000030110	ENSDARG00000055305	Ret	ret	HC: 0.698	HC: 0.546	NA	NA	HC: 0.31; Rods: 0.158
ENSMUSG00000053192	ENSDARG00000071026	Mllt11	mllt11	HC: 0.652; GABAergic AC: 0.532; RGC: 0.48; Glycinergic AC: 0.252	RGC: 0.608; HC: 0.606; GABAergic AC: 0.452; Glycinergic AC: 0.278	RGC: 0.656; Glycinergic AC: 0.482; GABAergic AC: 0.354	RGC: 0.568	RGC: 0.67
ENSMUSG00000022044	ENSDARG00000030106	Stmn4	stmn4	HC: 0.532; RGC: 0.442; GABAergic AC: 0.274	RGC: 0.55; HC: 0.526	RGC: 0.616	RGC: 0.56	RGC: 0.722
ENSMUSG00000062591	ENSDARG00000016301	Tubb4a	zgc:65894	HC: 0.532	RGC: 0.42; HC: 0.384	NA	RGC: 0.372; GABAergic AC: 0.228	RGC: 0.364
ENSMUSG00000025425	ENSDARG00000036584	St8sia5	st8sia5	HC: 0.44	Glycinergic AC: 0.334; HC: 0.332	Glycinergic AC: 0.554	Glycinergic AC: 0.306	Glycinergic AC: 0.556
ENSMUSG00000029622	ENSDARG00000027063	Arpc1b	arpc1b	Microglia: 0.852; V/E cells: 0.762; Astrocytes: 0.75; Pericytes: 0.63	V/E cells: 0.71; Microglia: 0.7	Microglia: 0.79	Microglia: 0.834	Microglia: 0.788
ENSMUSG00000038642	ENSDARG00000013771	Ctss	ctss2.2	Microglia: 0.852	Microglia: 0.92	Microglia: 0.494	Microglia: 0.494	Microglia: 0.472
ENSMUSG00000006519	ENSDARG00000018283	Cyba	cyba	Microglia: 0.844	Microglia: 0.718	Microglia: 0.472	Microglia: 0.502	Microglia: 0.664
ENSMUSG00000016256	ENSDARG00000043081	Ctsz	ctsz	Microglia: 0.84	Microglia: 0.822	Microglia: 0.5	Microglia: 0.442	Microglia: 0.446
ENSMUSG00000040747	ENSDARG00000068233	Cd53	zgc:64051	Microglia: 0.782	Microglia: 0.696	Microglia: 0.852	Microglia: 0.858	Microglia: 0.816
ENSMUSG00000021242	ENSDARG00000090912	Npc2	npc2	Microglia: 0.76; RPE: 0.636; Astrocytes: 0.606	NA	Microglia: 0.624	Microglia: 0.652	Microglia: 0.604
ENSMUSG00000031827	ENSDARG00000026829	Cotl1	cotl1	Microglia: 0.756	NA	Microglia: 0.518; Resting MG: 0.35	Microglia: 0.618; Resting MG: 0.31	Microglia: 0.564
ENSMUSG00000028581	ENSDARG00000101785	Laptm5	laptm5	Microglia: 0.754	Microglia: 0.746	Microglia: 0.672	Microglia: 0.7	Microglia: 0.644
ENSMUSG00000021190	ENSDARG00000039150	Lgmn	lgmn	Microglia: 0.752	Microglia: 0.754	Microglia: 0.53	Microglia: 0.488	Microglia: 0.456
ENSMUSG00000020077	ENSDARG00000077069	Srgn	srgn	Microglia: 0.742; V/E cells: 0.644	V/E cells: 0.602; Microglia: 0.414	V/E cells: 0.726; Microglia: 0.642; Pericytes: 0.35	V/E cells: 0.75; Microglia: 0.698; Pericytes: 0.466	V/E cells: 0.724; Microglia: 0.66; Pericytes: 0.386
ENSMUSG00000020120	ENSDARG00000104325	Plek	plek	Microglia: 0.726	Microglia: 0.482	Microglia: 0.326	Microglia: 0.326	NA
ENSMUSG00000034708	ENSDARG00000004954	Grn	grna	Microglia: 0.722	Microglia: 0.63	Microglia: 0.548	Microglia: 0.55	Microglia: 0.546
ENSMUSG00000036896	ENSDARG00000095627	C1qc	c1qc	Microglia: 0.698	Microglia: 0.904	Microglia: 0.488	Microglia: 0.544	Microglia: 0.468
ENSMUSG00000036905	ENSDARG00000044612	C1qb	c1qb	Microglia: 0.698	Microglia: 0.924	Microglia: 0.462	Microglia: 0.43	Microglia: 0.51
ENSMUSG00000036887	ENSDARG00000044613	C1qa	c1qa	Microglia: 0.692	Microglia: 0.938	Microglia: 0.346	Microglia: 0.342	Microglia: 0.346
ENSMUSG00000030220	ENSDARG00000004034	Arhgdib	arhgdig	Microglia: 0.69; Pericytes: 0.504; V/E cells: 0.276	Microglia: 0.418; Pericytes: 0.314; V/E cells: 0.256	Microglia: 0.672	Microglia: 0.736	Microglia: 0.694
ENSMUSG00000002111	ENSDARG00000000767	Spi1	spi1b	Microglia: 0.686	Microglia: 0.472	Microglia: 0.472	Microglia: 0.508	Microglia: 0.426
ENSMUSG00000030707	ENSDARG00000054610	Coro1a	coro1a	Microglia: 0.684	Microglia: 0.592	Microglia: 0.566	Microglia: 0.606	Microglia: 0.508
ENSMUSG00000063856	ENSDARG00000018146	Gpx1	gpx1a	Microglia: 0.682; V/E cells: 0.672	NA	Microglia: 0.432	Microglia: 0.402	Microglia: 0.504
ENSMUSG00000021998	ENSDARG00000023188	Lcp1	lcp1	Microglia: 0.676	Microglia: 0.44	Microglia: 0.324	Microglia: 0.43	NA
ENSMUSG00000033220	ENSDARG00000038010	Rac2	rac2	Microglia: 0.654	Microglia: 0.392	Microglia: 0.606	Microglia: 0.698	Microglia: 0.618
ENSMUSG00000008475	ENSDARG00000019062	Arpc5	arpc5b	Microglia: 0.644; Astrocytes: 0.46	Astrocytes: 0.388; Microglia: 0.358; V/E cells: 0.34	Microglia: 0.338	Microglia: 0.374	Microglia: 0.314
ENSMUSG00000046805	ENSDARG00000055290	Mpeg1	mpeg1.1	Microglia: 0.636	Microglia: 0.452	NA	Microglia: 0.326	NA
ENSMUSG00000056737	ENSDARG00000099672	Capg	capgb	Microglia: 0.63	NA	Microglia: 0.388	Microglia: 0.462	Microglia: 0.32
ENSMUSG00000030560	ENSDARG00000101334	Ctsc	ctsc	Microglia: 0.62; Activated MG: 0.488	Microglia: 0.612; Activated MG: 0.512	Microglia: 0.478	Microglia: 0.474	Microglia: 0.472
ENSMUSG00000032359	ENSDARG00000041108	Ctsh	ctsh	Microglia: 0.604; Astrocytes: 0.418; Activated MG: 0.402; V/E cells: 0.402; Resting MG: 0.39	Microglia: 0.498; V/E cells: 0.49; Activated MG: 0.344; Resting MG: 0.268; Astrocytes: 0.218	Microglia: 0.31	Microglia: 0.31	Microglia: 0.368
ENSMUSG00000028494	ENSDARG00000042332	Plin2	plin2	Microglia: 0.574	RPE: 0.442	Microglia: 0.332	NA	Microglia: 0.312
ENSMUSG00000078453	ENSDARG00000042876	Abracl	abracl	Microglia: 0.57	NA	Microglia: 0.404	Microglia: 0.47	Microglia: 0.414
ENSMUSG00000060063	ENSDARG00000054755	Alox5ap	alox5ap	Microglia: 0.562	NA	NA	Microglia: 0.414	NA
ENSMUSG00000024338	ENSDARG00000001303	Psmb8	psmb8a	Microglia: 0.546	Microglia: 0.39; V/E cells: 0.37	NA	Microglia: 0.348	NA
ENSMUSG00000031838	ENSDARG00000056378	Ifi30	ifi30	Microglia: 0.536	NA	Microglia: 0.424	Microglia: 0.384	Microglia: 0.348
ENSMUSG00000098557	ENSDARG00000053542	Kctd12	kctd12.2	Microglia: 0.512	Microglia: 0.53	Microglia: 0.352	NA	NA
ENSMUSG00000079426	ENSDARG00000054063	Arpc4	arpc4	Microglia: 0.508	NA	Microglia: 0.386	Microglia: 0.414	Microglia: 0.35
ENSMUSG00000000290	ENSDARG00000016939	Itgb2	itgb2	Microglia: 0.506	Microglia: 0.34	Microglia: 0.302	Microglia: 0.394	NA
ENSMUSG00000004266	ENSDARG00000089043	Ptpn6	ptpn6	Microglia: 0.472	NA	Microglia: 0.404	Microglia: 0.444	Microglia: 0.462
ENSMUSG00000026628	ENSDARG00000007823	Atf3	atf3	Microglia: 0.464	NA	Microglia: 0.424	NA	Microglia: 0.432
ENSMUSG00000020101	ENSDARG00000068784	Vsir	vsir	Microglia: 0.46	Microglia: 0.448	Microglia: 0.442	Microglia: 0.456	Microglia: 0.402
ENSMUSG00000053317	ENSDARG00000076568	Sec61b	sec61b	Microglia: 0.452; Astrocytes: 0.426	NA	Microglia: 0.406	Microglia: 0.36; Activated MG: 0.292; RPE: 0.254	NA
ENSMUSG00000015950	ENSDARG00000033735	Ncf1	ncf1	Microglia: 0.438	NA	Microglia: 0.532	Microglia: 0.558	Microglia: 0.692
ENSMUSG00000024644	ENSDARG00000003931	Cndp2	cndp2	Microglia: 0.422; HC: 0.358	NA	Microglia: 0.356	Microglia: 0.306	NA
ENSMUSG00000024965	ENSDARG00000079267	Fermt3	im:7154036	Microglia: 0.42	NA	NA	Microglia: 0.32	NA
ENSMUSG00000015340	ENSDARG00000056615	Cybb	cybb	Microglia: 0.41	NA	NA	NA	Microglia: 0.306
ENSMUSG00000034957	ENSDARG00000036074	Cebpa	cebpa	Microglia: 0.402	NA	Microglia: 0.356; RPE: 0.3	RPE: 0.476; Microglia: 0.4	RPE: 0.562
ENSMUSG00000044287	ENSDARG00000061149	Nrn1l	nrn1lb	ON cone BC: 0.452; Rod BC: 0.34; OFF cone BC: 0.32	ON cone BC: 0.388; Rod BC: 0.3; OFF cone BC: 0.26	Cone BC: 0.402	NA	NA
ENSMUSG00000026678	ENSDARG00000017860	Rgs5	rgs5b	Pericytes: 0.862; V/E cells: 0.556; Astrocytes: 0.496	Pericytes: 0.764; V/E cells: 0.49; Astrocytes: 0.294	Pericytes: 0.458	Pericytes: 0.768	Pericytes: 0.646; V/E cells: 0.474
ENSMUSG00000025491	ENSDARG00000093303	Ifitm1	ifitm1	Pericytes: 0.62	Pericytes: 0.414; V/E cells: 0.248	NA	NA	Pericytes: 0.334
ENSMUSG00000002985	ENSDARG00000040295	Apoe	apoeb	Resting MG: 0.91; RPE: 0.848; Astrocytes: 0.774; Activated MG: 0.752; Microglia: 0.44	NA	Resting MG: 0.792	Resting MG: 0.852	NA
ENSMUSG00000039194	ENSDARG00000012504	Rlbp1	rlbp1a	Resting MG: 0.904; RPE: 0.754; Activated MG: 0.694; Astrocytes: 0.35	Resting MG: 0.924; Activated MG: 0.582; RPE: 0.58	Resting MG: 0.8	Resting MG: 0.78	Resting MG: 0.798
ENSMUSG00000026473	ENSDARG00000099776	Glul	glula	Resting MG: 0.884; Activated MG: 0.706	Resting MG: 0.95; Activated MG: 0.56	Resting MG: 0.926	Resting MG: 0.938	Resting MG: 0.94
ENSMUSG00000026701	ENSDARG00000043511	Prdx6	prdx6	Resting MG: 0.874; Astrocytes: 0.674; Activated MG: 0.566	Resting MG: 0.88; Astrocytes: 0.506; Activated MG: 0.476	Resting MG: 0.57	NA	NA
ENSMUSG00000028943	ENSDARG00000076414	Espn	espn	Resting MG: 0.804; Activated MG: 0.69	Resting MG: 0.81; Activated MG: 0.638	Resting MG: 0.392	Resting MG: 0.36	Resting MG: 0.356
ENSMUSG00000022528	ENSDARG00000006514	Hes1	her6	Resting MG: 0.752; V/E cells: 0.58; Activated MG: 0.436; Astrocytes: 0.364; Pericytes: 0.302	Resting MG: 0.68; Astrocytes: 0.534; V/E cells: 0.526; Activated MG: 0.374; Pericytes: 0.356	Resting MG: 0.564	Resting MG: 0.522; Activated MG: 0.404	Resting MG: 0.616; Activated MG: 0.336
ENSMUSG00000020458	ENSDARG00000044601	Rtn4	rtn4a	Resting MG: 0.736; Activated MG: 0.556	Resting MG: 0.804; Activated MG: 0.51	Activated MG: 0.566; Resting MG: 0.54	Resting MG: 0.536; Activated MG: 0.452	Activated MG: 0.586; Resting MG: 0.546
ENSMUSG00000027562	ENSDARG00000011166	Car2	cahz	Resting MG: 0.604; Activated MG: 0.448	NA	Resting MG: 0.868	Resting MG: 0.836	Resting MG: 0.882
ENSMUSG00000052957	ENSDARG00000067984	Gas1	gas1b	Resting MG: 0.474	Resting MG: 0.412	Resting MG: 0.336	Resting MG: 0.306	Resting MG: 0.308
ENSMUSG00000021087	ENSDARG00000006497	Rtn1	rtn1a	RGC: 0.88; HC: 0.804; GABAergic AC: 0.618	RGC: 0.9; HC: 0.814; GABAergic AC: 0.538	RGC: 0.62; Glycinergic AC: 0.58; GABAergic AC: 0.33	NA	RGC: 0.662; Glycinergic AC: 0.5; GABAergic AC: 0.314
ENSMUSG00000029223	ENSDARG00000026871	Uchl1	uchl1	RGC: 0.824; HC: 0.702	RGC: 0.812; HC: 0.564	RGC: 0.682	RGC: 0.606	RGC: 0.736
ENSMUSG00000027500	ENSDARG00000033234	Stmn2	stmn2a	RGC: 0.818; HC: 0.786	RGC: 0.862; HC: 0.668	RGC: 0.416	RGC: 0.34	RGC: 0.414
ENSMUSG00000003657	ENSDARG00000036344	Calb2	calb2b	RGC: 0.818; Glycinergic AC: 0.422	RGC: 0.782; Glycinergic AC: 0.498	RGC: 0.592	RGC: 0.598	RGC: 0.5
ENSMUSG00000018965	ENSDARG00000005560	Ywhah	ywhah	RGC: 0.808	RGC: 0.816	RGC: 0.316; GABAergic AC: 0.268	RGC: 0.302; GABAergic AC: 0.27	RGC: 0.308; GABAergic AC: 0.282
ENSMUSG00000054459	ENSDARG00000023228	Vsnl1	vsnl1a	RGC: 0.788	RGC: 0.756	RGC: 0.32	NA	NA
ENSMUSG00000018865	ENSDARG00000101967	Sult4a1	sult4a1	RGC: 0.67	RGC: 0.714	RGC: 0.326; GABAergic AC: 0.186	RGC: 0.332; GABAergic AC: 0.198	RGC: 0.33
ENSMUSG00000004267	ENSDARG00000014287	Eno2	eno2	RGC: 0.638; HC: 0.456	RGC: 0.6; HC: 0.368	RGC: 0.66; GABAergic AC: 0.398	RGC: 0.598; GABAergic AC: 0.392	RGC: 0.604; GABAergic AC: 0.392
ENSMUSG00000032549	ENSDARG00000034522	Rab6b	rab6ba	RGC: 0.612	RGC: 0.608	RGC: 0.478	RGC: 0.506	RGC: 0.47
ENSMUSG00000048349	ENSDARG00000005559	Pou4f1	pou4f1	RGC: 0.578	RGC: 0.61	NA	NA	RGC: 0.308
ENSMUSG00000047261	ENSDARG00000099744	Gap43	gap43	RGC: 0.554; Activated MG: 0.396	RGC: 0.65	NA	NA	RGC: 0.33
ENSMUSG00000032387	ENSDARG00000079578	Rbpms2	rbpms2b	RGC: 0.55	RGC: 0.654	RGC: 0.664	RGC: 0.674	NA
ENSMUSG00000026833	ENSDARG00000014053	Olfm1	olfm1b	RGC: 0.542; HC: 0.496	RGC: 0.638; HC: 0.39	RGC: 0.334; HC: 0.294; BC: 0.22; GABAergic AC: 0.202	HC: 0.382; RGC: 0.3; GABAergic AC: 0.168	NA
ENSMUSG00000008658	ENSDARG00000014746	Rbfox1	rbfox1	RGC: 0.48	RGC: 0.576	RGC: 0.37; GABAergic AC: 0.248	RGC: 0.334; GABAergic AC: 0.24	RGC: 0.322; GABAergic AC: 0.25
ENSMUSG00000005649	ENSDARG00000002576	Cabp5	cabp5a	Rod BC: 0.76	Rod BC: 0.686	Cone BC: 0.584; BC: 0.37; Rods: 0.246	BC: 0.37; Rods: 0.326	BC: 0.382
ENSMUSG00000030324	ENSDARG00000002193	Rho	rho	Rods: 0.988	Rods: 0.968	Rods: 0.868	NA	NA
ENSMUSG00000056055	ENSDARG00000012610	Sag	saga	Rods: 0.98; Cones: 0.542	Rods: 0.942; Cones: 0.676	Rods: 0.53	NA	NA
ENSMUSG00000071648	ENSDARG00000026926	Rom1	rom1b	Rods: 0.974	Rods: 0.932	Rods: 0.596	Rods: 0.324	NA
ENSMUSG00000025386	ENSDARG00000101984	Pde6g	pde6gb	Rods: 0.968; Cones: 0.558	Rods: 0.94; Cones: 0.568	Rods: 0.788	Rods: 0.532	NA
ENSMUSG00000029663	ENSDARG00000035798	Gngt1	gngt1	Rods: 0.964; Cones: 0.518	Rods: 0.944; Cones: 0.53	Rods: 0.778	NA	NA
ENSMUSG00000029064	ENSDARG00000104372	Gnb1	gnb1b	Rods: 0.954	Rods: 0.926	Rods: 0.664	NA	NA
ENSMUSG00000034837	ENSDARG00000044199	Gnat1	gnat1	Rods: 0.95	Rods: 0.932	Rods: 0.82	Rods: 0.446	NA
ENSMUSG00000067220	ENSDARG00000012125	Cnga1	cnga1	Rods: 0.928	Rods: 0.9	Rods: 0.666	Rods: 0.358	NA
ENSMUSG00000023979	ENSDARG00000013393	Guca1b	guca1b	Rods: 0.776	Rods: 0.884	Rods: 0.594	Rods: 0.336	NA
ENSMUSG00000029491	ENSDARG00000011671	Pde6b	pde6b	Rods: 0.752	Rods: 0.778	Rods: 0.414	NA	NA
ENSMUSG00000031293	ENSDARG00000027236	Rs1	rs1a	Rods: 0.678; Cones: 0.34	Rods: 0.706; Cones: 0.402	Cone BC: 0.538; BC: 0.392; Rods: 0.294	Rods: 0.39; BC: 0.364	BC: 0.46; Rods: 0.232
ENSMUSG00000024575	ENSDARG00000000380	Pde6a	pde6a	Rods: 0.654	Rods: 0.616	Rods: 0.498	NA	NA
ENSMUSG00000032262	ENSDARG00000027495	Elovl4	elovl4b	Rods: 0.524	Rods: 0.596	Rods: 0.524; Cones: 0.428	NA	Cones: 0.368
ENSMUSG00000025350	ENSDARG00000008306	Rdh5	rdh5	RPE: 0.93	RPE: 0.92	RPE: 0.356	RPE: 0.598	RPE: 0.56
ENSMUSG00000007891	ENSDARG00000057698	Ctsd	ctsd	RPE: 0.892; Microglia: 0.816; Astrocytes: 0.67	Microglia: 0.848; RPE: 0.844; Astrocytes: 0.498	Microglia: 0.412; RPE: 0.354	RPE: 0.778	RPE: 0.694
ENSMUSG00000032988	ENSDARG00000045153	Slc16a8	slc16a8	RPE: 0.87	RPE: 0.762	NA	NA	RPE: 0.336
ENSMUSG00000021804	ENSDARG00000098724	Rgr	rgrb	RPE: 0.85	RPE: 0.91	RPE: 0.458	RPE: 0.83	RPE: 0.85
ENSMUSG00000022129	ENSDARG00000006008	Dct	dct	RPE: 0.792	RPE: 0.866	RPE: 0.37	RPE: 0.786	RPE: 0.612
ENSMUSG00000028174	ENSDARG00000007480	Rpe65	rpe65a	RPE: 0.772	RPE: 0.784	RPE: 0.432	RPE: 0.792	RPE: 0.82
ENSMUSG00000028003	ENSDARG00000096594	Lrat	lratb.1	RPE: 0.612	RPE: 0.608	NA	NA	RPE: 0.332
ENSMUSG00000032348	ENSDARG00000090228	Gsta4	gsta.1	RPE: 0.512; Astrocytes: 0.348; Activated MG: 0.346; Resting MG: 0.344	RPE: 0.54	NA	RPE: 0.574	RPE: 0.418
ENSMUSG00000035413	ENSDARG00000059743	Tmem98	tmem98	RPE: 0.468	RPE: 0.462	NA	RPE: 0.52	RPE: 0.412
ENSMUSG00000006127	ENSDARG00000099563	Inpp5k	inpp5ka	RPE: 0.466	RPE: 0.38	RPE: 0.4	RPE: 0.694	RPE: 0.732
ENSMUSG00000055148	ENSDARG00000042667	Klf2	klf2a	V/E cells: 0.91	V/E cells: 0.938	V/E cells: 0.458	V/E cells: 0.488	V/E cells: 0.432
ENSMUSG00000029648	ENSDARG00000019371	Flt1	flt1	V/E cells: 0.892; Activated MG: 0.572; Resting MG: 0.488	V/E cells: 0.828	V/E cells: 0.394	V/E cells: 0.45	V/E cells: 0.418
ENSMUSG00000041378	ENSDARG00000014059	Cldn5	cldn5b	V/E cells: 0.892	V/E cells: 0.99	V/E cells: 0.544	V/E cells: 0.47	V/E cells: 0.604
ENSMUSG00000007872	ENSDARG00000054823	Id3	id3	V/E cells: 0.812; Pericytes: 0.634; Astrocytes: 0.524; Activated MG: 0.516; Resting MG: 0.432	V/E cells: 0.882; Astrocytes: 0.706; Resting MG: 0.454; Pericytes: 0.448; Activated MG: 0.356	Glycinergic AC: 0.42; V/E cells: 0.382	V/E cells: 0.374	Glycinergic AC: 0.396; V/E cells: 0.388; Pericytes: 0.224
ENSMUSG00000042116	ENSDARG00000075468	Vwa1	vwa1	V/E cells: 0.808	V/E cells: 0.74	NA	NA	V/E cells: 0.358
ENSMUSG00000024140	ENSDARG00000057671	Epas1	epas1b	V/E cells: 0.806; Astrocytes: 0.646; Pericytes: 0.552	V/E cells: 0.754; Pericytes: 0.488	V/E cells: 0.658	V/E cells: 0.612	V/E cells: 0.558
ENSMUSG00000026921	ENSDARG00000100657	Egfl7	egfl7	V/E cells: 0.784	V/E cells: 0.83	V/E cells: 0.406	V/E cells: 0.39	V/E cells: 0.494
ENSMUSG00000026547	ENSDARG00000033466	Tagln2	tagln2	V/E cells: 0.734; Pericytes: 0.63; Microglia: 0.456; Activated MG: 0.42; Astrocytes: 0.254	V/E cells: 0.624	V/E cells: 0.54	V/E cells: 0.546	V/E cells: 0.498; Pericytes: 0.33
ENSMUSG00000031799	ENSDARG00000023963	Tpm4	tpm4a	V/E cells: 0.734; Pericytes: 0.566; Astrocytes: 0.47; Microglia: 0.444; Activated MG: 0.424	V/E cells: 0.632	V/E cells: 0.464; Pericytes: 0.382	V/E cells: 0.486; Pericytes: 0.396	V/E cells: 0.42; Pericytes: 0.39
ENSMUSG00000020154	ENSDARG00000076624	Ptprb	ptprb	V/E cells: 0.716	V/E cells: 0.668	V/E cells: 0.412	V/E cells: 0.436	V/E cells: 0.42
ENSMUSG00000001240	ENSDARG00000037895	Ramp2	ramp2	V/E cells: 0.714	V/E cells: 0.82; RPE: 0.564	V/E cells: 0.3	NA	V/E cells: 0.308; Pericytes: 0.254
ENSMUSG00000069833	ENSDARG00000061764	Ahnak	ahnak	V/E cells: 0.696; Astrocytes: 0.48	V/E cells: 0.498; Astrocytes: 0.362	V/E cells: 0.594	V/E cells: 0.572	V/E cells: 0.636
ENSMUSG00000031871	ENSDARG00000075549	Cdh5	cdh5	V/E cells: 0.696	V/E cells: 0.616	V/E cells: 0.57	V/E cells: 0.482	V/E cells: 0.578
ENSMUSG00000073599	ENSDARG00000087457	Ecscr	ecscr	V/E cells: 0.678	V/E cells: 0.53	V/E cells: 0.35	NA	V/E cells: 0.388
ENSMUSG00000026193	ENSDARG00000006526	Fn1	fn1b	V/E cells: 0.668; Astrocytes: 0.54; Microglia: 0.374	V/E cells: 0.664	V/E cells: 0.45	V/E cells: 0.556	V/E cells: 0.534
ENSMUSG00000025608	ENSDARG00000031228	Podxl	podxl	V/E cells: 0.66	V/E cells: 0.622	V/E cells: 0.636	V/E cells: 0.668	V/E cells: 0.664
ENSMUSG00000022018	ENSDARG00000035810	Rgcc	rgcc	V/E cells: 0.622	V/E cells: 0.402; Resting MG: 0.248	V/E cells: 0.418	V/E cells: 0.442	V/E cells: 0.394
ENSMUSG00000000530	ENSDARG00000018179	Acvrl1	acvrl1	V/E cells: 0.582	V/E cells: 0.548	V/E cells: 0.528	V/E cells: 0.452	V/E cells: 0.442
ENSMUSG00000024190	ENSDARG00000100515	Dusp1	dusp1	V/E cells: 0.576	V/E cells: 0.46; Astrocytes: 0.444	V/E cells: 0.346	V/E cells: 0.318	V/E cells: 0.312
ENSMUSG00000056708	ENSDARG00000009881	Ier5	ier5	V/E cells: 0.546	V/E cells: 0.444; Microglia: 0.378	V/E cells: 0.342	V/E cells: 0.34	V/E cells: 0.374
ENSMUSG00000027985	ENSDARG00000031894	Lef1	lef1	V/E cells: 0.542	V/E cells: 0.478	NA	V/E cells: 0.3	NA
ENSMUSG00000045954	ENSDARG00000071196	Cavin2	cavin2b	V/E cells: 0.498	V/E cells: 0.534	NA	NA	V/E cells: 0.348
ENSMUSG00000032327	ENSDARG00000051874	Stra6	stra6	V/E cells: 0.488; RPE: 0.472	RPE: 0.442; V/E cells: 0.258	RPE: 0.472	RPE: 0.832	RPE: 0.848
ENSMUSG00000016087	ENSDARG00000054632	Fli1	fli1a	V/E cells: 0.47; Microglia: 0.35	V/E cells: 0.414	V/E cells: 0.346	V/E cells: 0.33	V/E cells: 0.402
ENSMUSG00000001056	ENSDARG00000069422	Nhp2	nhp2	NA	Activated MG: 0.312	NA	Activated MG: 0.404	NA
ENSMUSG00000008153	ENSDARG00000073883	Clstn3	clstn3	NA	RGC: 0.342	RGC: 0.416	RGC: 0.324	RGC: 0.336
ENSMUSG00000018171	ENSDARG00000012450	Vmp1	vmp1	NA	Activated MG: 0.318; RGC: 0.296; HC: 0.19	Microglia: 0.61; Activated MG: 0.356	Activated MG: 0.622; Microglia: 0.462	Microglia: 0.46
ENSMUSG00000026475	ENSDARG00000040177	Rgs16	rgs16	NA	Rod BC: 0.306	Cone BC: 0.618	BC: 0.568	NA
ENSMUSG00000028546	ENSDARG00000045639	Elavl4	elavl4	NA	RGC: 0.422	RGC: 0.438; GABAergic AC: 0.374; Glycinergic AC: 0.346	RGC: 0.37; GABAergic AC: 0.36	RGC: 0.456; GABAergic AC: 0.322; Glycinergic AC: 0.278
ENSMUSG00000032366	ENSDARG00000087402	Tpm1	tpm1	NA	Pericytes: 0.482; HC: 0.43; V/E cells: 0.366; RGC: 0.36; Astrocytes: 0.332	NA	Pericytes: 0.306; Oligodendrocytes: 0.246	NA
ENSMUSG00000042354	ENSDARG00000006219	Gnl3	gnl3	NA	Activated MG: 0.334	NA	Activated MG: 0.326	NA
ENSMUSG00000046865	ENSDARG00000053912	Fbl	fbl	NA	Activated MG: 0.302	Activated MG: 0.312; Progenitors: 0.196	Activated MG: 0.41	NA
ENSMUSG00000002233	ENSDARG00000018328	Rhoc	rhocb	NA	V/E cells: 0.45; Activated MG: 0.446; RPE: 0.428; Resting MG: 0.372; Pericytes: 0.27; Astrocytes: 0.234	V/E cells: 0.326	V/E cells: 0.312	V/E cells: 0.382
ENSMUSG00000005994	ENSDARG00000056151	Tyrp1	tyrp1b	NA	RPE: 0.302	RPE: 0.398	RPE: 0.872	RPE: 0.69
ENSMUSG00000007021	ENSDARG00000025034	Syngr3	syngr3b	NA	RGC: 0.466; HC: 0.322	RGC: 0.404	RGC: 0.312; GABAergic AC: 0.23; HC: 0.196	RGC: 0.332; GABAergic AC: 0.24; HC: 0.174
ENSMUSG00000021701	ENSDARG00000019130	Plk2	plk2b	NA	V/E cells: 0.384	V/E cells: 0.376	V/E cells: 0.412	V/E cells: 0.414
ENSMUSG00000024109	ENSDARG00000061647	Nrxn1	nrxn1a	NA	RGC: 0.464	RGC: 0.364; HC: 0.274; GABAergic AC: 0.238; BC: 0.204	RGC: 0.324; HC: 0.236; GABAergic AC: 0.226	RGC: 0.31; HC: 0.254; GABAergic AC: 0.222; Rods: 0.2
ENSMUSG00000024867	ENSDARG00000044295	Pip5k1b	pip5k1ba	NA	RPE: 0.378	RPE: 0.304	RPE: 0.378	RPE: 0.508
ENSMUSG00000025364	ENSDARG00000039578	Pa2g4	pa2g4a	NA	Activated MG: 0.332	NA	Activated MG: 0.328	NA
ENSMUSG00000031450	ENSDARG00000058803	Grk1	grk1a	NA	Rods: 0.334; Cones: 0.17	Rods: 0.312	NA	NA
ENSMUSG00000040907	ENSDARG00000018259	Atp1a3	atp1a3a	NA	RGC: 0.348	HC: 0.438; RGC: 0.352; GABAergic AC: 0.342; BC: 0.328	RGC: 0.308; HC: 0.296; GABAergic AC: 0.288	HC: 0.438; Rods: 0.298; RGC: 0.248; GABAergic AC: 0.244
ENSMUSG00000053062	ENSDARG00000058996	Jam2	jam2a	NA	V/E cells: 0.342	V/E cells: 0.53	V/E cells: 0.566	V/E cells: 0.622
ENSMUSG00000056494	ENSDARG00000101225	Cngb3	cngb3.1	NA	Cones: 0.4	Cones: 0.452	Cones: 0.48	Cones: 0.45
ENSMUSG00000059796	ENSDARG00000092115	Eif4a1	eif4a1a	NA	Activated MG: 0.65	Activated MG: 0.478; Microglia: 0.394	Activated MG: 0.546	Activated MG: 0.378; Microglia: 0.286; Progenitors: 0.204; Pericytes: 0.156; V/E cells: 0.138
ENSMUSG00000061232	ENSDARG00000036588	H2-K1	mhc1zba	NA	V/E cells: 0.582; Activated MG: 0.528; Microglia: 0.412; HC: 0.406; Astrocytes: 0.328	Microglia: 0.602; V/E cells: 0.598; Pericytes: 0.376; Resting MG: 0.286	V/E cells: 0.548; Microglia: 0.432; Pericytes: 0.398; Resting MG: 0.326	V/E cells: 0.564; Microglia: 0.516; Pericytes: 0.408

### Sheet: Shared.by.chick.and.zebrafish
Chick.gene.ID	Zebrafish.gene.ID	Chick.gene.symbol	Zebrafish.gene.symbol	Power.of.marked.cell.type.in.Chick.NMDA.or.GF	Power.of.marked.cell.type.in.Zebrafish.NMDA	Power.of.marked.cell.type.in.Zebrafish.LD	Power.of.marked.cell.type.in.Zebrafish.TNFa
ENSGALG00000006841	ENSDARG00000058349	POLR2L	polr2l	Activated MG: 0.438	NA	Activated MG: 0.338	NA
ENSGALG00000001136	ENSDARG00000054562	LOC419390	her15.1	Activated MG: 0.332	NA	Activated MG: 0.492	NA
ENSGALG00000037576	ENSDARG00000056292	VSX1	vsx1	Cone BC: 0.39	Cone BC: 0.392	BC: 0.408	NA
ENSGALG00000015374	ENSDARG00000044684	RBP4	rbp4l	Cones: 0.874; Rods: 0.826	Cones: 0.944	Cones: 0.91	Cones: 0.914
ENSGALG00000031205	ENSDARG00000010680	GNGT2	gngt2a	Cones: 0.862	Cones: 0.894	Cones: 0.794	Cones: 0.81
ENSGALG00000004251	ENSDARG00000056511	ARR3	arr3a	Cones: 0.854	Cones: 0.898	Cones: 0.852	Cones: 0.85
ENSGALG00000038084	ENSDARG00000042529	GNAT2	gnat2	Cones: 0.802	Cones: 0.94	Cones: 0.512	Cones: 0.816
ENSGALG00000030417	ENSDARG00000017634	PDC	pdcb	Cones: 0.692; Rods: 0.564	Cones: 0.89	Cones: 0.456	Cones: 0.83
ENSGALG00000014904	ENSDARG00000055595	CLUL1	clul1	Cones: 0.686	Cones: 0.808	Cones: 0.606	Cones: 0.784
ENSGALG00000023354	ENSDARG00000074396	FSCN2	fscn2b	Cones: 0.684; Rods: 0.498	Cones: 0.384	NA	Cones: 0.322
ENSGALG00000006626	ENSDARG00000100397	PDE6C	pde6c	Cones: 0.518	Cones: 0.886	Cones: 0.724	Cones: 0.832
ENSGALG00000004442	ENSDARG00000099933	PPA1	ppa1a	Cones: 0.394	Cones: 0.456	Cones: 0.588	Cones: 0.452
ENSGALG00000042396	ENSDARG00000062058	SLC12A7	slc12a7b	Cones: 0.39	Cones: 0.356	NA	NA
ENSGALG00000001695	ENSDARG00000075058	GABRA6	gabra6a	Cones: 0.386; Cone BC: 0.252	Cones: 0.354	NA	NA
ENSGALG00000039826	ENSDARG00000070726	CNGA3	cnga3a	Cones: 0.382	Cones: 0.626	Cones: 0.516	Cones: 0.586
ENSGALG00000034070	ENSDARG00000027419	GAD1	gad1b	GABAergic AC: 0.362	GABAergic AC: 0.49; HC: 0.478; BC: 0.368	GABAergic AC: 0.502; HC: 0.412	HC: 0.596; GABAergic AC: 0.422; Rods: 0.37
ENSGALG00000004921	ENSDARG00000039647	SLC6A1	slc6a1b	GABAergic AC: 0.35	GABAergic AC: 0.66	GABAergic AC: 0.61	GABAergic AC: 0.626
ENSGALG00000013640	ENSDARG00000036186	MBP	mbpa	Oligodendrocytes: 0.602	NA	Oligodendrocytes: 0.752	Oligodendrocytes: 0.63
ENSGALG00000040371	ENSDARG00000090615	CD59	cd59	Oligodendrocytes: 0.602	NA	Oligodendrocytes: 0.936	Oligodendrocytes: 0.868
ENSGALG00000031010	ENSDARG00000040946	OLIG2	olig2	Oligodendrocytes: 0.562; NIRG: 0.448	NA	Oligodendrocytes: 0.396	Oligodendrocytes: 0.37
ENSGALG00000004734	ENSDARG00000074285	EVA1CL	si:ch73-335m24.2	Oligodendrocytes: 0.53	NA	Oligodendrocytes: 0.598	Oligodendrocytes: 0.478
ENSGALG00000032335	ENSDARG00000035715	MARCKSL1	marcksl1b	Oligodendrocytes: 0.476	RGC: 0.598; Glycinergic AC: 0.56	NA	Oligodendrocytes: 0.838
ENSGALG00000036111	ENSDARG00000039650	ITM2C	itm2cb	Oligodendrocytes: 0.376; RGC: 0.252	NA	Oligodendrocytes: 0.426	Oligodendrocytes: 0.358
ENSGALG00000043754	ENSDARG00000099776	GLUL	glula	Resting MG: 0.992	Resting MG: 0.926	Resting MG: 0.938	Resting MG: 0.94
ENSGALG00000006676	ENSDARG00000012504	RLBP1	rlbp1a	Resting MG: 0.936	Resting MG: 0.8	Resting MG: 0.78	Resting MG: 0.798
ENSGALG00000002377	ENSDARG00000022456	ENO1	eno1a	Resting MG: 0.926	NA	Resting MG: 0.466	NA
ENSGALG00000019663	ENSDARG00000094730	ACBD7	acbd7	Resting MG: 0.908	Resting MG: 0.592	Resting MG: 0.558	Resting MG: 0.522
ENSGALG00000030781	ENSDARG00000011166	CA2	cahz	Resting MG: 0.908	Resting MG: 0.868	Resting MG: 0.836	Resting MG: 0.882
ENSGALG00000003193	ENSDARG00000045926	CRABP1	crabp1a	Resting MG: 0.738	Resting MG: 0.35; Activated MG: 0.234	Activated MG: 0.408; Resting MG: 0.25	NA
ENSGALG00000000645	ENSDARG00000076414	ESPN	espn	Resting MG: 0.724	Resting MG: 0.392	Resting MG: 0.36	Resting MG: 0.356
ENSGALG00000032247	ENSDARG00000019856	ATP1A1	atp1a1b	Resting MG: 0.696	Resting MG: 0.74	Resting MG: 0.7	NA
ENSGALG00000016996	ENSDARG00000007098	ITM2B	itm2ba	Resting MG: 0.65	Resting MG: 0.45; V/E cells: 0.364	NA	NA
ENSGALG00000040038	ENSDARG00000063026	MLC1	mlc1	Resting MG: 0.528	Resting MG: 0.698	Resting MG: 0.684	Resting MG: 0.69
ENSGALG00000014261	ENSDARG00000026871	UCHL1	uchl1	RGC: 0.556	RGC: 0.682	RGC: 0.606	RGC: 0.736
ENSGALG00000039690	ENSDARG00000033234	STMN2	stmn2a	RGC: 0.504; GABAergic AC: 0.346	RGC: 0.416	RGC: 0.34	RGC: 0.414
ENSGALG00000002515	ENSDARG00000014053	OLFM1	olfm1b	RGC: 0.416	RGC: 0.334; HC: 0.294; BC: 0.22; GABAergic AC: 0.202	HC: 0.382; RGC: 0.3; GABAergic AC: 0.168	NA
ENSGALG00000006743	ENSDARG00000005560	YWHAH	ywhah	RGC: 0.416	RGC: 0.316; GABAergic AC: 0.268	RGC: 0.302; GABAergic AC: 0.27	RGC: 0.308; GABAergic AC: 0.282
ENSGALG00000030988	ENSDARG00000079578	RBPMS2	rbpms2b	RGC: 0.382	RGC: 0.664	RGC: 0.674	NA
ENSGALG00000020745	ENSDARG00000002193	RHO	rho	Rods: 0.852	Rods: 0.868	NA	NA
ENSGALG00000004514	ENSDARG00000101984	PDE6G	pde6gb	Rods: 0.846	Rods: 0.788	Rods: 0.532	NA
ENSGALG00000001334	ENSDARG00000104372	GNB1	gnb1b	Rods: 0.642	Rods: 0.664	NA	NA
ENSGALG00000014136	ENSDARG00000012125	CNGA1	cnga1	Rods: 0.346	Rods: 0.666	Rods: 0.358	NA

### Sheet: Shared.by.three.species
Mouse.gene.ID	Chick.gene.ID	Zebrafish.gene.ID	Mouse.gene.symbol	Chick.gene.symbol	Zebrafish.gene.symbol	Power.of.marked.cell.type.in.Mouse.NMDA	Power.of.marked.cell.type.in.Mouse.LD	Power.of.marked.cell.type.in.Chick.NMDA.or.GF	Power.of.marked.cell.type.in.Zebrafish.NMDA	Power.of.marked.cell.type.in.Zebrafish.LD	Power.of.marked.cell.type.in.Zebrafish.TNFa
ENSMUSG00000035805	ENSGALG00000040038	ENSDARG00000063026	Mlc1	MLC1	mlc1	Astrocytes: 0.734; Resting MG: 0.612; Activated MG: 0.37	Resting MG: 0.604; Astrocytes: 0.44; Activated MG: 0.302	Resting MG: 0.528	Resting MG: 0.698	Resting MG: 0.684	Resting MG: 0.69
ENSMUSG00000039194	ENSGALG00000006676	ENSDARG00000012504	Rlbp1	RLBP1	rlbp1a	Resting MG: 0.904; RPE: 0.754; Activated MG: 0.694; Astrocytes: 0.35	Resting MG: 0.924; Activated MG: 0.582; RPE: 0.58	Resting MG: 0.936	Resting MG: 0.8	Resting MG: 0.78	Resting MG: 0.798
ENSMUSG00000026473	ENSGALG00000043754	ENSDARG00000099776	Glul	GLUL	glula	Resting MG: 0.884; Activated MG: 0.706	Resting MG: 0.95; Activated MG: 0.56	Resting MG: 0.992	Resting MG: 0.926	Resting MG: 0.938	Resting MG: 0.94
ENSMUSG00000028943	ENSGALG00000000645	ENSDARG00000076414	Espn	ESPN	espn	Resting MG: 0.804; Activated MG: 0.69	Resting MG: 0.81; Activated MG: 0.638	Resting MG: 0.724	Resting MG: 0.392	Resting MG: 0.36	Resting MG: 0.356
ENSMUSG00000027562	ENSGALG00000030781	ENSDARG00000011166	Car2	CA2	cahz	Resting MG: 0.604; Activated MG: 0.448	NA	Resting MG: 0.908	Resting MG: 0.868	Resting MG: 0.836	Resting MG: 0.882
ENSMUSG00000038489	ENSGALG00000006841	ENSDARG00000058349	Polr2l	POLR2L	polr2l	Activated MG: 0.466; Astrocytes: 0.258	NA	Activated MG: 0.438	NA	Activated MG: 0.338	NA
ENSMUSG00000030324	ENSGALG00000020745	ENSDARG00000002193	Rho	RHO	rho	Rods: 0.988	Rods: 0.968	Rods: 0.852	Rods: 0.868	NA	NA
ENSMUSG00000025386	ENSGALG00000004514	ENSDARG00000101984	Pde6g	PDE6G	pde6gb	Rods: 0.968; Cones: 0.558	Rods: 0.94; Cones: 0.568	Rods: 0.846	Rods: 0.788	Rods: 0.532	NA
ENSMUSG00000029064	ENSGALG00000001334	ENSDARG00000104372	Gnb1	GNB1	gnb1b	Rods: 0.954	Rods: 0.926	Rods: 0.642	Rods: 0.664	NA	NA
ENSMUSG00000067220	ENSGALG00000014136	ENSDARG00000012125	Cnga1	CNGA1	cnga1	Rods: 0.928	Rods: 0.9	Rods: 0.346	Rods: 0.666	Rods: 0.358	NA
ENSMUSG00000060890	ENSGALG00000004251	ENSDARG00000056511	Arr3	ARR3	arr3a	Cones: 0.974	Cones: 0.972	Cones: 0.854	Cones: 0.898	Cones: 0.852	Cones: 0.85
ENSMUSG00000038811	ENSGALG00000031205	ENSDARG00000010680	Gngt2	GNGT2	gngt2a	Cones: 0.964	Cones: 0.934	Cones: 0.862	Cones: 0.894	Cones: 0.794	Cones: 0.81
ENSMUSG00000009108	ENSGALG00000038084	ENSDARG00000042529	Gnat2	GNAT2	gnat2	Cones: 0.948	Cones: 0.932	Cones: 0.802	Cones: 0.94	Cones: 0.512	Cones: 0.816
ENSMUSG00000024992	ENSGALG00000006626	ENSDARG00000100397	Pde6c	PDE6C	pde6c	Cones: 0.468	Cones: 0.356	Cones: 0.518	Cones: 0.886	Cones: 0.724	Cones: 0.832
ENSMUSG00000029223	ENSGALG00000014261	ENSDARG00000026871	Uchl1	UCHL1	uchl1	RGC: 0.824; HC: 0.702	RGC: 0.812; HC: 0.564	RGC: 0.556	RGC: 0.682	RGC: 0.606	RGC: 0.736
ENSMUSG00000027500	ENSGALG00000039690	ENSDARG00000033234	Stmn2	STMN2	stmn2a	RGC: 0.818; HC: 0.786	RGC: 0.862; HC: 0.668	RGC: 0.504; GABAergic AC: 0.346	RGC: 0.416	RGC: 0.34	RGC: 0.414
ENSMUSG00000018965	ENSGALG00000006743	ENSDARG00000005560	Ywhah	YWHAH	ywhah	RGC: 0.808	RGC: 0.816	RGC: 0.416	RGC: 0.316; GABAergic AC: 0.268	RGC: 0.302; GABAergic AC: 0.27	RGC: 0.308; GABAergic AC: 0.282
ENSMUSG00000032387	ENSGALG00000030988	ENSDARG00000079578	Rbpms2	RBPMS2	rbpms2b	RGC: 0.55	RGC: 0.654	RGC: 0.382	RGC: 0.664	RGC: 0.674	NA
ENSMUSG00000026833	ENSGALG00000002515	ENSDARG00000014053	Olfm1	OLFM1	olfm1b	RGC: 0.542; HC: 0.496	RGC: 0.638; HC: 0.39	RGC: 0.416	RGC: 0.334; HC: 0.294; BC: 0.22; GABAergic AC: 0.202	HC: 0.382; RGC: 0.3; GABAergic AC: 0.168	NA
