## Supplementary Data 31. List of cluster markers from flow-sorted 21 days after NFI TKO and NMDA+GF treatment in mouse for "Cross-species transcriptomic and epigenomic analysis reveals key regulators of injury response and neuronal regeneration in vertebrate retinas"

### Sheet: Sheet1
Gene.ID	Gene.symbol	Cluster.of.cell.type	log.fold.change	Power
ENSMUSG00000003545	Fosb	Control MG1	0.520652	0.408
ENSMUSG00000020423	Btg2	Control MG1	0.528569	0.452
ENSMUSG00000020955	Ap4s1	Control MG1	0.508996	0.464
ENSMUSG00000022108	Itm2b	Control MG1	0.32798	0.54
ENSMUSG00000023175	Bsg	Control MG1	0.495422	0.554
ENSMUSG00000024190	Dusp1	Control MG1	0.874649	0.548
ENSMUSG00000025478	Dpysl4	Control MG1	0.496352	0.418
ENSMUSG00000026385	Dbi	Control MG1	0.321125	0.416
ENSMUSG00000028195	Cyr61	Control MG1	0.70163	0.424
ENSMUSG00000029723	Tsc22d4	Control MG1	0.61837	0.554
ENSMUSG00000032060	Cryab	Control MG1	0.512092	0.47
ENSMUSG00000033720	Sfxn5	Control MG1	0.665667	0.444
ENSMUSG00000036480	Prss56	Control MG1	1.4033	0.416
ENSMUSG00000038418	Egr1	Control MG1	0.498972	0.442
ENSMUSG00000041556	Fbxo2	Control MG1	0.509722	0.438
ENSMUSG00000044786	Zfp36	Control MG1	0.812217	0.45
ENSMUSG00000045817	Zfp36l2	Control MG1	0.615371	0.42
ENSMUSG00000053560	Ier2	Control MG1	0.834733	0.612
ENSMUSG00000063696	Gm8730	Control MG1	1.03149	0.718
ENSMUSG00000005233	Spc25	NFI TKO MG	2.05908	0.844
ENSMUSG00000008348	Ubc	NFI TKO MG	0.643747	0.596
ENSMUSG00000023367	Tmem176a	NFI TKO MG	0.580477	0.52
ENSMUSG00000025151	Maged1	NFI TKO MG	0.399665	0.426
ENSMUSG00000025283	Sat1	NFI TKO MG	0.545318	0.498
ENSMUSG00000026147	Col9a1	NFI TKO MG	0.591373	0.47
ENSMUSG00000029810	Tmem176b	NFI TKO MG	0.334254	0.41
ENSMUSG00000030246	Ldhb	NFI TKO MG	0.382973	0.464
ENSMUSG00000030268	Bcat1	NFI TKO MG	0.463249	0.412
ENSMUSG00000030905	Crym	NFI TKO MG	0.781945	0.568
ENSMUSG00000033998	Kcnk1	NFI TKO MG	0.665859	0.55
ENSMUSG00000036570	Fxyd1	NFI TKO MG	0.507107	0.438
ENSMUSG00000037161	Mgarp	NFI TKO MG	0.449921	0.686
ENSMUSG00000039405	Prss23	NFI TKO MG	0.600725	0.442
ENSMUSG00000039904	Gpr37	NFI TKO MG	0.330755	0.428
ENSMUSG00000051359	Ncald	NFI TKO MG	0.410118	0.426
ENSMUSG00000062960	Kdr	NFI TKO MG	0.633233	0.568
ENSMUSG00000001123	Lgals9	Control MG2	0.669905	0.42
ENSMUSG00000002325	Irf9	Control MG2	0.902438	0.656
ENSMUSG00000004558	Ndrg2	Control MG2	0.420377	0.488
ENSMUSG00000010358	Ifi35	Control MG2	0.620864	0.512
ENSMUSG00000017466	Timp2	Control MG2	0.433841	0.416
ENSMUSG00000021876	Rnase4	Control MG2	0.628873	0.432
ENSMUSG00000022216	Psme1	Control MG2	0.565986	0.552
ENSMUSG00000022587	Ly6e	Control MG2	1.95676	0.866
ENSMUSG00000024308	Tapbp	Control MG2	0.545739	0.446
ENSMUSG00000024338	Psmb8	Control MG2	1.12121	0.772
ENSMUSG00000024661	Fth1	Control MG2	0.250724	0.446
ENSMUSG00000025492	Ifitm3	Control MG2	2.26584	0.68
ENSMUSG00000025498	Irf7	Control MG2	0.875929	0.578
ENSMUSG00000025647	Shisa5	Control MG2	0.582532	0.44
ENSMUSG00000026104	Stat1	Control MG2	1.07176	0.694
ENSMUSG00000027004	Frzb	Control MG2	0.439738	0.424
ENSMUSG00000027078	Ube2l6	Control MG2	0.594692	0.414
ENSMUSG00000028268	Gbp3	Control MG2	0.76533	0.534
ENSMUSG00000029561	Oasl2	Control MG2	1.54836	0.906
ENSMUSG00000030107	Usp18	Control MG2	0.870168	0.56
ENSMUSG00000031897	Psmb10	Control MG2	0.653653	0.494
ENSMUSG00000033355	Rtp4	Control MG2	1.05614	0.618
ENSMUSG00000033880	Lgals3bp	Control MG2	1.17861	0.78
ENSMUSG00000034459	Ifit1	Control MG2	1.53159	0.76
ENSMUSG00000035692	Isg15	Control MG2	2.02919	0.774
ENSMUSG00000037706	Cd81	Control MG2	0.270738	0.438
ENSMUSG00000037921	Ddx60	Control MG2	0.69998	0.486
ENSMUSG00000040253	Gbp7	Control MG2	0.639291	0.452
ENSMUSG00000040483	Xaf1	Control MG2	1.24344	0.836
ENSMUSG00000041736	Tspo	Control MG2	0.500329	0.434
ENSMUSG00000041828	Abca8a	Control MG2	0.541674	0.504
ENSMUSG00000046718	Bst2	Control MG2	2.29742	0.978
ENSMUSG00000050335	Lgals3	Control MG2	0.76648	0.55
ENSMUSG00000060802	B2m	Control MG2	1.75395	0.964
ENSMUSG00000061232	H2-K1	Control MG2	1.18826	0.784
ENSMUSG00000062488	Ifit3b	Control MG2	1.11383	0.674
ENSMUSG00000064215	Ifi27	Control MG2	1.60517	0.606
ENSMUSG00000067212	H2-T23	Control MG2	0.897886	0.594
ENSMUSG00000073411	H2-D1	Control MG2	1.5597	0.9
ENSMUSG00000073418	C4b	Control MG2	0.655386	0.406
ENSMUSG00000073876	Gm13305	Control MG2	0.618414	0.458
ENSMUSG00000074896	Ifit3	Control MG2	2.27178	0.948
ENSMUSG00000086503	Xist	Control MG2	1.77788	0.86
ENSMUSG00000092116	Gm10320	Control MG2	0.548841	0.402
ENSMUSG00000096727	Psmb9	Control MG2	0.602657	0.442
ENSMUSG00000001120	Pcbp3	Newborn BC	0.943135	0.49
ENSMUSG00000002058	Unc119	Newborn BC	1.72935	0.866
ENSMUSG00000004630	Pcp2	Newborn BC	2.85201	0.748
ENSMUSG00000005649	Cabp5	Newborn BC	3.30243	0.946
ENSMUSG00000010175	Prox1	Newborn BC	0.898262	0.412
ENSMUSG00000017740	Slc12a5	Newborn BC	1.13579	0.454
ENSMUSG00000018770	Atp5g3	Newborn BC	0.743493	0.552
ENSMUSG00000019179	Mdh2	Newborn BC	0.638804	0.492
ENSMUSG00000019943	Atp2b1	Newborn BC	1.453	0.648
ENSMUSG00000020023	Tmcc3	Newborn BC	1.09562	0.518
ENSMUSG00000021239	Vsx2	Newborn BC	0.898021	0.412
ENSMUSG00000021314	Amph	Newborn BC	1.0409	0.51
ENSMUSG00000021337	Scgn	Newborn BC	2.28517	0.786
ENSMUSG00000021848	Otx2	Newborn BC	1.81529	0.756
ENSMUSG00000022540	Rogdi	Newborn BC	0.938698	0.454
ENSMUSG00000022564	Grina	Newborn BC	1.068	0.696
ENSMUSG00000022935	Grik1	Newborn BC	2.33103	0.81
ENSMUSG00000023267	Gabrr2	Newborn BC	1.6883	0.63
ENSMUSG00000023439	Gnb3	Newborn BC	2.66969	0.954
ENSMUSG00000023571	Fam132a	Newborn BC	0.797121	0.404
ENSMUSG00000024038	Ndufv3	Newborn BC	0.761795	0.528
ENSMUSG00000025241	Fyco1	Newborn BC	1.46259	0.744
ENSMUSG00000025630	Hprt	Newborn BC	0.8437	0.424
ENSMUSG00000025739	Gng13	Newborn BC	2.41529	0.824
ENSMUSG00000026163	Sphkap	Newborn BC	1.51145	0.698
ENSMUSG00000026468	Lhx4	Newborn BC	1.24761	0.526
ENSMUSG00000026640	Plxna2	Newborn BC	1.05285	0.434
ENSMUSG00000027210	Meis2	Newborn BC	1.44351	0.606
ENSMUSG00000027506	Tpd52	Newborn BC	0.729308	0.446
ENSMUSG00000027620	Rbm39	Newborn BC	0.428627	0.44
ENSMUSG00000028137	Celf3	Newborn BC	1.2762	0.576
ENSMUSG00000028280	Gabrr1	Newborn BC	1.38894	0.584
ENSMUSG00000029088	Kcnip4	Newborn BC	1.87932	0.79
ENSMUSG00000030096	Slc6a6	Newborn BC	1.7112	0.826
ENSMUSG00000030206	Gsg1	Newborn BC	2.74398	0.768
ENSMUSG00000031791	Tmem38a	Newborn BC	1.2123	0.534
ENSMUSG00000031996	Aplp2	Newborn BC	0.68907	0.442
ENSMUSG00000032403	2300009A05Rik	Newborn BC	1.23311	0.432
ENSMUSG00000032479	Map4	Newborn BC	0.845026	0.452
ENSMUSG00000032625	Thsd7a	Newborn BC	0.920951	0.436
ENSMUSG00000033676	Gabrb3	Newborn BC	1.16295	0.536
ENSMUSG00000033701	Acbd6	Newborn BC	1.36013	0.682
ENSMUSG00000033707	Lrrc24	Newborn BC	0.911703	0.44
ENSMUSG00000033713	Foxn3	Newborn BC	0.893781	0.456
ENSMUSG00000033910	Gucy1a3	Newborn BC	0.929091	0.474
ENSMUSG00000034187	Nsf	Newborn BC	0.898782	0.414
ENSMUSG00000035242	Oaz1	Newborn BC	0.615788	0.726
ENSMUSG00000035486	Plk5	Newborn BC	2.24104	0.916
ENSMUSG00000035566	Pcdh17	Newborn BC	2.08966	0.662
ENSMUSG00000035864	Syt1	Newborn BC	1.15603	0.658
ENSMUSG00000035964	Tmem59l	Newborn BC	1.13164	0.51
ENSMUSG00000037593	BC030499	Newborn BC	2.443	0.784
ENSMUSG00000037601	Nme1	Newborn BC	1.05704	0.588
ENSMUSG00000037747	Phyhipl	Newborn BC	0.913886	0.402
ENSMUSG00000037940	Inpp4b	Newborn BC	1.16125	0.552
ENSMUSG00000038486	Sv2a	Newborn BC	0.878966	0.418
ENSMUSG00000039016	Timm8b	Newborn BC	0.481994	0.406
ENSMUSG00000039037	St6galnac5	Newborn BC	0.988328	0.422
ENSMUSG00000040907	Atp1a3	Newborn BC	0.967844	0.434
ENSMUSG00000040972	Igsf21	Newborn BC	1.17979	0.548
ENSMUSG00000041488	Stx3	Newborn BC	1.40624	0.684
ENSMUSG00000045776	Lrtm1	Newborn BC	1.34774	0.54
ENSMUSG00000046593	Tmem215	Newborn BC	1.27246	0.518
ENSMUSG00000053420	Gm4792	Newborn BC	1.56532	0.462
ENSMUSG00000054459	Vsnl1	Newborn BC	1.26888	0.492
ENSMUSG00000056158	Car10	Newborn BC	0.976952	0.406
ENSMUSG00000056486	Chn1	Newborn BC	0.776353	0.41
ENSMUSG00000056596	Trnp1	Newborn BC	0.92336	0.406
ENSMUSG00000056895	Hist3h2ba	Newborn BC	0.813172	0.564
ENSMUSG00000057522	Spop	Newborn BC	0.822525	0.478
ENSMUSG00000062380	Tubb3	Newborn BC	1.16325	0.468
ENSMUSG00000063229	Ldha	Newborn BC	0.844426	0.468
ENSMUSG00000066392	Nrxn3	Newborn BC	1.34272	0.672
ENSMUSG00000067925	Cxx1a	Newborn BC	0.740223	0.418
ENSMUSG00000071648	Rom1	Newborn BC	1.55458	0.73
ENSMUSG00000078851	Hist3h2a	Newborn BC	0.766015	0.524
ENSMUSG00000086322	E130218I03Rik	Newborn BC	0.616377	0.568
ENSMUSG00000090223	Pcp4	Newborn BC	4.17574	0.96
ENSMUSG00000090841	Myl6	Newborn BC	0.583101	0.424
ENSMUSG00000091402	Rd3l	Newborn BC	1.13632	0.434
ENSMUSG00000092349	Platr17	Newborn BC	1.72916	0.762
ENSMUSG00000094483	Purb	Newborn BC	0.765002	0.41
ENSMUSG00000096606	Tpbgl	Newborn BC	1.03069	0.484
ENSMUSG00000097974	Gm10605	Newborn BC	1.42604	0.646
ENSMUSG00000100252	Mir124-2hg	Newborn BC	1.92454	0.778
ENSMUSG00000000751	Rpa1	Pro-MG	0.653343	0.478
ENSMUSG00000001228	Uhrf1	Pro-MG	0.658611	0.532
ENSMUSG00000001403	Ube2c	Pro-MG	1.6386	0.464
ENSMUSG00000001473	Tubb6	Pro-MG	2.24722	0.828
ENSMUSG00000001525	Tubb5	Pro-MG	1.38641	0.492
ENSMUSG00000002102	Psmc3	Pro-MG	0.401486	0.402
ENSMUSG00000002297	Dbf4	Pro-MG	0.648497	0.454
ENSMUSG00000002477	Snrpd1	Pro-MG	0.783446	0.528
ENSMUSG00000002870	Mcm2	Pro-MG	0.801811	0.496
ENSMUSG00000003038	Hmgn2	Pro-MG	1.80798	0.956
ENSMUSG00000003423	Pih1d1	Pro-MG	0.570171	0.502
ENSMUSG00000003779	Kif20a	Pro-MG	0.958923	0.51
ENSMUSG00000003868	Ruvbl2	Pro-MG	0.447394	0.42
ENSMUSG00000004460	Dnajb11	Pro-MG	0.511893	0.43
ENSMUSG00000004642	Slbp	Pro-MG	1.09196	0.484
ENSMUSG00000004897	Hdgf	Pro-MG	0.961003	0.628
ENSMUSG00000004980	Hnrnpa2b1	Pro-MG	0.598764	0.594
ENSMUSG00000005410	Mcm5	Pro-MG	0.847119	0.542
ENSMUSG00000005470	Asf1b	Pro-MG	0.881395	0.41
ENSMUSG00000005481	Ddx39	Pro-MG	0.947158	0.618
ENSMUSG00000005732	Ranbp1	Pro-MG	1.36946	0.912
ENSMUSG00000006398	Cdc20	Pro-MG	2.13518	0.694
ENSMUSG00000006715	Gmnn	Pro-MG	1.46856	0.788
ENSMUSG00000006728	Cdk4	Pro-MG	0.72645	0.632
ENSMUSG00000007041	Clic1	Pro-MG	0.656899	0.608
ENSMUSG00000007050	Lsm2	Pro-MG	0.967859	0.562
ENSMUSG00000007656	Arpp19	Pro-MG	0.644853	0.602
ENSMUSG00000007739	Cct4	Pro-MG	0.541164	0.46
ENSMUSG00000007892	Rplp1	Pro-MG	0.432652	0.522
ENSMUSG00000008393	Carhsp1	Pro-MG	0.828537	0.558
ENSMUSG00000008690	Ncaph2	Pro-MG	0.636709	0.506
ENSMUSG00000008892	Vdac3	Pro-MG	0.540955	0.542
ENSMUSG00000009079	Ewsr1	Pro-MG	0.618458	0.484
ENSMUSG00000011179	Odc1	Pro-MG	0.530177	0.414
ENSMUSG00000011884	Gltp	Pro-MG	0.6907	0.52
ENSMUSG00000012483	Rpa3	Pro-MG	0.638203	0.414
ENSMUSG00000013822	Elof1	Pro-MG	0.688698	0.564
ENSMUSG00000014633	Cmc2	Pro-MG	0.739227	0.524
ENSMUSG00000014980	Tsen15	Pro-MG	0.602261	0.492
ENSMUSG00000015217	Hmgb3	Pro-MG	0.974181	0.716
ENSMUSG00000015290	Ubl4a	Pro-MG	0.581847	0.456
ENSMUSG00000015749	Anp32e	Pro-MG	0.895208	0.618
ENSMUSG00000015880	Ncapg	Pro-MG	0.573298	0.418
ENSMUSG00000017493	Igfbp4	Pro-MG	0.598944	0.438
ENSMUSG00000017716	Birc5	Pro-MG	1.88909	0.72
ENSMUSG00000018293	Pfn1	Pro-MG	0.993108	0.834
ENSMUSG00000018583	G3bp1	Pro-MG	0.559654	0.42
ENSMUSG00000018666	Cbx1	Pro-MG	0.692468	0.564
ENSMUSG00000018965	Ywhah	Pro-MG	0.880399	0.632
ENSMUSG00000019303	Psmc3ip	Pro-MG	0.489537	0.448
ENSMUSG00000019804	Snx3	Pro-MG	0.402701	0.42
ENSMUSG00000019942	Cdk1	Pro-MG	1.74313	0.624
ENSMUSG00000019961	Tmpo	Pro-MG	1.33449	0.732
ENSMUSG00000020018	Snrpf	Pro-MG	0.937566	0.692
ENSMUSG00000020048	Hsp90b1	Pro-MG	0.715633	0.578
ENSMUSG00000020186	Csrp2	Pro-MG	0.63436	0.45
ENSMUSG00000020267	Hint1	Pro-MG	1.05427	0.814
ENSMUSG00000020330	Hmmr	Pro-MG	1.34655	0.628
ENSMUSG00000020358	Hnrnpab	Pro-MG	1.04529	0.67
ENSMUSG00000020415	Pttg1	Pro-MG	1.41934	0.618
ENSMUSG00000020649	Rrm2	Pro-MG	1.665	0.65
ENSMUSG00000020737	Hn1	Pro-MG	1.30855	0.802
ENSMUSG00000020808	Fam64a	Pro-MG	1.76324	0.744
ENSMUSG00000020895	Tmem107	Pro-MG	0.621891	0.454
ENSMUSG00000020914	Top2a	Pro-MG	1.81849	0.558
ENSMUSG00000020949	Fkbp3	Pro-MG	0.411398	0.428
ENSMUSG00000021131	Erh	Pro-MG	0.724057	0.632
ENSMUSG00000021361	Tmem14c	Pro-MG	0.515666	0.464
ENSMUSG00000021377	Dek	Pro-MG	1.39255	0.66
ENSMUSG00000021391	Cenpp	Pro-MG	0.818927	0.596
ENSMUSG00000021485	Mxd3	Pro-MG	0.895143	0.488
ENSMUSG00000021707	Dhfr	Pro-MG	0.805756	0.444
ENSMUSG00000021714	Cenpk	Pro-MG	0.740896	0.508
ENSMUSG00000021811	Dnajc9	Pro-MG	1.10195	0.752
ENSMUSG00000022033	Pbk	Pro-MG	2.43687	0.976
ENSMUSG00000022034	Esco2	Pro-MG	0.99224	0.442
ENSMUSG00000022177	Haus4	Pro-MG	1.00167	0.642
ENSMUSG00000022186	Oxct1	Pro-MG	0.481925	0.402
ENSMUSG00000022283	Pabpc1	Pro-MG	0.992122	0.702
ENSMUSG00000022322	Shcbp1	Pro-MG	0.591436	0.416
ENSMUSG00000022338	Eny2	Pro-MG	0.764076	0.552
ENSMUSG00000022360	Atad2	Pro-MG	0.629381	0.408
ENSMUSG00000022391	Rangap1	Pro-MG	0.947146	0.7
ENSMUSG00000022428	Cby1	Pro-MG	0.832102	0.49
ENSMUSG00000022635	Zcrb1	Pro-MG	0.507839	0.412
ENSMUSG00000022678	Nde1	Pro-MG	1.08929	0.594
ENSMUSG00000022858	Tra2b	Pro-MG	0.48267	0.446
ENSMUSG00000022881	Rfc4	Pro-MG	0.873046	0.536
ENSMUSG00000022978	Mis18a	Pro-MG	0.47699	0.418
ENSMUSG00000023015	Racgap1	Pro-MG	1.64121	0.782
ENSMUSG00000023067	Cdkn1a	Pro-MG	0.484353	0.422
ENSMUSG00000023072	Cep89	Pro-MG	0.747338	0.454
ENSMUSG00000023104	Rfc2	Pro-MG	0.719838	0.406
ENSMUSG00000023505	Cdca3	Pro-MG	2.23691	0.86
ENSMUSG00000023832	Acat2	Pro-MG	0.641338	0.502
ENSMUSG00000023908	Pkmyt1	Pro-MG	0.636332	0.414
ENSMUSG00000023919	Cenpq	Pro-MG	1.00765	0.54
ENSMUSG00000024056	Ndc80	Pro-MG	0.78146	0.488
ENSMUSG00000024067	Dpy30	Pro-MG	0.708731	0.698
ENSMUSG00000024097	Srsf7	Pro-MG	0.832716	0.604
ENSMUSG00000024165	Hn1l	Pro-MG	0.729411	0.564
ENSMUSG00000024217	Snrpc	Pro-MG	0.64204	0.52
ENSMUSG00000024309	Pfdn6	Pro-MG	0.412728	0.406
ENSMUSG00000024590	Lmnb1	Pro-MG	1.51544	0.814
ENSMUSG00000024660	Incenp	Pro-MG	0.664838	0.432
ENSMUSG00000024691	Fam111a	Pro-MG	0.591941	0.418
ENSMUSG00000024735	Prpf19	Pro-MG	0.48822	0.402
ENSMUSG00000024742	Fen1	Pro-MG	0.532452	0.408
ENSMUSG00000024791	Cdca5	Pro-MG	0.584028	0.416
ENSMUSG00000024795	Kif20b	Pro-MG	0.80934	0.552
ENSMUSG00000024844	Banf1	Pro-MG	0.827125	0.67
ENSMUSG00000024925	Rnaseh2c	Pro-MG	0.96184	0.706
ENSMUSG00000024989	Cep55	Pro-MG	0.781059	0.534
ENSMUSG00000025001	Hells	Pro-MG	0.624219	0.412
ENSMUSG00000025289	Prdx4	Pro-MG	1.20844	0.736
ENSMUSG00000025364	Pa2g4	Pro-MG	0.77909	0.58
ENSMUSG00000025395	Prim1	Pro-MG	0.581273	0.408
ENSMUSG00000025508	Rplp2	Pro-MG	0.349175	0.426
ENSMUSG00000025574	Tk1	Pro-MG	1.18631	0.65
ENSMUSG00000025747	Tyms	Pro-MG	1.2516	0.526
ENSMUSG00000025758	Plk4	Pro-MG	0.510003	0.418
ENSMUSG00000026020	Nop58	Pro-MG	0.548257	0.47
ENSMUSG00000026234	Ncl	Pro-MG	0.620123	0.554
ENSMUSG00000026281	Dtymk	Pro-MG	1.1289	0.784
ENSMUSG00000026355	Mcm6	Pro-MG	1.02419	0.574
ENSMUSG00000026429	Ube2t	Pro-MG	0.689698	0.528
ENSMUSG00000026434	Nucks1	Pro-MG	0.84997	0.632
ENSMUSG00000026547	Tagln2	Pro-MG	1.35182	0.64
ENSMUSG00000026605	Cenpf	Pro-MG	2.003	0.79
ENSMUSG00000026683	Nuf2	Pro-MG	1.15891	0.65
ENSMUSG00000026966	Ssna1	Pro-MG	0.639164	0.404
ENSMUSG00000027018	Hat1	Pro-MG	0.887918	0.45
ENSMUSG00000027160	Ccdc34	Pro-MG	1.68277	0.852
ENSMUSG00000027201	Myef2	Pro-MG	0.543689	0.444
ENSMUSG00000027203	Dut	Pro-MG	1.31572	0.664
ENSMUSG00000027306	Nusap1	Pro-MG	1.26934	0.482
ENSMUSG00000027323	Rad51	Pro-MG	0.835885	0.576
ENSMUSG00000027326	Casc5	Pro-MG	0.950696	0.534
ENSMUSG00000027331	Knstrn	Pro-MG	1.61784	0.742
ENSMUSG00000027342	Pcna	Pro-MG	1.00229	0.542
ENSMUSG00000027404	Snrpb	Pro-MG	0.443254	0.414
ENSMUSG00000027469	Tpx2	Pro-MG	1.7651	0.88
ENSMUSG00000027496	Aurka	Pro-MG	0.835738	0.432
ENSMUSG00000027593	Raly	Pro-MG	0.819672	0.656
ENSMUSG00000027642	Rpn2	Pro-MG	0.538947	0.518
ENSMUSG00000027699	Ect2	Pro-MG	0.664047	0.462
ENSMUSG00000027715	Ccna2	Pro-MG	1.19402	0.556
ENSMUSG00000027883	Gpsm2	Pro-MG	0.606084	0.442
ENSMUSG00000028044	Cks1b	Pro-MG	1.58389	0.806
ENSMUSG00000028066	Pmf1	Pro-MG	1.07977	0.78
ENSMUSG00000028218	Fam92a	Pro-MG	0.540349	0.454
ENSMUSG00000028312	Smc2	Pro-MG	1.32442	0.642
ENSMUSG00000028333	Anp32b	Pro-MG	1.32906	0.81
ENSMUSG00000028334	Nans	Pro-MG	0.477792	0.412
ENSMUSG00000028367	Txn1	Pro-MG	0.700838	0.634
ENSMUSG00000028394	Pole3	Pro-MG	0.655134	0.454
ENSMUSG00000028549	Itgb3bp	Pro-MG	0.503	0.476
ENSMUSG00000028551	Cdkn2c	Pro-MG	0.776161	0.412
ENSMUSG00000028560	Usp1	Pro-MG	1.06023	0.558
ENSMUSG00000028567	Txndc12	Pro-MG	0.758359	0.5
ENSMUSG00000028576	Ift74	Pro-MG	0.613329	0.518
ENSMUSG00000028639	Ybx1	Pro-MG	1.07672	0.96
ENSMUSG00000028678	Kif2c	Pro-MG	0.713255	0.418
ENSMUSG00000028693	Nasp	Pro-MG	0.846865	0.614
ENSMUSG00000028800	Hdac1	Pro-MG	0.522806	0.402
ENSMUSG00000028851	Nudc	Pro-MG	0.871989	0.798
ENSMUSG00000028873	Cdca8	Pro-MG	1.61492	0.786
ENSMUSG00000028884	Rpa2	Pro-MG	0.834559	0.424
ENSMUSG00000028945	Rheb	Pro-MG	0.736371	0.496
ENSMUSG00000029014	Dnajc2	Pro-MG	0.480588	0.442
ENSMUSG00000029177	Cenpa	Pro-MG	1.74364	0.64
ENSMUSG00000029363	Rfc5	Pro-MG	0.536488	0.5
ENSMUSG00000029430	Ran	Pro-MG	1.46533	0.944
ENSMUSG00000029472	Anapc5	Pro-MG	1.1245	0.698
ENSMUSG00000029687	Ezh2	Pro-MG	1.27217	0.728
ENSMUSG00000029725	Ppp1r35	Pro-MG	0.575513	0.462
ENSMUSG00000029730	Mcm7	Pro-MG	0.922883	0.528
ENSMUSG00000029819	Npy	Pro-MG	1.10933	0.422
ENSMUSG00000029836	Cbx3	Pro-MG	0.698898	0.552
ENSMUSG00000029910	Mad2l1	Pro-MG	0.982724	0.662
ENSMUSG00000030007	Cct7	Pro-MG	0.429935	0.418
ENSMUSG00000030335	Mrpl51	Pro-MG	0.672991	0.516
ENSMUSG00000030346	Rad51ap1	Pro-MG	0.66526	0.554
ENSMUSG00000030512	Snrpa1	Pro-MG	0.634303	0.556
ENSMUSG00000030603	Psmc4	Pro-MG	0.512666	0.42
ENSMUSG00000030677	Kif22	Pro-MG	0.862892	0.514
ENSMUSG00000030678	Maz	Pro-MG	0.485668	0.482
ENSMUSG00000030726	Pold3	Pro-MG	0.383407	0.422
ENSMUSG00000030814	Bcl7c	Pro-MG	0.506687	0.42
ENSMUSG00000030876	Mettl9	Pro-MG	0.516927	0.56
ENSMUSG00000030978	Rrm1	Pro-MG	1.03503	0.628
ENSMUSG00000031004	Mki67	Pro-MG	1.37932	0.646
ENSMUSG00000031167	Rbm3	Pro-MG	1.52863	0.912
ENSMUSG00000031353	Rbbp7	Pro-MG	0.644396	0.552
ENSMUSG00000031683	Lsm6	Pro-MG	0.781561	0.696
ENSMUSG00000031697	Orc6	Pro-MG	0.472654	0.41
ENSMUSG00000031715	Smarca5	Pro-MG	0.65462	0.46
ENSMUSG00000031754	Nudt21	Pro-MG	0.943348	0.634
ENSMUSG00000031807	Pgls	Pro-MG	0.430507	0.41
ENSMUSG00000031821	Gins2	Pro-MG	0.620726	0.47
ENSMUSG00000031848	Lsm4	Pro-MG	0.641237	0.476
ENSMUSG00000031860	Pbx4	Pro-MG	0.625234	0.428
ENSMUSG00000031922	Cep57	Pro-MG	0.669707	0.518
ENSMUSG00000032050	Rdx	Pro-MG	0.473892	0.472
ENSMUSG00000032218	Ccnb2	Pro-MG	1.45584	0.674
ENSMUSG00000032221	Mns1	Pro-MG	1.16363	0.648
ENSMUSG00000032254	Kif23	Pro-MG	1.02399	0.534
ENSMUSG00000032330	Cox7a2	Pro-MG	0.71206	0.664
ENSMUSG00000032397	Tipin	Pro-MG	0.857692	0.506
ENSMUSG00000032423	Syncrip	Pro-MG	0.565899	0.45
ENSMUSG00000032575	Manf	Pro-MG	0.875354	0.678
ENSMUSG00000033031	C330027C09Rik	Pro-MG	0.616822	0.478
ENSMUSG00000033186	Mzt1	Pro-MG	0.503184	0.414
ENSMUSG00000033543	Gtf2a2	Pro-MG	0.676249	0.484
ENSMUSG00000034120	Srsf2	Pro-MG	0.695834	0.564
ENSMUSG00000034192	Lsm3	Pro-MG	0.56967	0.44
ENSMUSG00000034311	Kif4	Pro-MG	0.484007	0.442
ENSMUSG00000034317	Trim59	Pro-MG	0.576845	0.422
ENSMUSG00000034349	Smc4	Pro-MG	1.56654	0.696
ENSMUSG00000035268	Pkig	Pro-MG	0.906633	0.66
ENSMUSG00000035726	Supt16	Pro-MG	0.574572	0.412
ENSMUSG00000036185	Sapcd1	Pro-MG	0.741211	0.502
ENSMUSG00000036256	Igfbp7	Pro-MG	1.25672	0.704
ENSMUSG00000036371	Serbp1	Pro-MG	0.450843	0.47
ENSMUSG00000036752	Tubb4b	Pro-MG	1.17376	0.604
ENSMUSG00000036781	Rps27l	Pro-MG	0.758243	0.642
ENSMUSG00000037062	Sh3glb1	Pro-MG	0.525876	0.44
ENSMUSG00000037070	Rbmxl1	Pro-MG	0.510072	0.446
ENSMUSG00000037278	Tmem97	Pro-MG	0.909537	0.622
ENSMUSG00000037313	Tacc3	Pro-MG	1.04497	0.462
ENSMUSG00000037725	Ckap2	Pro-MG	1.39104	0.696
ENSMUSG00000037894	H2afz	Pro-MG	2.3245	1
ENSMUSG00000038005	2700029M09Rik	Pro-MG	0.720486	0.528
ENSMUSG00000038070	Cntln	Pro-MG	0.671476	0.466
ENSMUSG00000038252	Ncapd2	Pro-MG	0.568366	0.458
ENSMUSG00000038622	Med30	Pro-MG	0.601197	0.44
ENSMUSG00000038943	Prc1	Pro-MG	1.24636	0.464
ENSMUSG00000039630	Hnrnpu	Pro-MG	0.810207	0.576
ENSMUSG00000040084	Bub1b	Pro-MG	0.700041	0.44
ENSMUSG00000040204	2810417H13Rik	Pro-MG	1.55438	0.674
ENSMUSG00000040658	Dnph1	Pro-MG	0.85765	0.582
ENSMUSG00000040681	Hmgn1	Pro-MG	0.527312	0.668
ENSMUSG00000040731	Eif4h	Pro-MG	0.477462	0.408
ENSMUSG00000040824	Snrpd2	Pro-MG	0.753216	0.686
ENSMUSG00000041126	H2afv	Pro-MG	1.28458	0.906
ENSMUSG00000041133	Smc1a	Pro-MG	0.653986	0.574
ENSMUSG00000041355	Ssr2	Pro-MG	0.463542	0.46
ENSMUSG00000041431	Ccnb1	Pro-MG	1.64761	0.628
ENSMUSG00000041459	Tardbp	Pro-MG	0.638401	0.426
ENSMUSG00000041840	Haus1	Pro-MG	0.539543	0.404
ENSMUSG00000041859	Mcm3	Pro-MG	0.756136	0.544
ENSMUSG00000042079	Hnrnpf	Pro-MG	0.683097	0.678
ENSMUSG00000042462	Dctpp1	Pro-MG	1.01342	0.584
ENSMUSG00000042606	Hirip3	Pro-MG	0.756272	0.554
ENSMUSG00000043445	Pgp	Pro-MG	0.69274	0.414
ENSMUSG00000044627	Swi5	Pro-MG	0.60098	0.494
ENSMUSG00000044783	Hjurp	Pro-MG	0.516137	0.406
ENSMUSG00000044927	H1fx	Pro-MG	1.42297	0.73
ENSMUSG00000045273	Cenph	Pro-MG	0.548124	0.532
ENSMUSG00000045328	Cenpe	Pro-MG	1.13139	0.602
ENSMUSG00000045532	C1ql1	Pro-MG	0.74957	0.49
ENSMUSG00000046402	Rbp1	Pro-MG	0.629732	0.482
ENSMUSG00000047534	Mis18bp1	Pro-MG	0.720781	0.464
ENSMUSG00000048327	Ckap2l	Pro-MG	1.24233	0.604
ENSMUSG00000048922	Cdca2	Pro-MG	0.697052	0.464
ENSMUSG00000049775	Tmsb4x	Pro-MG	0.558755	0.488
ENSMUSG00000049932	H2afx	Pro-MG	1.79469	0.712
ENSMUSG00000050410	Tcf19	Pro-MG	1.16237	0.502
ENSMUSG00000050628	Ubald2	Pro-MG	0.9217	0.56
ENSMUSG00000051223	Bzw1	Pro-MG	0.60821	0.422
ENSMUSG00000051396	Hspa14	Pro-MG	0.588331	0.468
ENSMUSG00000052833	Sae1	Pro-MG	1.08865	0.812
ENSMUSG00000053030	Spink2	Pro-MG	0.71422	0.416
ENSMUSG00000053128	Rnf26	Pro-MG	0.800947	0.51
ENSMUSG00000053279	Aldh1a1	Pro-MG	0.846219	0.596
ENSMUSG00000054091	1810037I17Rik	Pro-MG	0.675972	0.608
ENSMUSG00000054717	Hmgb2	Pro-MG	2.8896	0.958
ENSMUSG00000054766	Set	Pro-MG	0.519912	0.474
ENSMUSG00000056201	Cfl1	Pro-MG	0.493811	0.53
ENSMUSG00000056394	Lig1	Pro-MG	1.16986	0.492
ENSMUSG00000056629	Fkbp2	Pro-MG	0.601976	0.574
ENSMUSG00000056851	Pcbp2	Pro-MG	0.400136	0.414
ENSMUSG00000057278	Snrpg	Pro-MG	0.751026	0.58
ENSMUSG00000057388	Mrpl18	Pro-MG	0.519734	0.446
ENSMUSG00000058569	Tmed9	Pro-MG	0.362344	0.402
ENSMUSG00000058799	Nap1l1	Pro-MG	1.14984	0.784
ENSMUSG00000059005	Hnrnpa3	Pro-MG	0.740261	0.59
ENSMUSG00000059363	Fxn	Pro-MG	0.370272	0.412
ENSMUSG00000059534	Uqcr10	Pro-MG	0.390689	0.416
ENSMUSG00000059743	Fdps	Pro-MG	0.486764	0.406
ENSMUSG00000059791	Nrm	Pro-MG	0.785596	0.518
ENSMUSG00000060550	H2-Q7	Pro-MG	0.780392	0.538
ENSMUSG00000060591	Ifitm2	Pro-MG	0.686614	0.484
ENSMUSG00000060860	Ube2s	Pro-MG	1.6826	0.92
ENSMUSG00000061518	Cox5b	Pro-MG	0.386301	0.436
ENSMUSG00000061613	U2af1	Pro-MG	0.470686	0.434
ENSMUSG00000061787	Rps17	Pro-MG	0.459751	0.468
ENSMUSG00000062248	Cks2	Pro-MG	2.64692	0.874
ENSMUSG00000062825	Actg1	Pro-MG	0.638538	0.562
ENSMUSG00000062867	Impdh2	Pro-MG	0.652897	0.516
ENSMUSG00000066551	Hmgb1	Pro-MG	1.19451	0.92
ENSMUSG00000067367	Lyar	Pro-MG	0.53758	0.48
ENSMUSG00000068039	Tcp1	Pro-MG	0.719248	0.556
ENSMUSG00000068101	Cenpm	Pro-MG	1.52131	0.882
ENSMUSG00000068744	Psrc1	Pro-MG	0.580126	0.462
ENSMUSG00000069565	Dazap1	Pro-MG	0.67827	0.498
ENSMUSG00000070858	Gm1673	Pro-MG	0.962114	0.644
ENSMUSG00000071072	Ptges3	Pro-MG	0.818433	0.574
ENSMUSG00000073705	Apitd1	Pro-MG	0.397042	0.418
ENSMUSG00000074476	Spc24	Pro-MG	1.26776	0.694
ENSMUSG00000074781	Ube2n	Pro-MG	0.4237	0.442
ENSMUSG00000075266	Cenpw	Pro-MG	1.26047	0.762
ENSMUSG00000076437	2700094K13Rik	Pro-MG	1.87356	0.908
ENSMUSG00000078941	Ak6	Pro-MG	0.500122	0.404
ENSMUSG00000079523	Tmsb10	Pro-MG	0.744005	0.536
ENSMUSG00000079553	Kifc1	Pro-MG	0.545674	0.462
ENSMUSG00000086587	Gm11837	Pro-MG	1.07952	0.706
ENSMUSG00000087651	1500009L16Rik	Pro-MG	0.94034	0.476
ENSMUSG00000090553	Snrpe	Pro-MG	0.732861	0.642
ENSMUSG00000091625	Lsm5	Pro-MG	0.648602	0.466
ENSMUSG00000093674	Rpl41	Pro-MG	0.485021	0.508
ENSMUSG00000098318	Lockd	Pro-MG	2.47212	0.946
ENSMUSG00000001687	Ubl3	Newborn AC	1.07412	0.646
ENSMUSG00000001911	Nfix	Newborn AC	0.65398	0.448
ENSMUSG00000003410	Elavl3	Newborn AC	1.12566	0.506
ENSMUSG00000003814	Calr	Newborn AC	0.913569	0.52
ENSMUSG00000009894	Snap47	Newborn AC	0.825904	0.578
ENSMUSG00000015656	Hspa8	Newborn AC	0.502417	0.6
ENSMUSG00000018169	Mfng	Newborn AC	0.886999	0.408
ENSMUSG00000018411	Mapt	Newborn AC	0.966362	0.478
ENSMUSG00000019210	Atp6v1e1	Newborn AC	0.568684	0.448
ENSMUSG00000019877	Serinc1	Newborn AC	0.885046	0.65
ENSMUSG00000019923	Zwint	Newborn AC	0.673509	0.426
ENSMUSG00000020496	Rnf187	Newborn AC	0.671587	0.556
ENSMUSG00000020810	Cygb	Newborn AC	1.29209	0.654
ENSMUSG00000020886	Dlg4	Newborn AC	0.897881	0.462
ENSMUSG00000020978	Klhdc2	Newborn AC	0.703072	0.442
ENSMUSG00000021087	Rtn1	Newborn AC	1.48688	0.696
ENSMUSG00000021268	Meg3	Newborn AC	1.32237	0.598
ENSMUSG00000021986	Amer2	Newborn AC	0.960422	0.45
ENSMUSG00000022010	Tsc22d1	Newborn AC	0.659227	0.482
ENSMUSG00000022044	Stmn4	Newborn AC	1.41996	0.516
ENSMUSG00000022234	Cct5	Newborn AC	0.544368	0.446
ENSMUSG00000022658	Tagln3	Newborn AC	1.54325	0.63
ENSMUSG00000024261	Syt4	Newborn AC	1.63986	0.688
ENSMUSG00000024403	Atp6v1g2	Newborn AC	0.981279	0.496
ENSMUSG00000024907	Gal	Newborn AC	1.88936	0.472
ENSMUSG00000025576	Rbfox3	Newborn AC	1.5027	0.722
ENSMUSG00000025855	Prkar1b	Newborn AC	1.78291	0.818
ENSMUSG00000026347	Tmem163	Newborn AC	1.03678	0.514
ENSMUSG00000027500	Stmn2	Newborn AC	1.7957	0.736
ENSMUSG00000027566	Psma7	Newborn AC	0.535594	0.446
ENSMUSG00000027634	Ndrg3	Newborn AC	0.627853	0.412
ENSMUSG00000028161	Ppp3ca	Newborn AC	0.639768	0.578
ENSMUSG00000028542	Slc6a9	Newborn AC	1.43632	0.56
ENSMUSG00000028565	Nfia	Newborn AC	0.727293	0.476
ENSMUSG00000028785	Hpca	Newborn AC	1.11276	0.534
ENSMUSG00000028931	Kcnab2	Newborn AC	1.07161	0.532
ENSMUSG00000029038	Ssu72	Newborn AC	0.747129	0.478
ENSMUSG00000029059	Fam213b	Newborn AC	0.726731	0.424
ENSMUSG00000029131	Dnajb6	Newborn AC	0.731996	0.502
ENSMUSG00000029223	Uchl1	Newborn AC	0.94137	0.428
ENSMUSG00000030519	Apba2	Newborn AC	1.15178	0.564
ENSMUSG00000031169	Porcn	Newborn AC	0.884219	0.464
ENSMUSG00000033174	Mgll	Newborn AC	0.699674	0.496
ENSMUSG00000033751	Gadd45gip1	Newborn AC	1.01588	0.464
ENSMUSG00000034656	Cacna1a	Newborn AC	1.01928	0.44
ENSMUSG00000035273	Hpse	Newborn AC	1.37557	0.556
ENSMUSG00000035530	Eif1	Newborn AC	0.350347	0.504
ENSMUSG00000036390	Gadd45a	Newborn AC	1.46757	0.514
ENSMUSG00000036764	Dnajc12	Newborn AC	0.733216	0.428
ENSMUSG00000037266	Rsrp1	Newborn AC	0.399636	0.412
ENSMUSG00000037653	Kctd8	Newborn AC	1.1064	0.552
ENSMUSG00000037852	Cpe	Newborn AC	0.815388	0.672
ENSMUSG00000038034	Igsf8	Newborn AC	1.25127	0.726
ENSMUSG00000038255	Neurod2	Newborn AC	0.963001	0.42
ENSMUSG00000038916	Soga3	Newborn AC	0.960024	0.466
ENSMUSG00000039601	Rcan2	Newborn AC	0.979915	0.49
ENSMUSG00000039830	Olig2	Newborn AC	1.45654	0.574
ENSMUSG00000043419	Chd3os	Newborn AC	0.865697	0.434
ENSMUSG00000044667	Plppr4	Newborn AC	0.938249	0.514
ENSMUSG00000046160	Olig1	Newborn AC	1.26699	0.492
ENSMUSG00000046447	Camk2n1	Newborn AC	0.755082	0.502
ENSMUSG00000047261	Gap43	Newborn AC	1.40374	0.722
ENSMUSG00000048076	Arf1	Newborn AC	0.473135	0.486
ENSMUSG00000050379	6-Sep	Newborn AC	1.3099	0.628
ENSMUSG00000050711	Scg2	Newborn AC	2.67982	0.916
ENSMUSG00000052459	Atp6v1a	Newborn AC	0.67883	0.418
ENSMUSG00000052727	Map1b	Newborn AC	1.31876	0.568
ENSMUSG00000054364	Rhob	Newborn AC	1.08564	0.472
ENSMUSG00000055447	Cd47	Newborn AC	0.752948	0.492
ENSMUSG00000057098	Ebf1	Newborn AC	1.18559	0.44
ENSMUSG00000057455	Rit2	Newborn AC	1.19916	0.564
ENSMUSG00000058756	Thra	Newborn AC	0.754204	0.546
ENSMUSG00000058975	Kcnc1	Newborn AC	0.798963	0.406
ENSMUSG00000060279	Ap2a1	Newborn AC	0.959026	0.468
ENSMUSG00000061032	Rrp1	Newborn AC	0.603806	0.446
ENSMUSG00000062604	Srpk2	Newborn AC	0.870683	0.618
ENSMUSG00000066705	Fxyd6	Newborn AC	0.930823	0.562
ENSMUSG00000084845	Tmem240	Newborn AC	1.03679	0.534
ENSMUSG00000092341	Malat1	Newborn AC	0.408516	0.642
ENSMUSG00000102252	Snrpn	Newborn AC	0.806758	0.462
ENSMUSG00000000740	Rpl13	Neuro-MG	0.37573	0.452
ENSMUSG00000006333	Rps9	Neuro-MG	0.431803	0.47
ENSMUSG00000008683	Rps15a	Neuro-MG	0.405164	0.428
ENSMUSG00000012848	Rps5	Neuro-MG	0.428095	0.454
ENSMUSG00000014773	Dll1	Neuro-MG	0.937765	0.534
ENSMUSG00000017404	Rpl19	Neuro-MG	0.356077	0.46
ENSMUSG00000020052	Ascl1	Neuro-MG	1.74079	0.748
ENSMUSG00000021453	Gadd45g	Neuro-MG	1.22148	0.56
ENSMUSG00000024516	Sec11c	Neuro-MG	1.10292	0.55
ENSMUSG00000024608	Rps14	Neuro-MG	0.401924	0.446
ENSMUSG00000026833	Olfm1	Neuro-MG	1.03421	0.47
ENSMUSG00000027967	Neurog2	Neuro-MG	1.46479	0.572
ENSMUSG00000028081	Rps3a1	Neuro-MG	0.500386	0.518
ENSMUSG00000030744	Rps3	Neuro-MG	0.411446	0.448
ENSMUSG00000030986	Dhx32	Neuro-MG	1.06646	0.696
ENSMUSG00000031068	Glrx3	Neuro-MG	0.788601	0.608
ENSMUSG00000032399	Rpl4	Neuro-MG	0.470601	0.528
ENSMUSG00000033684	Qsox1	Neuro-MG	0.950471	0.508
ENSMUSG00000037742	Eef1a1	Neuro-MG	0.543444	0.642
ENSMUSG00000038580	Sct	Neuro-MG	3.22232	0.634
ENSMUSG00000045128	Rpl18a	Neuro-MG	0.396427	0.472
ENSMUSG00000047945	Marcksl1	Neuro-MG	1.04951	0.636
ENSMUSG00000052914	Cyp2j6	Neuro-MG	0.766199	0.418
ENSMUSG00000060036	Rpl3	Neuro-MG	0.368225	0.43
ENSMUSG00000060126	Tpt1	Neuro-MG	0.517196	0.46
ENSMUSG00000062328	Rpl17	Neuro-MG	0.383657	0.416
ENSMUSG00000070348	Ccnd1	Neuro-MG	1.0997	0.548
ENSMUSG00000070473	Cldn3	Neuro-MG	0.976422	0.466
ENSMUSG00000071644	Eef1g	Neuro-MG	0.445431	0.47
ENSMUSG00000072235	Tuba1a	Neuro-MG	0.532712	0.58
ENSMUSG00000090862	Rps13	Neuro-MG	0.400204	0.452
ENSMUSG00000097767	Miat	Neuro-MG	1.29597	0.606
ENSMUSG00000001025,ENSMUSG00000001025	S100a6	Control MG1,Control MG2	0.7667667,0.4125656	0.484,0.414
ENSMUSG00000017390,ENSMUSG00000017390	Aldoc	Control MG1,Control MG2	0.9774015,0.5610420	0.744,0.528
ENSMUSG00000021250,ENSMUSG00000021250	Fos	Control MG1,Control MG2	0.5023131,0.3652271	0.558,0.452
ENSMUSG00000022037,ENSMUSG00000022037	Clu	Control MG1,Control MG2	0.5689849,0.5211809	0.632,0.600
ENSMUSG00000026158,ENSMUSG00000026158	Ogfrl1	Control MG1,Control MG2	0.8288101,0.5047000	0.690,0.504
ENSMUSG00000026473,ENSMUSG00000026473	Glul	Control MG1,Control MG2	0.9786948,0.4710759	0.74,0.46
ENSMUSG00000035805,ENSMUSG00000035805	Mlc1	Control MG1,Control MG2	0.5000890,0.4034704	0.508,0.448
ENSMUSG00000052684,ENSMUSG00000052684	Jun	Control MG1,Control MG2	0.6553840,0.4198451	0.586,0.442
ENSMUSG00000052837,ENSMUSG00000052837	Junb	Control MG1,Control MG2	0.6905152,0.4070851	0.574,0.424
ENSMUSG00000071076,ENSMUSG00000071076	Jund	Control MG1,Control MG2	0.6106402,0.3935311	0.580,0.426
ENSMUSG00000051855,ENSMUSG00000051855	Mest	NFI TKO MG,Pro-MG	1.4411707,0.9186204	0.620,0.462
ENSMUSG00000048758,ENSMUSG00000048758,ENSMUSG00000048758	Rpl29	NFI TKO MG,Pro-MG,Neuro-MG	1.1535302,0.6854489,0.6075160	0.802,0.524,0.510
ENSMUSG00000041453,ENSMUSG00000041453	Rpl21	NFI TKO MG,Neuro-MG	0.4704385,0.4436475	0.598,0.478
ENSMUSG00000002985,ENSMUSG00000002985	Apoe	Control MG2,Control MG1	0.8221178,0.6832173	0.838,0.696
ENSMUSG00000024411,ENSMUSG00000024411	Aqp4	Control MG2,Control MG1	0.6607755,0.5037750	0.652,0.504
ENSMUSG00000074457,ENSMUSG00000074457	S100a16	Control MG2,Control MG1	0.4694335,0.3705497	0.552,0.404
ENSMUSG00000109324,ENSMUSG00000109324	Prmt1	Newborn BC,Pro-MG	0.7930973,0.5381965	0.512,0.558
ENSMUSG00000004455,ENSMUSG00000004455	Ppp1cc	Newborn BC,Newborn AC	1.4244841,0.8656557	0.806,0.634
ENSMUSG00000004748,ENSMUSG00000004748	Mtfp1	Newborn BC,Newborn AC	0.9611262,0.9098304	0.466,0.450
ENSMUSG00000006651,ENSMUSG00000006651	Aplp1	Newborn BC,Newborn AC	1.273714,1.263355	0.568,0.610
ENSMUSG00000016559,ENSMUSG00000016559	H3f3b	Newborn BC,Newborn AC	0.5546827,0.5542585	0.668,0.622
ENSMUSG00000020402,ENSMUSG00000020402	Vdac1	Newborn BC,Newborn AC	0.8903338,0.5258080	0.680,0.466
ENSMUSG00000020894,ENSMUSG00000020894	Vamp2	Newborn BC,Newborn AC	1.1590369,0.7912774	0.706,0.526
ENSMUSG00000021109,ENSMUSG00000021109	Hif1a	Newborn BC,Newborn AC	1.166640,0.878712	0.626,0.498
ENSMUSG00000022436,ENSMUSG00000022436	Sh3bp1	Newborn BC,Newborn AC	1.2599823,0.9381105	0.624,0.530
ENSMUSG00000022841,ENSMUSG00000022841	Ap2m1	Newborn BC,Newborn AC	0.5988755,0.5964375	0.430,0.482
ENSMUSG00000023456,ENSMUSG00000023456	Tpi1	Newborn BC,Newborn AC	1.0264722,0.5347289	0.774,0.498
ENSMUSG00000027350,ENSMUSG00000027350	Chgb	Newborn BC,Newborn AC	1.0050541,0.7980912	0.460,0.402
ENSMUSG00000027677,ENSMUSG00000027677	Ttc14	Newborn BC,Newborn AC	0.7535956,0.7427275	0.464,0.544
ENSMUSG00000029581,ENSMUSG00000029581	Fscn1	Newborn BC,Newborn AC	0.9846719,0.8417686	0.586,0.506
ENSMUSG00000029632,ENSMUSG00000029632	Ndufa4	Newborn BC,Newborn AC	0.6100344,0.5406880	0.600,0.516
ENSMUSG00000030695,ENSMUSG00000030695	Aldoa	Newborn BC,Newborn AC	1.0258563,0.7882317	0.738,0.626
ENSMUSG00000031144,ENSMUSG00000031144	Syp	Newborn BC,Newborn AC	1.527970,1.325321	0.734,0.642
ENSMUSG00000031840,ENSMUSG00000031840	Rab3a	Newborn BC,Newborn AC	1.881905,1.606744	0.902,0.812
ENSMUSG00000033152,ENSMUSG00000033152	Podxl2	Newborn BC,Newborn AC	1.315872,1.055379	0.66,0.52
ENSMUSG00000033379,ENSMUSG00000033379	Atp6v0b	Newborn BC,Newborn AC	0.7672404,0.6619337	0.634,0.594
ENSMUSG00000034891,ENSMUSG00000034891	Sncb	Newborn BC,Newborn AC	2.493117,1.155242	0.858,0.460
ENSMUSG00000036427,ENSMUSG00000036427	Gpi1	Newborn BC,Newborn AC	0.9809642,0.7599718	0.618,0.568
ENSMUSG00000037710,ENSMUSG00000037710	Cisd1	Newborn BC,Newborn AC	0.7428167,0.5772928	0.556,0.420
ENSMUSG00000039278,ENSMUSG00000039278	Pcsk1n	Newborn BC,Newborn AC	1.186908,1.085542	0.722,0.688
ENSMUSG00000039347,ENSMUSG00000039347	Atp6v0e2	Newborn BC,Newborn AC	0.9585606,0.6413321	0.604,0.406
ENSMUSG00000039714,ENSMUSG00000039714	Cplx3	Newborn BC,Newborn AC	3.048292,1.083521	0.978,0.596
ENSMUSG00000040276,ENSMUSG00000040276	Pacsin1	Newborn BC,Newborn AC	1.4104519,0.8188346	0.652,0.426
ENSMUSG00000040714,ENSMUSG00000040714	Klc3	Newborn BC,Newborn AC	1.5607040,0.9994617	0.706,0.536
ENSMUSG00000042712,ENSMUSG00000042712	Wbp5	Newborn BC,Newborn AC	0.6891627,0.5329423	0.508,0.426
ENSMUSG00000048015,ENSMUSG00000048015	Neurod4	Newborn BC,Newborn AC	2.6255229,0.8516852	0.918,0.452
ENSMUSG00000050071,ENSMUSG00000050071	Bex1	Newborn BC,Newborn AC	1.220743,1.080713	0.610,0.522
ENSMUSG00000063919,ENSMUSG00000063919	Srrm4	Newborn BC,Newborn AC	1.219791,1.186651	0.594,0.536
ENSMUSG00000011752,ENSMUSG00000011752,ENSMUSG00000011752	Pgam1	Newborn BC,Newborn AC,Pro-MG	1.0779882,0.6113235,0.4502041	0.768,0.574,0.412
ENSMUSG00000039105,ENSMUSG00000039105	Atp6v1g1	Newborn BC,Neuro-MG	0.5133303,0.3813010	0.492,0.414
ENSMUSG00000032294,ENSMUSG00000032294,ENSMUSG00000032294	Pkm	Newborn BC,Neuro-MG,Newborn AC	0.8810746,0.5068719,0.4259013	0.810,0.606,0.484
ENSMUSG00000028832,ENSMUSG00000028832	Stmn1	Pro-MG,NFI TKO MG	1.7062498,0.6321271	0.986,0.568
ENSMUSG00000026238,ENSMUSG00000026238	Ptma	Pro-MG,Control MG2	0.7314252,0.3143167	0.686,0.494
ENSMUSG00000015937,ENSMUSG00000015937	H2afy	Pro-MG,Newborn BC	0.6305802,0.4994521	0.556,0.424
ENSMUSG00000028484,ENSMUSG00000028484,ENSMUSG00000028484	Psip1	Pro-MG,Newborn BC,Newborn AC	0.9176901,0.8593095,0.8328732	0.692,0.616,0.628
ENSMUSG00000021270,ENSMUSG00000021270	Hsp90aa1	Pro-MG,Newborn AC	0.7579021,0.4956275	0.740,0.622
ENSMUSG00000071172,ENSMUSG00000071172	Srsf3	Pro-MG,Newborn AC	0.5945867,0.5493121	0.460,0.466
ENSMUSG00000071866,ENSMUSG00000071866,ENSMUSG00000071866	Ppia	Pro-MG,Newborn AC,Newborn BC	1.2709454,0.4862680,0.2981313	0.872,0.658,0.454
ENSMUSG00000046434,ENSMUSG00000046434,ENSMUSG00000046434	Hnrnpa1	Pro-MG,Newborn AC,Neuro-MG	0.8536471,0.6558639,0.5782242	0.612,0.470,0.482
ENSMUSG00000032518,ENSMUSG00000032518	Rpsa	Pro-MG,Neuro-MG	0.9962960,0.6387645	0.840,0.608
ENSMUSG00000067274,ENSMUSG00000067274,ENSMUSG00000067274	Rplp0	Pro-MG,Neuro-MG,NFI TKO MG	0.6700115,0.6543035,0.6322426	0.626,0.586,0.650
ENSMUSG00000000088,ENSMUSG00000000088	Cox5a	Newborn AC,Newborn BC	0.6208793,0.6141010	0.52,0.46
ENSMUSG00000006575,ENSMUSG00000006575	Rundc3a	Newborn AC,Newborn BC	0.9347433,0.8684881	0.486,0.414
ENSMUSG00000015291,ENSMUSG00000015291	Gdi1	Newborn AC,Newborn BC	0.8852615,0.6895834	0.636,0.442
ENSMUSG00000016349,ENSMUSG00000016349	Eef1a2	Newborn AC,Newborn BC	1.2792383,0.8906177	0.608,0.410
ENSMUSG00000020719,ENSMUSG00000020719	Ddx5	Newborn AC,Newborn BC	0.4811530,0.3916272	0.534,0.408
ENSMUSG00000021288,ENSMUSG00000021288	Klc1	Newborn AC,Newborn BC	1.155038,1.023407	0.616,0.534
ENSMUSG00000023011,ENSMUSG00000023011	Faim2	Newborn AC,Newborn BC	1.482531,1.444098	0.768,0.600
ENSMUSG00000024268,ENSMUSG00000024268	Celf4	Newborn AC,Newborn BC	1.661454,1.054085	0.866,0.530
ENSMUSG00000026797,ENSMUSG00000026797	Stxbp1	Newborn AC,Newborn BC	1.0423512,0.9901745	0.578,0.482
ENSMUSG00000027273,ENSMUSG00000027273	Snap25	Newborn AC,Newborn BC	1.789794,1.591463	0.810,0.736
ENSMUSG00000027581,ENSMUSG00000027581	Stmn3	Newborn AC,Newborn BC	1.951453,1.604642	0.910,0.756
ENSMUSG00000032249,ENSMUSG00000032249	Anp32a	Newborn AC,Newborn BC	0.5930404,0.5461852	0.504,0.440
ENSMUSG00000034701,ENSMUSG00000034701	Neurod1	Newborn AC,Newborn BC	1.700568,1.414228	0.782,0.572
ENSMUSG00000036438,ENSMUSG00000036438	Calm2	Newborn AC,Newborn BC	1.1483324,0.7805938	0.900,0.694
ENSMUSG00000037032,ENSMUSG00000037032	Apbb1	Newborn AC,Newborn BC	1.300978,1.113976	0.742,0.580
ENSMUSG00000038390,ENSMUSG00000038390	Gpr162	Newborn AC,Newborn BC	1.1481790,0.9216732	0.596,0.474
ENSMUSG00000039485,ENSMUSG00000039485	Tspyl4	Newborn AC,Newborn BC	1.2476839,0.8455538	0.624,0.412
ENSMUSG00000040785,ENSMUSG00000040785	Ttc3	Newborn AC,Newborn BC	1.1542235,0.8271537	0.756,0.590
ENSMUSG00000042750,ENSMUSG00000042750	Bex2	Newborn AC,Newborn BC	2.031942,1.932526	0.924,0.886
ENSMUSG00000044629,ENSMUSG00000044629	Cnrip1	Newborn AC,Newborn BC	0.8712218,0.8231337	0.506,0.470
ENSMUSG00000045193,ENSMUSG00000045193	Cirbp	Newborn AC,Newborn BC	0.7521067,0.7115405	0.63,0.54
ENSMUSG00000053192,ENSMUSG00000053192	Mllt11	Newborn AC,Newborn BC	1.072433,1.012785	0.544,0.468
ENSMUSG00000071658,ENSMUSG00000071658	Gng3	Newborn AC,Newborn BC	1.653908,1.364803	0.750,0.576
ENSMUSG00000001175,ENSMUSG00000001175,ENSMUSG00000001175	Calm1	Newborn AC,Newborn BC,Pro-MG	0.9331946,0.5500016,0.4362957	0.762,0.516,0.546
ENSMUSG00000025393,ENSMUSG00000025393,ENSMUSG00000025393	Atp5b	Newborn AC,Newborn BC,Pro-MG	0.7102118,0.6948008,0.3511689	0.628,0.634,0.432
ENSMUSG00000055302,ENSMUSG00000055302,ENSMUSG00000055302	Mrfap1	Newborn AC,Newborn BC,Pro-MG	0.7246329,0.5764936,0.4332611	0.670,0.584,0.506
ENSMUSG00000019505,ENSMUSG00000019505,ENSMUSG00000019505	Ubb	Newborn AC,Newborn BC,Neuro-MG	0.4838784,0.3315463,0.2925820	0.706,0.506,0.404
ENSMUSG00000023236,ENSMUSG00000023236,ENSMUSG00000023236	Scg5	Newborn AC,Newborn BC,Neuro-MG	1.3010934,1.2510318,0.9916468	0.866,0.804,0.690
ENSMUSG00000034994,ENSMUSG00000034994,ENSMUSG00000034994	Eef2	Newborn AC,Newborn BC,Neuro-MG	0.6349161,0.5182937,0.4580420	0.652,0.462,0.482
ENSMUSG00000042675,ENSMUSG00000042675,ENSMUSG00000042675	Ypel3	Newborn AC,Newborn BC,Neuro-MG	0.9347291,0.5703706,0.5701361	0.726,0.406,0.524
ENSMUSG00000022956,ENSMUSG00000022956	Atp5o	Newborn AC,Pro-MG	0.4604107,0.4422139	0.404,0.500
ENSMUSG00000027011,ENSMUSG00000027011	Ube2e3	Newborn AC,Pro-MG	0.7243304,0.3921181	0.488,0.404
ENSMUSG00000027533,ENSMUSG00000027533	Fabp5	Newborn AC,Pro-MG	1.0996374,0.7104048	0.524,0.520
ENSMUSG00000046432,ENSMUSG00000046432	Ngfrap1	Newborn AC,Pro-MG	0.5979827,0.4128822	0.594,0.450
ENSMUSG00000054428,ENSMUSG00000054428	Atpif1	Newborn AC,Pro-MG	0.5137921,0.4509176	0.428,0.416
ENSMUSG00000071547,ENSMUSG00000071547	Nt5dc2	Newborn AC,Pro-MG	0.9575759,0.5531671	0.570,0.512
ENSMUSG00000008668,ENSMUSG00000008668	Rps18	Neuro-MG,NFI TKO MG	0.5825209,0.4505645	0.590,0.536
ENSMUSG00000023944,ENSMUSG00000023944	Hsp90ab1	Neuro-MG,NFI TKO MG	0.4073129,0.2794062	0.558,0.440
ENSMUSG00000001270,ENSMUSG00000001270	Ckb	Neuro-MG,Newborn BC	1.0094838,0.4466902	0.766,0.658
ENSMUSG00000003429,ENSMUSG00000003429	Rps11	Neuro-MG,Pro-MG	0.4718911,0.2879593	0.508,0.410
ENSMUSG00000020372,ENSMUSG00000020372	Gnb2l1	Neuro-MG,Pro-MG	0.5177240,0.4742519	0.412,0.472
ENSMUSG00000044533,ENSMUSG00000044533	Rps2	Neuro-MG,Pro-MG	0.4743479,0.4626375	0.492,0.536
ENSMUSG00000059796,ENSMUSG00000059796	Eif4a1	Neuro-MG,Pro-MG	0.5467010,0.4739403	0.452,0.474
ENSMUSG00000074227,ENSMUSG00000074227	Spint2	Neuro-MG,Pro-MG	1.0045001,0.5463497	0.736,0.404
ENSMUSG00000000202,ENSMUSG00000000202	Btbd17	Neuro-MG,Newborn AC	2.126421,1.313516	0.712,0.530
ENSMUSG00000019876,ENSMUSG00000019876	Pkib	Neuro-MG,Newborn AC	1.235118,1.127990	0.538,0.520
ENSMUSG00000026475,ENSMUSG00000026475	Rgs16	Neuro-MG,Newborn AC	1.609163,1.095558	0.668,0.510
ENSMUSG00000053477,ENSMUSG00000053477	Tcf4	Neuro-MG,Newborn AC	0.4751203,0.4602455	0.464,0.408
ENSMUSG00000067071,ENSMUSG00000067071	Hes6	Neuro-MG,Newborn AC	2.2363013,0.7559179	0.848,0.410
ENSMUSG00000076431,ENSMUSG00000076431	Sox4	Neuro-MG,Newborn AC	1.405784,1.118052	0.712,0.566
