## Supplementary material for "Cross-species transcriptomic and epigenomic analysis reveals key regulators of injury response and neuronal regeneration in vertebrate retinas": Table S1. Statistics of bulk RNA-Seq and ATAC-Seq data

### Sheet: Sheet1
Species	Condition	Time point	RNA-Seq (GFP+)	RNA-Seq (GFP-)	ATAC-Seq (GFP+)
Mouse	Unstimulated	P60 (control)	4	4	2
	NMDA treatment	3hr	2	2	2
		6hr	2	2	2
		12hr	2	2	2
		36hr	2	2	0
		48hr	2	2	2
	Light damage	0hr	2	2	2
		4hr	2	2	0
		10hr	0	0	2
		16hr	2	2	2
		24hr	2	2	2
		36hr	2	2	2
Zebrafish	NMDA treatment	Adult (control)	2	2	2
		4hr	2	2	2
		10hr	2	2	2
		20hr	4	4	2
		36hr	4	4	2
	Light damage	Adult (control)	2	2	2
		4hr	2	2	2
		10hr	2	2	2
		20hr	2	2	2
		36hr	4	4	2
Total			50	50	40
