## Supplementary material for "Cross-species transcriptomic and epigenomic analysis reveals key regulators of injury response and neuronal regeneration in vertebrate retinas": Table S2. List of antibodies used in the study.

### Sheet: Sheet1
Antigen	Host specicies	Concentration used	Supplier	Cat number
PCNA	Rabbit	1:2000	Abcam	ab92552
GFP	Chicken	1:1000	Abcam	ab13970
GFP	Goat	1:500	Rockland	600-101-215
GFP	Mouse	1:500	ThermoFisher	A-11120
SOX9	Mouse	1:2000	Chemicon	AB5535
PMP2	Rabbit	1:1000	Proteintech	12717-1
GS	Mouse	1:2000	Abcam	ab125724
Recoverin	Rabbit	1:200	EMD Millipore	AB5585
NFIA/B	Mouse	1:200	CDI	R1356.1.2C6
NFIX	Mouse	1:200	Sigma	SAB1401263
CRX	Mouse	1:500	Abnova	H00001406-M02
NeuN	Mouse	1:200	Milipore	MAB337
HuC/HuD	Mouse	1:200	ThermoFisher	A-21271
PCP2	Rabbit	1:200	Sigma	SAB1300349-100UG
anti-chicken conjugated to Alexa Fluor-488	Goat	1:1000	Life Technologies	A-11039
anti-rabbit IgG conjugated to Alexa Fluor-647	Goat	1:1000	Life Technologies	A-27040
anti-mouse IgG conjugated to Alexa Fluor-568	Goat	1:1000	Life Technologies	A-11004
anti-goat IgG conjugated to Alexa Fluor-488	Donkey	1:1000	Life Technologies	A-11055
