## Supplementary material for "Cross-species transcriptomic and epigenomic analysis reveals key regulators of injury response and neuronal regeneration in vertebrate retinas": Table S3. List of qPCR primers used in the study

### Sheet: Sheet1
Species	Gene	Amplicon size (bp)	Primer	Sequence (from 5' to 3')
Mouse	Glul	109	Forward	ACTGTGAGCCCAAGTGTGTG
			Reverse	ATGGCAACAGGATGGAGGTA
	Sox9	107	Forward	AGGAAGCTGGCAGACCAGTA
			Reverse	TCCACGAAGGGTCTCTTCTC
	Rlbp1	90	Forward	ACACTTTGCAGAAGGCCAAG
			Reverse	GTGCCTGTACCAGCTCCTGT
	Cdkn1b	122	Forward	GGGTCTCAGGCAAACTCTGA
			Reverse	TCTGTTGGCCCTTTTGTTTT
	Crx	133	Forward	CACCAGGCTGTCCCATACTC
			Reverse	CCTCACGTGCATACACATCC
	Rho	99	Forward	CTCTGCCAGCTTTCTTTGCT
			Reverse	ACAGCGTGGTGAGCATACAG
	Gapdh	90	Forward	GACGTGCCGCCTGGAGAAAC
			Reverse	AGCCCAAGATGCCCTTCAGT
Zebrafish	rlbp1a	93	Forward	ACCTACAACGTGGTGAAGCC
			Reverse	GAAGTCCCGCAAGTAGCCAT
	rho	61	Forward	GCTGAGCGCCACATCCA
			Reverse	AGGCACGTAGAATGCCGG
	arr3a	110	Forward	AAAACACTCCAGGGAGCTTG
			Reverse	CAATTGTGCTTTTCCCCGAC
	elalv3	93	Forward	GAAGACAGGACAGGCTCTGC
			Reverse	GAATCTGAAGCGCTGGGTCT
	18S	186	Forward	TCGGCTACCACATCCAAGGAAGGCAGC
			Reverse	TTGCTGGAATTACCGCGGCTGCTGGCA
